# Whole genome sequence improvement with pedigree information and reference genotypic profiles, demonstrated in outcrossing apple

**DOI:** 10.1101/2024.08.08.607141

**Authors:** Stijn Vanderzande, Cameron Peace, Eric van de Weg

**Affiliations:** Plant Breeding, Wageningen University & Research, P.O. Box 386, NL-6700 AJ Wageningen, The Netherlands; Department of Horticulture, Washington State University, Pullman, Washington WA, USA

**Keywords:** R script, genome assembly quality, SNP array, *Malus domestica*

## Abstract

Understanding the quality of a whole genome sequence (WGS) is important for its further use. Most WGS quality evaluations are based on bioinformatic quality metrics such as the N50 score, BUSCO score, and number of contigs and scaffolds present, yet genetic information considering principles of inheritance could be used to evaluate and improve assembly and phasing. Furthermore, WGS and genome resequencing data of related individuals could provide useful information when large chromosomal segments are shared with the target individual through common ancestry. Here, we show how high-quality, phased, genome-wide genotypic information is useful to evaluate the quality of a WGS. We provide an R-tool to routinely conduct such quality evaluations. The script also provides a method to accurately determine the WGS positions of reference SNP markers, which is needed for integration of SNP array-based genotypic data sets with WGS data, and the identification and comparison of segments across WGSs that are shared by descent. Finally, we provide suggestions on how such sharing can be used to evaluate and improve new WGSs. The approach is demonstrated in apple, for which improvements in WGS quality are evident from the first collapsed WGS with many inconsistencies in genetic marker order and genotype scores, through well-assembled haploid WGSs, to incorrectly and correctly phased diploid WGSs. This study shows that homozygous regions might need extra attention in phased WGSs and that further improvements to phased WGSs can be achieved by grouping chromosomes of single parental origin into the same haplome.
