## Supplementary material for "Whole genome sequence improvement with pedigree information and reference genotypic profiles, demonstrated in outcrossing apple": Suppl File S2 - Demo Input Files: Demo ParFile_Gala_Probes_bn.csv

# Parameter file for whole genome sequence (WGS) evaluation using phased (SNP) marker reference data. Any empty or comment line should start with #. Comments can also be added in column 3 of each line, starting with a #.
# Column 1 is parameter value, Column 2 is parameter value. No quotes are needed around text. If not using optional parameters, NULL is expected as input values for these parameters
# Providing a second haplome sequence and its parameters is optional but if a second sequence is provided, many of these parameters become required
#
# Parameter indicating type of analysis
analysisType	all	# default = all; should be 'blast', 'refInd', or 'all' - If 'blast', BLAST results are compared against a genetic map and the best position for each locus is reported, as well as any inconsistencies and the genetic profile (genotypes) for the (loci of) the genetic map. If 'refInd', the genetic profile of the WGS will be compared against a reference profile (e.g., from SNP array data) from a speci…
#
# File info and parameters for first haplome sequence, haploid sequence, or collapsed whole genome sequence
wgsHap1.fasta	Gala_A_genome.fasta	# required - Filename of Genome sequence for first haplome, haploid or collapsed genome. Fasta file format and division into chromosomes/pseudomolecules is expected
wgsHap1.blastFull	Demo 20K_GalaA_blastn.out	# required - Filename of Blast output for (SNP) markers, usually from provided flanking or probe sequences. Blast output format 6 is expected
wgsHap1.short	NULL	# optional - Filename of Blast output for (SNP) markers using shorter sequences. Used to avoid gaps in allignment and improve determination of marker location. Blast output format 6 is expected. Use NULL when not used
chr.prefix.hap1	chr	# required - prefix used before chromosome number in haplome 1 (case sensitive). For example, in 'Chr1A', prefix is 'Chr' and script will check for "Chr1" and "Chr01". NULL if no prefix present
chr.suffix.hap1	A	# required - suffix used after aomosome number in haplome 1 (case sensitive). For example, in 'Chr1A', suffix is 'A'. NULL if no suffix present
uniqPos.hap1	NULL	# required if analysisType is 'refInd'; no default - Filename of document containing the (unique) WGS position of reference loci in the first haplome. If loci do not have a unique position, they should not be included in the document. Three named columns are expected 'locusName', 'wgsChr', 'wgsPos' (case sensitive), containing the names of the loci, the chromosome they aligned to, and their nucle…
wgsProf.hap1	NULL	# required if analysisType is 'refInd'; no default - Filename of document containing the DNA profile of the first haplome. First row should contain the name of the loci and the second row should contain the alleles present for these loci in the first haplome. csv file format required. This file can also be created using 'all' or 'blast' as 'analysisType'
mapMismatch.hap1	NULL	# required if analysisType is 'refInd'; no default - Filename of document containing loci whose positions in the first haplome are inconsistent with the genetic map. Contains at least one column with 'locusName' as header which has the names of the loci that are inconsistent. csv file format required. This file can also be created using 'all' or 'blast' as 'analysisType'
#
# File info and parameters for second haplome
wgsHap2.fasta	Gala_B_genome.fasta	# optional - Filename of Genome sequence for second haplome in case of phased whole genome sequence. Fasta file format and division into chromosomes/pseudomolecules is expected. Chromosome numbering is expected to identical between the two haplomes. NULL if not present
wgsHap2.blastFull	Demo 20K_GalaB_blastn.out	# optional (required if wgsHap2.fasta is provided) - Filename of Blast output for (SNP) markers, usually from provided flanking or probe sequences. Blast output format 6 is expected
wgsHap2.short	NULL	# optional (only used if wgsHap2.fasta is provided) - Filename of Blast output for (SNP) markers using shorter sequences. Used to avoid gaps in allignment and improve determination of marker location. Blast output format 6 is expected. Use NULL when not used
chr.prefix.hap2	chr	# optional (required if wgsHap2.fasta is provided) - prefix used before chromosome number in haplome 2 (case sensitive). For example, in 'Chr1B', prefix is 'Chr' and script will check for "Chr1" and "Chr01". NULL if no prefix present
chr.suffix.hap2	B	# optional (required if wgsHap2.fasta is provided) - suffix used after aomosome number in haplome 2 (case sensitive). For example, in 'Chr1B', suffix is 'B'. NULL if no suffix present
uniqPos.hap2	NULL	# only used if analysisType is 'refInd'; default = NULL - Filename of document containing the (unique) WGS position of reference loci in the second haplome. If loci do not have a unique position, they should not be included in the document. Three named columns are expected 'locusName', 'wgsChr', 'wgsPos' (case sensitive), containing the names of the loci, the chromosome they aligned to, and their…
wgsProf.hap2	NULL	# required if analysisType is 'refInd' AND uniqPos.hap2 is not NULL; default = NULL - Filename of document containing the DNA profile of the second haplome (in case of phased WGS). First row should contain the name of the loci and the second row should contain the alleles present for these loci in the first haplome. csv file format required. This file can also be created using 'all' or 'blast' as…
mapMismatch.hap2	NULL	# required if analysisType is 'refInd' AND uniqPos.hap2 is not NULL; default = NULL - Filename of document containing loci whose positions in the second haplome are inconsistent with the genetic map. Contains at least one column with 'locusName' as header which has the names of the loci that are inconsistent. csv file format required. This file can also be created using 'all' or 'blast' as 'analy…
#
# Marker and reference genotypic data info
snpInfo	Demo 20K_snpInfoProbes.csv	# required - Filename of document that provides info on position of SNPs in the used sequences for the Blast Analyses. This file requires at least two columns with 'snpName' and 'flSeqSnpPos.full' as headers (case sensitive) . If Blast results using short sequences are also provided, a column with 'flSeqSnpPos.short' as header is also required. This file list for each SNP used in the BLAST analys…
mapFile	Demo 20K_mapFile_iGL.csv	# required - Filename of genetic map file including (some of) the (SNP) markers used in the BLAST analyses to improve the determination of the position of markers in the whole genome sequences. This file requires at least three columns with 'locusName', 'lg', and 'genPos' as headers (case sensitive) and list the SNP name (locusName), its linkage group in the genetic map as a number (lg), and its …
length.hit	15	# only used if analysisType is 'all' or 'blast'; default = 15 - indicating minimum length of a full BLAST hit to be considered for WGS position determination
dist.bp	1000000	# only used if analysisType is 'all' or 'blast'; default = 0 - distance in bp that a found hit can deviate from the genomic region determined by flanking markers. Any hit located further from this region will not be considered when multiple hits exist. Hits located further from the genomic region determined by flanking markers than the value provided will be considered as incorrect locations in t…
dist.cM	2.5	# only used if analysisType is 'all' or 'blast'; default = 2.5 - distance in cM within which flanking loci with unique BLAST hit should be looked for on the genetic map
nloci	NULL	# only used if analysisType is 'all' or 'blast'; default = NULL - NULL or numerical, number of upstream/downstream loci to consider when determining the best BLAST hit. If NULL, all loci within the provided window (dist.cM) will be used
mhaplotypes	Demo 20K_mhaplotypes.csv	# required - Filename containing phased reference genetic data for at least one individual to compare against WGS. Follows the mhaplotypes file format of FlexQTL. One row with at least 'ID' and SNP names used in genetic map (and BLAST analyses) expected but does not need to be the first row. This row will be used as column names and is immediately followed by phased genetic data for individuals. …
indName	Gala	# required - Individual name as provided in mhaplotypes to be compared against WGS
convertABfmt	T	# required - T or F depending on whether AB format or Nucleotide format is used in mhaplotypes file, respectively
alleleNA	-	# required - Character(s) used for missing alleles in the mhaplotypes file
#
# Genome evaluation info
skipGap	T	# required - T or F for excluding alignment with gaps from the evaluation or not, respectively
alignErr.window	5	# required - cM window accross which proportion of alignments inconcsistent with map, alignments to unanchored regions, and unaligned markers are summarized
alignErr.steps	2	# required - cM steps for between consequtive windows defined under alignErr.window
hom.MissVal	skip	# required - either 'skip', 'exclude', or 'include' (case sensitive). Indicates how missing genotypic data should be handled for calculating homozygous regions. 'skip' removes missing data from the analyses (thus practically considering missing data as homozygous when it is within a homozygous region and as heterozygous when in a heterozygous region or at the end of a homozygous region (thus not …
hom.threshold	5	# required - size in cM for a continuous section of homozygous markers to be considered as a homozygous region. For homozygous regions, allele origin cannot be accurately determined
exclude.GTmismatch	T	# required - T or F for excluding or including genotype mismatches with reference (SNP array) genotypic data, respectively. Inclusion can be useful when only a relative is available as reference data
#
# Parameters for ringplot creation
### Parameters for haplome 1 in plot
wgsHap1.range	c(4,5)	# required - Y-coordinates of start and end for displaying circle with allele origin of haplome 1. Determines width of circle. Provided as 'c(x,y)' with x and y the start and end coordinate, respectively
misalignHap1.range	c(3.225, 3.975)	# required - Y-coordinates of start and end for displaying circle with allignment issues for haplome 1. Determines width of circle. Provided as 'c(x,y)' with x and y the start and end coordinate, respectively
### Parameters for haplome 2 in plot
wgsHap2.range	c(5,6)	# optional (required if wgsHap2.fasta is provided) - Y-coordinates of start and end for displaying circle with allele origin of haplome 2. Determines width of circle. Provided as 'c(x,y)' with x and y the start and end coordinate, respectively
misalignHap2.range	c(6.525,7.275)	# optional (required if wgsHap2.fasta is provided) - Y-coordinates of start and end for displaying circle with allignment issues for haplome 2. Determines width of circle. Provided as 'c(x,y)' with x and y the start and end coordinate, respectively
### Parameters for combined genotype from both haplomes
mismatch.range	c(6.25, 6.5)	# required - Y-coordinates of start and end for displaying circle with genotype inconsistencies between WGS and reference marker data. Provided as 'c(x,y)' with x and y the start and end coordinate, respectively
mismatch.width	2	# required - width in cM for diplaying markers with genotypic inconsistencies between WGS and reference data. As single (SNP) markers cover no or limited interval, they would occur as a very fine line that is not or hard to observe. This parameter enables the user to set a wider interval (e.g., 1 or 2 cM) for clearly displaying the markers with inconsitency
hom.range	c(6, 6.25)	# required - Y-coordinates of start and end for displaying circle with homozygous regions (as allele origin cannot be assigned there). Provided as 'c(x,y)' with x and y the start and end coordinate, respectively
chrSepSize	2	# only used if analysisType is 'all' or 'refInd'; default = 2 - width (in cM) of the separator lines between each chromosome in the plot
ringSepsize	0.05	# only used if analysisType is 'all' or 'refInd'; default = 0.05 - width of separator lines between two rings The center of these separator lines will be positioned at the y-coordinates provided under 'wgsHap1.range', 'mismatch.range', 'hom.range', and, when used, 'wgsHap2.range'. It will cover the provided size of y-coordinates
### Colors and Legend used in ringplot
hap1.col	#f15159	# required - color code used for displaying alleles of the first homolog (maternal alleles in plants) of individual chosen under 'indName'. Provided as either color name recognized by R or as hex color code
hap2.col	#be1e26	# required - color code used for displaying alleles of the second homolog (paternal alleles in plants) of individual chosen under 'indName'. Provided as either color name recognized by R or as hex color code
hom.col	#22ACF9	# required - color code used for displaying homozygous regions of individual chosen under 'indName'. Provided as either color name recognized by R or as hex color code
misOrigin.col	white	# only used if analysisType is 'all' or 'refInd'; default = white - color used when allele in WGS is not found in reference and thus no origin can be assigned. Such cases will only occur if `exclude.GTmismatch` is set to false
mismatch.col	#FF0000	# required - color code used for displaying genotypic inconsistencies between reference data and WGS. Provided as either color name recognized by R or as hex color code
unalign.col	darkgrey	# required - color code used for displaying proportion of markers that were aligned to unanchored sequences (if applicable). Provided as either color name recognized by R or as hex color code
unanch.col	#000000	# required - color code used for displaying proportion of markers for which no unique position could be found in the WGS. Provided as either color name recognized by R or as hex color code
misalign.col	#FF0000	# required - color code used for displaying proportion of markers for whose positions are inconsistent with the provided genetic map. Provided as either color name recognized by R or as hex color code
ringOutlineCol	black	# only used if analysisType is 'all' or 'refInd'; default = black - color code used for displaying separators between chromosomes and rings. Provided as either color name recognized by R or as hex color code
hap1.label	Maternal Alleles	# required - label provided in ringplot for alleles in hap2.col
hap2.label	Paternal Aleles	# required - label provided in ringplot for alleles in hap1.col
### Other plot parameters
plot.width	1500	# required - width of the ringplot to be generated. A number is expected, the units depend on the 'plot.units' parameter
plot.units	px	# required - unit for the width of the ringplot to be generated. Can be either 'in', 'cm', 'mm', or 'px'
plot.dpi	300	# required - Determines plot resolution for the ringplot to be generated
#
# Function output parameters
returnOutput	T	# required - T or F to determine whether results should be returned to be saved in an R object or not, respectively
writeOutput	T	# required - T or F to determine whether results should be saved to external files
outfolder	Suppl M2 Demo Output Files	# only used if writeOutput is T; default = wgsAnalysis - name of folder in which to put all output, will be created if folder does not exists. Use NULL when not used
outpath	Demo	#required if 'writeOutput' is T - Provides the prefix that will be used for all created files
