## Supplementary material for "Whole genome sequence improvement with pedigree information and reference genotypic profiles, demonstrated in outcrossing apple": Suppl File S3 - Demo Output Files: Demo_hap1_alignmentPlot.csv

cummPos	unalign.start	unalign.end	unanch.end	misalign.end
0	3.225	3.24	3.24	3.2475
2	3.225	3.2625	3.2625	3.27
4	3.225	3.3075	3.33	3.3375
6	3.225	3.345	3.465	3.48
8	3.225	3.57	3.7875	3.8175
10	3.225	3.42	3.5175	3.5175
12	3.225	3.225	3.2475	3.2475
14	3.225	3.2925	3.3375	3.3375
16	3.225	3.2925	3.315	3.315
18	3.225	3.3225	3.3375	3.3375
20	3.225	3.3075	3.3075	3.3075
22	3.225	3.4575	3.4575	3.4575
24	3.225	3.4575	3.4575	3.4575
26	3.225	3.345	3.36	3.375
28	3.225	3.2325	3.24	3.2475
30	3.225	3.3525	3.4125	3.4125
32	3.225	3.4725	3.63	3.63
34	3.225	3.3075	3.435	3.435
36	3.225	3.225	3.225	3.225
38	3.225	3.2475	3.3225	3.3225
40	3.225	3.3	3.375	3.375
42	3.225	3.285	3.345	3.345
44	3.225	3.33	3.345	3.345
46	3.225	3.2925	3.2925	3.2925
48	3.225	3.3225	3.3225	3.3225
50	3.225	3.345	3.345	3.345
52	3.225	3.24	3.24	3.24
54	3.225	3.225	3.225	3.225
56	3.225	3.225	3.225	3.225
58	3.225	3.225	3.225	3.225
60	3.225	3.3525	3.3675	3.3675
62	3.225	3.345	3.36	3.36
65.08	3.225	3.225	3.2475	3.2475
67.08	3.225	3.24	3.255	3.255
69.08	3.225	3.2475	3.2475	3.2475
71.08	3.225	3.255	3.255	3.255
73.08	3.225	3.2475	3.27	3.27
75.08	3.225	3.24	3.2625	3.2625
77.08	3.225	3.2475	3.27	3.27
79.08	3.225	3.24	3.24	3.24
81.08	3.225	3.24	3.24	3.24
83.08	3.225	3.24	3.24	3.24
85.08	3.225	3.24	3.24	3.24
87.08	3.225	3.24	3.24	3.24
89.08	3.225	3.24	3.24	3.24
91.08	3.225	3.2475	3.2475	3.2475
93.08	3.225	3.24	3.24	3.24
95.08	3.225	3.2475	3.2475	3.2475
97.08	3.225	3.27	3.27	3.27
99.08	3.225	3.3975	3.4125	3.4125
101.08	3.225	3.4125	3.4275	3.4275
103.08	3.225	3.33	3.33	3.33
105.08	3.225	3.3675	3.495	3.5025
107.08	3.225	3.3975	3.6	3.615
109.08	3.225	3.375	3.435	3.435
111.08	3.225	3.3525	3.3525	3.3525
113.08	3.225	3.3375	3.3375	3.3375
115.08	3.225	3.285	3.285	3.285
117.08	3.225	3.2625	3.2625	3.2625
119.08	3.225	3.27	3.2925	3.2925
121.08	3.225	3.2625	3.3	3.3
123.08	3.225	3.285	3.315	3.315
125.08	3.225	3.285	3.3225	3.3225
127.08	3.225	3.255	3.2625	3.2625
129.08	3.225	3.24	3.24	3.24
131.08	3.225	3.345	3.345	3.345
133.08	3.225	3.3975	3.3975	3.3975
135.08	3.225	3.4425	3.4425	3.4425
137.08	3.225	3.33	3.33	3.33
139.08	3.225	3.24	3.24	3.24
141.08	3.225	3.225	3.24	3.24
143.08	3.225	3.225	3.24	3.24
145.496	3.225	3.225	3.225	3.225
147.496	3.225	3.27	3.27	3.285
149.496	3.225	3.3075	3.3075	3.315
151.496	3.225	3.3	3.3	3.3
153.496	3.225	3.24	3.24	3.24
155.496	3.225	3.315	3.315	3.315
157.496	3.225	3.315	3.315	3.315
159.496	3.225	3.225	3.225	3.225
161.496	3.225	3.225	3.225	3.225
163.496	3.225	3.225	3.225	3.225
165.496	3.225	3.255	3.255	3.255
167.496	3.225	3.2625	3.2625	3.2625
169.496	3.225	3.2625	3.2625	3.2625
171.496	3.225	3.2475	3.2475	3.2475
173.496	3.225	3.24	3.24	3.24
175.496	3.225	3.2625	3.2775	3.2775
177.496	3.225	3.2925	3.3225	3.3225
179.496	3.225	3.33	3.3525	3.3525
181.496	3.225	3.2925	3.3	3.3
183.496	3.225	3.285	3.3	3.3
185.496	3.225	3.27	3.285	3.285
187.496	3.225	3.2775	3.3	3.3
189.496	3.225	3.2475	3.27	3.27
191.496	3.225	3.2475	3.2625	3.2625
193.496	3.225	3.24	3.255	3.255
195.496	3.225	3.225	3.24	3.24
197.496	3.225	3.24	3.24	3.24
199.496	3.225	3.24	3.24	3.24
201.496	3.225	3.27	3.27	3.27
203.496	3.225	3.2775	3.2775	3.2775
205.496	3.225	3.27	3.27	3.27
207.496	3.225	3.2475	3.2475	3.2475
209.496	3.225	3.2325	3.2325	3.2325
211.496	3.225	3.24	3.27	3.285
213.496	3.225	3.24	3.27	3.285
215.496	3.225	3.225	3.255	3.27
217.496	3.225	3.2325	3.2325	3.2325
