## Supplementary material for "Whole genome sequence improvement with pedigree information and reference genotypic profiles, demonstrated in outcrossing apple": Suppl File S3 - Demo Output Files: Demo_hap1_AlignSumm.csv

lg	genPos	cummPos	unalignedProp	unanchoredProp	mapMismatchProp
1	0	0	2	0	1
1	2	2	5	0	1
1	4	4	11	3	1
1	6	6	16	16	2
1	8	8	46	29	4
1	10	10	26	13	0
1	12	12	0	3	0
1	14	14	9	6	0
1	16	16	9	3	0
1	18	18	13	2	0
1	20	20	11	0	0
1	22	22	31	0	0
1	24	24	31	0	0
1	26	26	16	2	2
1	28	28	1	1	1
1	30	30	17	8	0
1	32	32	33	21	0
1	34	34	11	17	0
1	36	36	0	0	0
1	38	38	3	10	0
1	40	40	10	10	0
1	42	42	8	8	0
1	44	44	14	2	0
1	46	46	9	0	0
1	48	48	13	0	0
1	50	50	16	0	0
1	52	52	2	0	0
1	54	54	0	0	0
1	56	56	0	0	0
1	58	58	0	0	0
1	60	60	17	2	0
1	62	62	16	2	0
2	0	65.08	0	3	0
2	2	67.08	2	2	0
2	4	69.08	3	0	0
2	6	71.08	4	0	0
2	8	73.08	3	3	0
2	10	75.08	2	3	0
2	12	77.08	3	3	0
2	14	79.08	2	0	0
2	16	81.08	2	0	0
2	18	83.08	2	0	0
2	20	85.08	2	0	0
2	22	87.08	2	0	0
2	24	89.08	2	0	0
2	26	91.08	3	0	0
2	28	93.08	2	0	0
2	30	95.08	3	0	0
2	32	97.08	6	0	0
2	34	99.08	23	2	0
2	36	101.08	25	2	0
2	38	103.08	14	0	0
2	40	105.08	19	17	1
2	42	107.08	23	27	2
2	44	109.08	20	8	0
2	46	111.08	17	0	0
2	48	113.08	15	0	0
2	50	115.08	8	0	0
2	52	117.08	5	0	0
2	54	119.08	6	3	0
2	56	121.08	5	5	0
2	58	123.08	8	4	0
2	60	125.08	8	5	0
2	62	127.08	4	1	0
2	64	129.08	2	0	0
2	66	131.08	16	0	0
2	68	133.08	23	0	0
2	70	135.08	29	0	0
2	72	137.08	14	0	0
2	74	139.08	2	0	0
2	76	141.08	0	2	0
2	78	143.08	0	2	0
3	0	145.496	0	0	0
3	2	147.496	6	0	2
3	4	149.496	11	0	1
3	6	151.496	10	0	0
3	8	153.496	2	0	0
3	10	155.496	12	0	0
3	12	157.496	12	0	0
3	14	159.496	0	0	0
3	16	161.496	0	0	0
3	18	163.496	0	0	0
3	20	165.496	4	0	0
3	22	167.496	5	0	0
3	24	169.496	5	0	0
3	26	171.496	3	0	0
3	28	173.496	2	0	0
3	30	175.496	5	2	0
3	32	177.496	9	4	0
3	34	179.496	14	3	0
3	36	181.496	9	1	0
3	38	183.496	8	2	0
3	40	185.496	6	2	0
3	42	187.496	7	3	0
3	44	189.496	3	3	0
3	46	191.496	3	2	0
3	48	193.496	2	2	0
3	50	195.496	0	2	0
3	52	197.496	2	0	0
3	54	199.496	2	0	0
3	56	201.496	6	0	0
3	58	203.496	7	0	0
3	60	205.496	6	0	0
3	62	207.496	3	0	0
3	64	209.496	1	0	0
3	66	211.496	2	4	2
3	68	213.496	2	4	2
3	70	215.496	0	4	2
3	72	217.496	1	0	0
