## Supplementary material for "Whole genome sequence improvement with pedigree information and reference genotypic profiles, demonstrated in outcrossing apple": Suppl File S3 - Demo Output Files: Demo_hap1_alleleOrigSumm.csv

locusName.start	locusName.end	lg	pos.start	pos.end	state
SNP_FB_0197767	SNP_FB_0409694	1	0	0.062	2
SNP_FB_0400921	SNP_FB_0400921	1	0.232	0.232	1
SNP_FB_0530049	SNP_FB_0673809	1	0.35	1.418	2
SNP_FB_0411310	SNP_FB_0411310	1	1.739	1.739	1
SNP_FB_1114720	SNP_FB_1021088	1	2.241	2.477	2
SNP_FB_0411698	RosBREEDSNP_SNP_AG_11508677_Lg1_01815_MAF50_1661682_exon1	1	2.982	9.258	1
GDsnp00420	SNP_FB_0937906	1	10.663	12.172	2
SNP_FB_1010747	SNP_FB_1113057	1	22.707	24.878	1
SNP_FB_0942990	SNP_FB_0429982	1	25.551	30.202	2
SNP_FB_0432796	RosBREEDSNP_SNP_AG_27095198_Lg1_01693_MAF30_332314_exon1	1	35.625	44.392	1
SNP_FB_0440719	RosBREEDSNP_SNP_AC_30246914_Lg1_CXE4_MAF50_MDP0000473154_exon2	1	48.08	48.287	2
GDsnp00782	SNP_FB_0448111	1	48.512	63.08	1
RosBREEDSNP_SNP_TC_1219423_Lg2_00348_MAF20_1649423_exon1	SNP_FB_0457233	2	1.196	16.405	1
SNP_FB_1113562	GDsnp02376	2	17.744	52.854	2
SNP_FB_0667266	SNP_FB_0493196	2	53.231	58.324	1
SNP_FB_0493532	SNP_FB_1086530	2	59.253	61.899	2
SNP_FB_0961628	SNP_FB_0497077	2	62.833	65.758	1
SNP_FB_1086648	RosBREEDSNP_SNP_CT_36217156_Lg2_00914_MAF50_266158_exon1	2	67.179	70.174	2
RosBREEDSNP_SNP_CA_36329748_Lg2_01322_MAF30_MDP0000283001_exon1	RosBREEDSNP_SNP_CA_40092827_Lg2_02535_MAF40_MDP0000258051_exon1	2	70.605	78.416	1
SNP_FB_0506602	SNP_FB_0964046	3	1.871	8.303	1
RosBREEDSNP_SNP_CT_3897206_Lg3_00124_MAF50_1646569_exon1	SNP_FB_0515965	3	9.486	18.926	2
SNP_FB_0966321	SNP_FB_0966560	3	21.041	23.032	1
SNP_FB_0526347	RosBREEDSNP_SNP_AG_15369623_Lg3_02546_MAF40_1618444_exon2	3	32.625	34.829	2
SNP_FB_0529522	SNP_FB_0541806	3	36.196	51.986	1
SNP_FB_0541807	SNP_FB_0541807	3	51.986	51.986	2
SNP_FB_0541816	SNP_FB_0543921	3	51.986	54.974	1
SNP_FB_0547644	SNP_FB_0556901	3	59.868	73.947	2
