## Supplementary material for "Whole genome sequence improvement with pedigree information and reference genotypic profiles, demonstrated in outcrossing apple": Suppl File S3 - Demo Output Files: Demo_hap1_mapMismatch.csv

locusName	lg	genPos	wgsChr	wgsPos
SNP_FB_0485886	1	1.188	chr2A	26614557
RosBREEDSNP_SNP_TC_9351463_Lg1_00703_MAF20_MDP0000661406_exon4	1	5.678	chr3A	22849047
SNP_FB_0417197	1	6.128	chr11A	27526223
GDsnp02580	1	6.128	chr13A	8243147
RosBREEDSNP_SNP_CA_9907051_Lg1_RosCOS404_MAF20_MDP0000384319_exon1	1	6.533	chr15A	30871979
SNP_FB_0948172	1	7.436	chr11A	24698892
SNP_FB_0417944	1	7.61	chr15A	56178888
SNP_FB_0448193	1	8.149	chr7A	15683080
SNP_FB_0448219	1	8.149	chr7A	15669315
RosBREEDSNP_SNP_AG_11503910_Lg1_01815_MAF40_1621735_exon8	1	9.258	chr7A	18136418
SNP_FB_0937882	1	12.172	chr6A	23139359
SNP_FB_0421620	1	15.849	chr13A	9023388
SNP_FB_0427472	1	26.562	chr2A	4751025
SNP_FB_0427473	1	26.562	chr7A	22801717
SNP_FB_0429278	1	30.517	chr7A	24186567
GDsnp00250	1	31.697	chr7A	24419434
SNP_FB_0431170	1	31.697	chr9A	2687836
SNP_FB_0431172	1	31.697	chr7A	24417341
SNP_FB_0943665	1	32.779	chr8A	23312410
SNP_FB_0943679	1	32.779	chr10A	36558415
SNP_FB_0943710	1	32.779	chr10A	12405485
SNP_FB_0435779	1	40.129	chr13A	37895346
RosBREEDSNP_SNP_TC_26256055_Lg1_00674_MAF30_968230_exon1	1	40.5	chr7A	27368714
RosBREEDSNP_SNP_TG_26262680_Lg1_00674_MAF40_1669479_exon3	1	40.5	chr7A	27377247
SNP_FB_1072551	1	43.371	chr13A	15277400
SNP_FB_0947651	1	61.087	chr14A	260048
SNP_FB_0450013	2	1.352	chr10A	29353703
SNP_FB_0454657	2	10.337	chr15A	14491813
RosBREEDSNP_SNP_TG_4005294_Lg2_01476_MAF40_523737_exon1	2	10.449	chr15A	14458494
SNP_FB_1084880	2	34.974	chr17A	25665263
SNP_FB_0473493	2	40.779	chr15A	25628993
SNP_FB_0473496	2	40.779	chr16A	5727261
SNP_FB_0473499	2	40.779	chr5A	42683075
SNP_FB_0473501	2	40.779	chr15A	25631969
SNP_FB_0888730	2	40.788	chr3A	29179445
SNP_FB_0888731	2	40.788	chr11A	13746407
SNP_FB_0888732	2	40.788	chr5A	22538154
SNP_FB_0888750	2	40.788	chr11A	30971147
SNP_FB_0888751	2	40.788	chr7A	12225291
RosBREEDSNP_SNP_AG_17179555_Lg2_327287_MAF30_327287_exon1	2	41.806	chr7A	5967203
SNP_FB_0474197	2	41.806	chr15A	25939431
SNP_FB_0474198	2	41.806	chr15A	25939541
SNP_FB_0474199	2	41.806	chr7A	3661256
SNP_FB_0474201	2	41.806	chr9A	1510640
SNP_FB_0927573	2	54.542	chr7A	7019443
RosBREEDSNP_SNP_TC_27298641_Lg2_02271_MAF40_952256_exon1	2	54.633	chr7A	9022052
SNP_FB_0490464	2	55.389	chr4A	7810326
SNP_FB_0490468	2	55.389	chr7A	20811709
RosBREEDSNP_SNP_GT_32203002_Lg2_00022_MAF50_MDP0000225372_exon1	2	58.082	chr6A	30994805
SNP_FB_0493535	2	59.253	chr9A	30892577
SNP_FB_0961306	2	60.997	chr6A	13114967
SNP_FB_0504011	2	76.692	chr7A	1614535
SNP_FB_0872514	3	2.945	chr2A	34802674
RosBREEDSNP_SNP_GA_12760479_Lg3_02020_MAF50_1633838_exon4	3	31.543	chr11A	14268945
SNP_FB_0226250	3	32.894	chr10A	35944366
SNP_FB_0532587	3	38.474	chr13A	25682817
SNP_FB_0533188	3	39.528	chr10A	35925113
SNP_FB_0582602	3	43.455	chr4A	24058103
SNP_FB_0099464	3	43.743	chr15A	25215149
SNP_FB_1089476	3	49.344	chr5A	40335585
SNP_FB_1090643	3	68.275	chr11A	41587613
SNP_FB_1090645	3	68.275	chr1A	10467856
SNP_FB_1090649	3	68.275	chr7A	3227799
