## Supplementary material for "Whole genome sequence improvement with pedigree information and reference genotypic profiles, demonstrated in outcrossing apple": Suppl File S3 - Demo Output Files: Demo_hap1_MulitHits_MultiChr.csv

locusName	wgsChr	pIdent	lenMatch	mismatch	gap	qStart	qEnd	gStart	gEnd	eVal	bitScore	flSeqSnpPos	wgsPos	nHits
RosBREEDSNP_SNP_TC_33272338_Lg2_00629_MAF20_MDP0000126888_exon7	chr2A	98	50	1	0	1	50	33066626	33066577	1.98e-16	86.9	51	33066576	2
RosBREEDSNP_SNP_TC_33272338_Lg2_00629_MAF20_MDP0000126888_exon7	chr7A	98	50	1	0	1	50	6072121	6072170	1.98e-16	86.9	51	6072171	2
FEM_cg_22	chr2A	100	50	0	0	1	50	1163269	1163220	4.65e-18	91.5	51	1163219	6
FEM_cg_22	chr6A	100	50	0	0	1	50	2556264	2556215	4.65e-18	91.5	51	2556214	6
FEM_cg_22	chr6A	100	50	0	0	1	50	2770521	2770472	4.65e-18	91.5	51	2770471	6
FEM_cg_22	chr6A	100	50	0	0	1	50	2810677	2810628	4.65e-18	91.5	51	2810627	6
FEM_cg_22	chr6A	100	50	0	0	1	50	3219142	3219093	4.65e-18	91.5	51	3219092	6
FEM_cg_22	chr6A	100	50	0	0	1	50	3233378	3233329	4.65e-18	91.5	51	3233328	6
MDP0000168778	chr12A	100	50	0	0	1	50	10887103	10887054	4.65e-18	91.5	51	10887053	2
MDP0000168778	chr14A	100	50	0	0	1	50	10500240	10500191	4.65e-18	91.5	51	10500190	2
MDP000017222_N	chr11A	100	50	0	0	1	50	30997054	30997005	4.65e-18	91.5	51	30997004	2
MDP000017222_N	chr3A	100	48	0	0	3	50	26226604	26226557	5.67e-17	87.8	51	26226556	2
RosBREEDSNP_SNP_AC_38016824_Lg2_10007_MAF50_MDP0000780001_exon1	chr2A	100	50	0	0	1	50	36844398	36844447	4.65e-18	91.5	51	36844448	4
RosBREEDSNP_SNP_AC_38016824_Lg2_10007_MAF50_MDP0000780001_exon1	chr5A	100	50	0	0	1	50	34667434	34667385	4.65e-18	91.5	51	34667384	4
RosBREEDSNP_SNP_AC_38016824_Lg2_10007_MAF50_MDP0000780001_exon1	chr5A	100	50	0	0	1	50	34680379	34680330	4.65e-18	91.5	51	34680329	4
RosBREEDSNP_SNP_AC_38016824_Lg2_10007_MAF50_MDP0000780001_exon1	chr8A	100	50	0	0	1	50	26614907	26614858	4.65e-18	91.5	51	26614857	4
RosBREEDSNP_SNP_CT_36478711_Lg2_00669_MAF10_MDP0000164775_exon2	chr8A	100	50	0	0	1	50	25018048	25017999	4.65e-18	91.5	51	25017998	2
RosBREEDSNP_SNP_CT_36478711_Lg2_00669_MAF10_MDP0000164775_exon2	chr17A	100	50	0	0	1	50	28346352	28346401	4.65e-18	91.5	51	28346402	2
RosBREEDSNP_SNP_GA_31542131_Lg1_327620_MAF10_327620_exon1	chr1A	100	50	0	0	1	50	14204044	14204093	4.65e-18	91.5	51	14204094	4
RosBREEDSNP_SNP_GA_31542131_Lg1_327620_MAF10_327620_exon1	chr1A	100	50	0	0	1	50	22525193	22525144	4.65e-18	91.5	51	22525143	4
RosBREEDSNP_SNP_GA_31542131_Lg1_327620_MAF10_327620_exon1	chr1A	100	50	0	0	1	50	28295152	28295103	4.65e-18	91.5	51	28295102	4
RosBREEDSNP_SNP_GA_31542131_Lg1_327620_MAF10_327620_exon1	chr9A	100	50	0	0	1	50	14723085	14723134	4.65e-18	91.5	51	14723135	4
RosBREEDSNP_SNP_TC_14450622_Lg3_01124_MAF30_1643213_exon2	chr3A	100	50	0	0	1	50	13097368	13097319	4.65e-18	91.5	51	13097318	2
RosBREEDSNP_SNP_TC_14450622_Lg3_01124_MAF30_1643213_exon2	chr11A	100	50	0	0	1	50	15682085	15682036	4.65e-18	91.5	51	15682035	2
RosBREEDSNP_SNP_TC_18050463_Lg1_01783_MAF40_MDP0000305454_exon1	chr1A	100	50	0	0	1	50	21477276	21477325	4.65e-18	91.5	51	21477326	3
RosBREEDSNP_SNP_TC_18050463_Lg1_01783_MAF40_MDP0000305454_exon1	chr1A	100	50	0	0	1	50	21488682	21488731	4.65e-18	91.5	51	21488732	3
RosBREEDSNP_SNP_TC_18050463_Lg1_01783_MAF40_MDP0000305454_exon1	chr8A	100	50	0	0	1	50	8817466	8817417	4.65e-18	91.5	51	8817416	3
RosBREEDSNP_SNP_TC_34242663_Lg1_01678_MAF30_MDP0000552191_exon1	chr3A	93.548	31	2	0	20	50	26119286	26119316	4.97e-05	48.2	51	26119317	2
RosBREEDSNP_SNP_TC_34242663_Lg1_01678_MAF30_MDP0000552191_exon1	chr5A	93.333	30	2	0	21	50	9998019	9997990	0.000174	46.4	51	9997989	2
RosBREEDSNP_SNP_TC_4170859_Lg2_00203_MAF40_1650517_exon1	chr2A	100	50	0	0	1	50	3351119	3351168	4.65e-18	91.5	51	3351169	2
RosBREEDSNP_SNP_TC_4170859_Lg2_00203_MAF40_1650517_exon1	chr15A	100	50	0	0	1	50	14643448	14643497	4.65e-18	91.5	51	14643498	2
Rvi4_regionTNL1_Y*15828	chr2A	96	50	2	0	1	50	3076050	3076001	2.41e-15	82.4	51	3076000	5
Rvi4_regionTNL1_Y*15828	chr2A	100	45	0	0	6	50	3127188	3127144	2.41e-15	82.4	51	3127143	5
Rvi4_regionTNL1_Y*15828	chr2A	96	50	2	0	1	50	3920736	3920687	2.41e-15	82.4	51	3920686	5
Rvi4_regionTNL1_Y*15828	chr2A	96	50	2	0	1	50	3957840	3957791	2.41e-15	82.4	51	3957790	5
Rvi4_regionTNL1_Y*15828	chr8A	96	50	2	0	1	50	2920930	2920881	2.41e-15	82.4	51	2920880	5
SNP_FB_0412417	chr10A	96	50	2	0	1	50	8913889	8913938	2.41e-15	82.4	51	8913939	3
SNP_FB_0412417	chr15A	96	50	2	0	1	50	47622886	47622837	2.41e-15	82.4	51	47622836	3
SNP_FB_0412417	chr16A	96	50	2	0	1	50	12289957	12290006	2.41e-15	82.4	51	12290007	3
SNP_FB_0412431	chr15A	88.235	51	5	0	1	50	36185421	36185371	2.26e-09	62.6	51	36185370	2
SNP_FB_0412431	chr14A	88	50	6	0	1	50	20820488	20820439	6.47e-10	64.4	51	20820438	2
SNP_FB_0416660	chr13A	88.889	45	5	0	6	50	14437046	14437002	2.75e-08	59.9	51	14437001	2
SNP_FB_0416660	chr7A	85.714	49	7	0	2	50	29104632	29104680	9.6e-08	58.1	51	29104681	2
SNP_FB_0416661	chr1A	94	50	3	0	1	50	19335661	19335710	1.02e-13	77.9	51	19335711	2
SNP_FB_0416661	chr4A	94	50	3	0	1	50	22019126	22019175	1.02e-13	77.9	51	22019176	2
SNP_FB_0417196	chr4A	97.059	34	1	0	17	50	16542883	16542850	9.6e-08	58.1	51	16542849	26
SNP_FB_0417196	chr9A	94.737	38	2	0	13	50	21272447	21272410	7.88e-09	60.8	51	21272409	26
SNP_FB_0417196	chr9A	97.143	35	1	0	16	50	165271	165305	2.75e-08	59.9	51	165306	26
SNP_FB_0417196	chr9A	97.059	34	1	0	17	50	910051	910084	9.6e-08	58.1	51	910085	26
SNP_FB_0417196	chr15A	97.059	34	1	0	17	50	4715272	4715305	9.6e-08	58.1	51	4715306	26
SNP_FB_0417196	chr15A	97.059	34	1	0	17	50	34442762	34442795	9.6e-08	58.1	51	34442796	26
SNP_FB_0417196	chr15A	97.059	34	1	0	17	50	46735017	46734984	9.6e-08	58.1	51	46734983	26
SNP_FB_0417196	chr11A	92.857	42	2	0	10	50	35738537	35738496	2.75e-08	59.9	51	35738495	26
SNP_FB_0417196	chr11A	92.308	39	3	0	12	50	2525831	2525869	9.6e-08	58.1	51	2525870	26
SNP_FB_0417196	chr11A	97.059	34	1	0	17	50	3579815	3579848	9.6e-08	58.1	51	3579849	26
SNP_FB_0417196	chr11A	97.059	34	1	0	17	50	6986332	6986299	9.6e-08	58.1	51	6986298	26
SNP_FB_0417196	chr11A	97.059	34	1	0	17	50	7927821	7927788	9.6e-08	58.1	51	7927787	26
SNP_FB_0417196	chr11A	97.059	34	1	0	17	50	30548031	30547998	9.6e-08	58.1	51	30547997	26
SNP_FB_0417196	chr2A	100	32	0	0	19	50	37884233	37884202	2.75e-08	59	51	37884201	26
SNP_FB_0417196	chr2A	97.059	34	1	0	17	50	15024797	15024830	9.6e-08	58.1	51	15024831	26
SNP_FB_0417196	chr8A	90.476	42	4	0	9	50	2206560	2206519	2.75e-08	59	51	2206518	26
SNP_FB_0417196	chr8A	97.059	34	1	0	17	50	1757414	1757447	9.6e-08	58.1	51	1757448	26
SNP_FB_0417196	chr3A	97.059	34	1	0	17	50	13986644	13986677	9.6e-08	58.1	51	13986678	26
SNP_FB_0417196	chr6A	97.059	34	1	0	17	50	13038930	13038897	9.6e-08	58.1	51	13038896	26
SNP_FB_0417196	chr12A	97.059	34	1	0	17	50	2154607	2154640	9.6e-08	58.1	51	2154641	26
SNP_FB_0417196	chr13A	97.059	34	1	0	17	50	7903085	7903052	9.6e-08	58.1	51	7903051	26
SNP_FB_0417196	chr13A	97.059	34	1	0	17	50	19994044	19994077	9.6e-08	58.1	51	19994078	26
SNP_FB_0417196	chr13A	97.059	34	1	0	17	50	19994399	19994432	9.6e-08	58.1	51	19994433	26
SNP_FB_0417196	chr16A	92.308	39	3	0	12	50	26961002	26961040	9.6e-08	58.1	51	26961041	26
SNP_FB_0417196	chr17A	97.059	34	1	0	17	50	4961154	4961187	9.6e-08	58.1	51	4961188	26
SNP_FB_0417196	chr17A	97.059	34	1	0	17	50	23619082	23619115	9.6e-08	58.1	51	23619116	26
SNP_FB_0939858	chr5A	96	50	2	0	1	50	25936913	25936864	2.41e-15	82.4	51	25936863	4
SNP_FB_0939858	chr9A	96	50	2	0	1	50	14213090	14213139	2.41e-15	82.4	51	14213140	4
SNP_FB_0939858	chr12A	96	50	2	0	1	50	11079336	11079287	2.41e-15	82.4	51	11079286	4
SNP_FB_0939858	chr14A	96	50	2	0	1	50	14556505	14556456	2.41e-15	82.4	51	14556455	4
SNP_FB_0939859	chr3A	88	50	6	0	1	50	8229998	8229949	6.47e-10	64.4	51	8229948	4
SNP_FB_0939859	chr5A	88	50	6	0	1	50	33153372	33153323	6.47e-10	64.4	51	33153322	4
SNP_FB_0939859	chr9A	88	50	6	0	1	50	29795582	29795533	6.47e-10	64.4	51	29795532	4
SNP_FB_0939859	chr9A	88	50	6	0	1	50	29823505	29823456	6.47e-10	64.4	51	29823455	4
SNP_FB_0939866	chr15A	96	50	2	0	1	50	11099504	11099553	2.41e-15	82.4	51	11099554	2
SNP_FB_0939866	chr6A	95.918	49	2	0	2	50	28184545	28184497	8.41e-15	80.6	51	28184496	2
SNP_FB_0417629	chr7A	98	50	1	0	1	50	7837723	7837674	1.98e-16	86.9	51	7837673	2
SNP_FB_0417629	chr9A	98	50	1	0	1	50	16349708	16349659	1.98e-16	86.9	51	16349658	2
SNP_FB_0940187	chr11A	93.878	49	3	0	2	50	23798958	23799006	3.58e-13	76.1	51	23799007	2
SNP_FB_0940187	chr10A	92	50	4	0	1	50	10962595	10962644	1.25e-12	73.4	51	10962645	2
SNP_FB_0417939	chr6A	93.478	46	3	0	5	50	20731590	20731635	1.52e-11	70.7	51	20731636	3
SNP_FB_0417939	chr6A	93.478	46	3	0	5	50	20740662	20740707	1.52e-11	70.7	51	20740708	3
SNP_FB_0417939	chr13A	93.478	46	3	0	5	50	32441643	32441688	1.52e-11	70.7	51	32441689	3
SNP_FB_0417946	chr13A	86	50	7	0	1	50	39837080	39837031	2.75e-08	59.9	51	39837030	5
SNP_FB_0417946	chr6A	90.476	42	4	0	9	50	20730333	20730292	2.75e-08	59	51	20730291	5
SNP_FB_0417946	chr6A	90.476	42	4	0	9	50	20739405	20739364	2.75e-08	59	51	20739363	5
SNP_FB_0417946	chr5A	85.714	49	7	0	2	50	17404811	17404763	9.6e-08	58.1	51	17404762	5
SNP_FB_0417946	chr5A	85.714	49	7	0	2	50	17416030	17415982	9.6e-08	58.1	51	17415981	5
SNP_FB_0424227	chr9A	94	50	3	0	1	50	11798851	11798900	1.02e-13	77.9	51	11798901	4
SNP_FB_0424227	chr11A	94	50	3	0	1	50	2764880	2764831	1.02e-13	77.9	51	2764830	4
SNP_FB_0424227	chr14A	94	50	3	0	1	50	27060960	27061009	1.02e-13	77.9	51	27061010	4
SNP_FB_0424227	chr15A	94	50	3	0	1	50	22039374	22039325	1.02e-13	77.9	51	22039324	4
SNP_FB_0424239	chr3A	96	50	2	0	1	50	15171753	15171802	2.41e-15	82.4	51	15171803	12
SNP_FB_0424239	chr3A	95.918	49	2	0	2	50	22652617	22652665	8.41e-15	80.6	51	22652666	12
SNP_FB_0424239	chr7A	96	50	2	0	1	50	11555517	11555468	2.41e-15	82.4	51	11555467	12
SNP_FB_0424239	chr9A	96	50	2	0	1	50	13000081	13000130	2.41e-15	82.4	51	13000131	12
SNP_FB_0424239	chr9A	96	50	2	0	1	50	17848309	17848260	2.41e-15	82.4	51	17848259	12
SNP_FB_0424239	chr12A	96	50	2	0	1	50	16991306	16991257	2.41e-15	82.4	51	16991256	12
SNP_FB_0424239	chr12A	96	50	2	0	1	50	24957364	24957315	2.41e-15	82.4	51	24957314	12
SNP_FB_0424239	chr14A	96	50	2	0	1	50	22473829	22473780	2.41e-15	82.4	51	22473779	12
SNP_FB_0424239	chr15A	96	50	2	0	1	50	52800089	52800040	2.41e-15	82.4	51	52800039	12
SNP_FB_0424239	chr15A	96	50	0	0	1	50	22042427	22042380	2.94e-14	79.7	51	22042379	12
SNP_FB_0424239	chr17A	96	50	2	0	1	50	12153107	12153058	2.41e-15	82.4	51	12153057	12
SNP_FB_0424239	chr17A	96	50	2	0	1	50	21361436	21361485	2.41e-15	82.4	51	21361486	12
SNP_FB_0429968	chr10A	94.118	51	2	0	1	50	27629178	27629228	3.58e-13	76.1	51	27629229	2
SNP_FB_0429968	chr15A	94.118	51	2	0	1	50	9273225	9273175	3.58e-13	76.1	51	9273174	2
SNP_FB_0429970	chr1A	98	50	1	0	1	50	22508603	22508554	1.98e-16	86.9	51	22508553	3
SNP_FB_0429970	chr2A	98	50	1	0	1	50	12101404	12101453	1.98e-16	86.9	51	12101454	3
SNP_FB_0429970	chr12A	98	50	1	0	1	50	18904284	18904333	1.98e-16	86.9	51	18904334	3
SNP_FB_0429997	chr8A	96.154	52	0	0	1	50	847898	847949	2.41e-15	83.3	51	847950	8
SNP_FB_0429997	chr8A	95.918	49	2	0	2	50	24013927	24013975	8.41e-15	80.6	51	24013976	8
SNP_FB_0429997	chr1A	96	50	2	0	1	50	22515573	22515524	2.41e-15	82.4	51	22515523	8
SNP_FB_0429997	chr6A	96	50	2	0	1	50	9863656	9863607	2.41e-15	82.4	51	9863606	8
SNP_FB_0429997	chr6A	96	50	2	0	1	50	9874897	9874848	2.41e-15	82.4	51	9874847	8
SNP_FB_0429997	chr13A	96	50	2	0	1	50	4593616	4593665	2.41e-15	82.4	51	4593666	8
SNP_FB_0429997	chr13A	95.918	49	2	0	2	50	2686809	2686857	8.41e-15	80.6	51	2686858	8
SNP_FB_0429997	chr17A	96	50	2	0	1	50	6185412	6185461	2.41e-15	82.4	51	6185462	8
SNP_FB_0430708	chr10A	97.959	49	1	0	2	50	26746207	26746255	6.9e-16	85.1	51	26746256	2
SNP_FB_0430708	chr8A	97.872	47	1	0	4	50	23028401	23028355	8.41e-15	81.5	51	23028354	2
SNP_FB_0431157	chr3A	86	50	7	0	1	50	16276671	16276720	2.75e-08	59.9	51	16276721	4
SNP_FB_0431157	chr10A	86	50	7	0	1	50	35855681	35855730	2.75e-08	59.9	51	35855731	4
SNP_FB_0431157	chr13A	86	50	7	0	1	50	3599679	3599630	2.75e-08	59.9	51	3599629	4
SNP_FB_0431157	chr15A	86	50	7	0	1	50	2790482	2790531	2.75e-08	59.9	51	2790532	4
SNP_FB_0431186	chr2A	88.235	51	5	0	1	50	11977389	11977339	2.26e-09	62.6	51	11977338	4
SNP_FB_0431186	chr17A	88.235	51	5	0	1	50	8646043	8646093	2.26e-09	62.6	51	8646094	4
SNP_FB_0431186	chr3A	86.538	52	5	0	1	50	6440692	6440743	7.88e-09	60.8	51	6440744	4
SNP_FB_0431186	chr9A	88.889	45	5	0	6	50	10703398	10703354	2.75e-08	59.9	51	10703353	4
SNP_FB_0944898	chr1A	98	50	1	0	1	50	24629072	24629121	1.98e-16	86.9	51	24629122	22
SNP_FB_0944898	chr1A	98	50	1	0	1	50	24634140	24634189	1.98e-16	86.9	51	24634190	22
SNP_FB_0944898	chr1A	98	50	1	0	1	50	24642306	24642257	1.98e-16	86.9	51	24642256	22
SNP_FB_0944898	chr1A	98	50	1	0	1	50	26334152	26334103	1.98e-16	86.9	51	26334102	22
SNP_FB_0944898	chr2A	98	50	1	0	1	50	3503070	3503021	1.98e-16	86.9	51	3503020	22
SNP_FB_0944898	chr2A	98	50	1	0	1	50	33491048	33490999	1.98e-16	86.9	51	33490998	22
SNP_FB_0944898	chr3A	98	50	1	0	1	50	1730652	1730603	1.98e-16	86.9	51	1730602	22
SNP_FB_0944898	chr3A	98	50	1	0	1	50	24348259	24348210	1.98e-16	86.9	51	24348209	22
SNP_FB_0944898	chr5A	98	50	1	0	1	50	43761418	43761467	1.98e-16	86.9	51	43761468	22
SNP_FB_0944898	chr5A	98	50	1	0	1	50	45359139	45359188	1.98e-16	86.9	51	45359189	22
SNP_FB_0944898	chr8A	98	50	1	0	1	50	7085441	7085490	1.98e-16	86.9	51	7085491	22
SNP_FB_0944898	chr8A	98	50	1	0	1	50	7509665	7509616	1.98e-16	86.9	51	7509615	22
SNP_FB_0944898	chr8A	97.959	49	1	0	2	50	7090503	7090551	6.9e-16	85.1	51	7090552	22
SNP_FB_0944898	chr10A	98	50	1	0	1	50	33361190	33361239	1.98e-16	86.9	51	33361240	22
SNP_FB_0944898	chr10A	98	50	1	0	1	50	33375020	33375069	1.98e-16	86.9	51	33375070	22
SNP_FB_0944898	chr11A	98	50	1	0	1	50	38451330	38451379	1.98e-16	86.9	51	38451380	22
SNP_FB_0944898	chr14A	98	50	1	0	1	50	29608878	29608829	1.98e-16	86.9	51	29608828	22
SNP_FB_0944898	chr14A	98	50	1	0	1	50	29618746	29618697	1.98e-16	86.9	51	29618696	22
SNP_FB_0944898	chr15A	98	50	1	0	1	50	31059759	31059710	1.98e-16	86.9	51	31059709	22
SNP_FB_0944898	chr15A	98	50	1	0	1	50	49279432	49279481	1.98e-16	86.9	51	49279482	22
SNP_FB_0944898	chr16A	98	50	1	0	1	50	10517950	10517901	1.98e-16	86.9	51	10517900	22
SNP_FB_0944898	chr17A	98	50	1	0	1	50	27314771	27314820	1.98e-16	86.9	51	27314821	22
SNP_FB_0947629	chr1A	90.196	51	4	0	1	50	18569196	18569246	1.85e-10	67.1	51	18569247	5
SNP_FB_0947629	chr6A	90.196	51	4	0	1	50	6459434	6459384	1.85e-10	67.1	51	6459383	5
SNP_FB_0947629	chr6A	90.196	51	4	0	1	50	19466678	19466728	1.85e-10	67.1	51	19466729	5
SNP_FB_0947629	chr6A	90.196	51	4	0	1	50	19478212	19478262	1.85e-10	67.1	51	19478263	5
SNP_FB_0947629	chr2A	90	50	4	0	1	50	9989499	9989451	6.47e-10	65.3	51	9989450	5
SNP_FB_0075845	chr5A	98	50	1	0	1	50	18010980	18011029	1.98e-16	86.9	51	18011030	3
SNP_FB_0075845	chr9A	98	50	1	0	1	50	21865687	21865736	1.98e-16	86.9	51	21865737	3
SNP_FB_0075845	chr13A	98	50	1	0	1	50	8466434	8466385	1.98e-16	86.9	51	8466384	3
SNP_FB_0872515	chr2A	86	50	6	0	1	50	34802678	34802726	3.35e-07	56.3	51	34802727	2
SNP_FB_0872515	chr10A	87.234	47	5	0	4	50	21452668	21452713	3.35e-07	55.4	51	21452714	2
SNP_FB_0872518	chr14A	94	50	3	0	1	50	8206162	8206211	1.02e-13	77.9	51	8206212	2
SNP_FB_0872518	chr17A	93.75	48	3	0	3	50	6029063	6029016	1.25e-12	74.3	51	6029015	2
SNP_FB_0888741	chr2A	87.097	31	3	0	20	50	23497668	23497697	0.31	35.6	51	23497698	4
SNP_FB_0888741	chr6A	87.097	31	3	0	20	50	14223050	14223021	0.31	35.6	51	14223020	4
SNP_FB_0888741	chr4A	87.097	31	3	0	20	50	16674854	16674825	0.31	35.6	51	16674824	4
SNP_FB_0888741	chr4A	87.097	31	3	0	20	50	16683401	16683372	0.31	35.6	51	16683371	4
SNP_FB_0448192	chr6A	95	20	1	0	31	50	26079111	26079130	3.8	32.8	51	26079131	2
SNP_FB_0448192	chr4A	90.909	22	2	0	29	50	6690880	6690901	3.8	31.9	51	6690902	2
SNP_FB_0460858	chr2A	96	50	2	0	1	50	7018106	7018155	2.41e-15	82.4	51	7018156	5
SNP_FB_0460858	chr16A	96	50	2	0	1	50	19142771	19142820	2.41e-15	82.4	51	19142821	5
SNP_FB_0460858	chr16A	95.833	48	2	0	3	50	19154061	19154108	2.94e-14	78.8	51	19154109	5
SNP_FB_0460858	chr15A	95.833	48	2	0	3	50	53854375	53854422	2.94e-14	78.8	51	53854423	5
SNP_FB_0460858	chr15A	95.833	48	2	0	3	50	53898076	53898123	2.94e-14	78.8	51	53898124	5
SNP_FB_0461094	chr7A	95	20	1	0	31	50	23793697	23793716	3.8	32.8	51	23793717	2
SNP_FB_0461094	chr3A	90.909	22	2	0	29	50	32899765	32899786	3.8	31.9	51	32899787	2
SNP_FB_0461117	chr14A	100	19	0	0	32	50	5950474	5950456	0.31	35.6	51	5950455	3
SNP_FB_0461117	chr16A	100	19	0	0	32	50	20097742	20097724	0.31	35.6	51	20097723	3
SNP_FB_0461117	chr8A	95.238	21	1	0	30	50	30508103	30508083	1.1	34.6	51	30508082	3
SNP_FB_0462919	chr16A	90	40	4	0	11	50	30851103	30851064	3.35e-07	55.4	51	30851063	2
SNP_FB_0462919	chr11A	89.744	39	4	0	12	50	30519689	30519727	1.17e-06	53.6	51	30519728	2
SNP_FB_0464441	chr4A	98	50	1	0	1	50	331324	331373	1.98e-16	86.9	51	331374	3
SNP_FB_0464441	chr17A	98	50	1	0	1	50	29718845	29718796	1.98e-16	86.9	51	29718795	3
SNP_FB_0464441	chr17A	97.917	48	1	0	3	50	20630587	20630540	2.41e-15	83.3	51	20630539	3
SNP_FB_0469781	chr2A	100	50	0	0	1	50	12284713	12284664	4.65e-18	91.5	51	12284663	3
SNP_FB_0469781	chr15A	100	50	0	0	1	50	53734649	53734698	4.65e-18	91.5	51	53734699	3
SNP_FB_0469781	chr15A	100	50	0	0	1	50	53748079	53748128	4.65e-18	91.5	51	53748129	3
SNP_FB_0477924	chr2A	96	50	2	0	1	50	29810070	29810119	2.41e-15	82.4	51	29810120	10
SNP_FB_0477924	chr3A	96	50	2	0	1	50	12483533	12483582	2.41e-15	82.4	51	12483583	10
SNP_FB_0477924	chr5A	96	50	2	0	1	50	20523164	20523213	2.41e-15	82.4	51	20523214	10
SNP_FB_0477924	chr5A	96	50	2	0	1	50	20534396	20534445	2.41e-15	82.4	51	20534446	10
SNP_FB_0477924	chr6A	96	50	2	0	1	50	12488541	12488492	2.41e-15	82.4	51	12488491	10
SNP_FB_0477924	chr6A	96	50	2	0	1	50	12498880	12498831	2.41e-15	82.4	51	12498830	10
SNP_FB_0477924	chr6A	96	50	2	0	1	50	27926840	27926889	2.41e-15	82.4	51	27926890	10
SNP_FB_0477924	chr15A	96	50	1	0	1	50	20562112	20562064	2.94e-14	78.8	51	20562063	10
SNP_FB_0477924	chr10A	96	50	1	0	1	50	28727138	28727090	2.94e-14	78.8	51	28727089	10
SNP_FB_0477924	chr11A	96	50	1	0	1	50	18579683	18579635	2.94e-14	78.8	51	18579634	10
SNP_FB_0478251	chr14A	94	50	3	0	1	50	19161618	19161569	1.02e-13	77.9	51	19161568	2
SNP_FB_0478251	chr10A	93.878	49	3	0	2	50	6544667	6544715	3.58e-13	76.1	51	6544716	2
SNP_FB_0479727	chr14A	96	50	2	0	1	50	19843216	19843265	2.41e-15	82.4	51	19843266	2
SNP_FB_0479727	chr11A	95.833	48	2	0	3	50	19681415	19681368	2.94e-14	78.8	51	19681367	2
SNP_FB_0479752	chr15A	96	50	2	0	1	50	46698140	46698189	2.41e-15	82.4	51	46698190	3
SNP_FB_0479752	chr2A	97.872	47	1	0	4	50	31376706	31376752	8.41e-15	81.5	51	31376753	3
SNP_FB_0479752	chr14A	97.872	47	1	0	4	50	8851744	8851698	8.41e-15	81.5	51	8851697	3
SNP_FB_1086049	chr3A	89.362	47	4	0	5	50	11965293	11965247	2.75e-08	59.9	51	11965246	4
SNP_FB_1086049	chr3A	89.362	47	4	0	5	50	35438253	35438299	2.75e-08	59.9	51	35438300	4
SNP_FB_1086049	chr16A	90.244	41	4	0	10	50	10751274	10751234	9.6e-08	57.2	51	10751233	4
SNP_FB_1086049	chr17A	87.5	48	5	0	3	50	22435026	22434980	9.6e-08	57.2	51	22434979	4
SNP_FB_0485890	chr1A	98	50	1	0	1	50	19317568	19317519	1.98e-16	86.9	51	19317518	3
SNP_FB_0485890	chr2A	98	50	1	0	1	50	26615046	26614997	1.98e-16	86.9	51	26614996	3
SNP_FB_0485890	chr14A	98	50	1	0	1	50	14824564	14824613	1.98e-16	86.9	51	14824614	3
SNP_FB_0487033	chr2A	100	50	0	0	1	50	27567093	27567044	4.65e-18	91.5	51	27567043	3
SNP_FB_0487033	chr2A	100	50	0	0	1	50	27571386	27571337	4.65e-18	91.5	51	27571336	3
SNP_FB_0487033	chr3A	100	50	0	0	1	50	24052060	24052109	4.65e-18	91.5	51	24052110	3
SNP_FB_0959146	chr13A	94	50	3	0	1	50	38430191	38430240	1.02e-13	77.9	51	38430241	4
SNP_FB_0959146	chr15A	94	50	3	0	1	50	35861609	35861658	1.02e-13	77.9	51	35861659	4
SNP_FB_0959146	chr15A	93.75	48	3	0	3	50	20928211	20928258	1.25e-12	74.3	51	20928259	4
SNP_FB_0959146	chr16A	94	50	3	0	1	50	40319151	40319102	1.02e-13	77.9	51	40319101	4
SNP_FB_0490469	chr3A	92.857	28	2	0	23	50	15182379	15182406	0.002	42.8	51	15182407	2
SNP_FB_0490469	chr11A	92.857	28	2	0	23	50	16841333	16841360	0.002	42.8	51	16841361	2
SNP_FB_0494251	chr15A	90.909	22	2	0	29	50	18968068	18968089	3.8	31.9	51	18968090	6
SNP_FB_0494251	chr15A	90.909	22	2	0	29	50	20402319	20402340	3.8	31.9	51	20402341	6
SNP_FB_0494251	chr2A	90.909	22	2	0	29	50	26573535	26573514	3.8	31.9	51	26573513	6
SNP_FB_0494251	chr2A	90.909	22	2	0	29	50	35118441	35118462	3.8	31.9	51	35118463	6
SNP_FB_0494251	chr7A	88	25	3	0	26	50	26614273	26614249	3.8	32.8	51	26614248	6
SNP_FB_0494251	chr7A	88	25	3	0	26	50	26625991	26625967	3.8	32.8	51	26625966	6
SNP_FB_1083389	chr3A	93.878	49	3	0	2	50	21525094	21525142	3.58e-13	76.1	51	21525143	2
SNP_FB_1083389	chr12A	92	50	4	0	1	50	12076293	12076244	1.25e-12	73.4	51	12076243	2
SNP_FB_1083390	chr8A	90	50	5	0	1	50	23340011	23339962	5.31e-11	68.9	51	23339961	6
SNP_FB_1083390	chr17A	90	50	5	0	1	50	6528590	6528639	5.31e-11	68.9	51	6528640	6
SNP_FB_1083390	chr17A	89.796	49	5	0	2	50	27348221	27348269	1.85e-10	67.1	51	27348270	6
SNP_FB_1083390	chr5A	89.796	49	5	0	2	50	10789498	10789450	1.85e-10	67.1	51	10789449	6
SNP_FB_1083390	chr5A	89.796	49	5	0	2	50	36920962	36920914	1.85e-10	67.1	51	36920913	6
SNP_FB_1083390	chr10A	89.796	49	5	0	2	50	6685805	6685853	1.85e-10	67.1	51	6685854	6
SNP_FB_1083396	chr1A	92	50	4	0	1	50	4567218	4567267	1.25e-12	73.4	51	4567268	3
SNP_FB_1083396	chr8A	92	50	4	0	1	50	3119086	3119135	1.25e-12	73.4	51	3119136	3
SNP_FB_1083396	chr11A	92	50	4	0	1	50	30182396	30182347	1.25e-12	73.4	51	30182346	3
SNP_FB_0508274	chr6A	96	50	2	0	1	50	27399236	27399285	2.41e-15	82.4	51	27399286	2
SNP_FB_0508274	chr11A	96	50	2	0	1	50	8919554	8919603	2.41e-15	82.4	51	8919604	2
SNP_FB_0508591	chr7A	90.909	22	2	0	29	50	20701227	20701248	3.8	31.9	51	20701249	4
SNP_FB_0508591	chr7A	90.909	22	2	0	29	50	20876454	20876475	3.8	31.9	51	20876476	4
SNP_FB_0508591	chr7A	100	17	0	0	34	50	24165986	24165970	3.8	31.9	51	24165969	4
SNP_FB_0508591	chr15A	90.909	22	2	0	29	50	48493412	48493391	3.8	31.9	51	48493390	4
SNP_FB_0508644	chr3A	98	50	1	0	1	50	23787580	23787531	1.98e-16	86.9	51	23787530	17
SNP_FB_0508644	chr5A	98	50	1	0	1	50	1369687	1369736	1.98e-16	86.9	51	1369737	17
SNP_FB_0508644	chr5A	98	50	1	0	1	50	4277490	4277441	1.98e-16	86.9	51	4277440	17
SNP_FB_0508644	chr5A	98	50	1	0	1	50	4982703	4982654	1.98e-16	86.9	51	4982653	17
SNP_FB_0508644	chr6A	98	50	1	0	1	50	23665093	23665044	1.98e-16	86.9	51	23665043	17
SNP_FB_0508644	chr11A	98	50	1	0	1	50	21113661	21113710	1.98e-16	86.9	51	21113711	17
SNP_FB_0508644	chr11A	98	50	1	0	1	50	26229289	26229240	1.98e-16	86.9	51	26229239	17
SNP_FB_0508644	chr11A	98	50	1	0	1	50	35544337	35544288	1.98e-16	86.9	51	35544287	17
SNP_FB_0508644	chr11A	98	50	1	0	1	50	36122416	36122367	1.98e-16	86.9	51	36122366	17
SNP_FB_0508644	chr13A	98	50	1	0	1	50	9572246	9572295	1.98e-16	86.9	51	9572296	17
SNP_FB_0508644	chr13A	98	50	1	0	1	50	9634934	9634983	1.98e-16	86.9	51	9634984	17
SNP_FB_0508644	chr13A	98	50	1	0	1	50	22594982	22595031	1.98e-16	86.9	51	22595032	17
SNP_FB_0508644	chr13A	98	50	1	0	1	50	24515767	24515816	1.98e-16	86.9	51	24515817	17
SNP_FB_0508644	chr13A	98	50	1	0	1	50	36199474	36199425	1.98e-16	86.9	51	36199424	17
SNP_FB_0508644	chr14A	98	50	1	0	1	50	13835387	13835338	1.98e-16	86.9	51	13835337	17
SNP_FB_0508644	chr15A	98	50	1	0	1	50	38900111	38900160	1.98e-16	86.9	51	38900161	17
SNP_FB_0508644	chr17A	98	50	1	0	1	50	30759400	30759449	1.98e-16	86.9	51	30759450	17
SNP_FB_0968608	chr1A	96	50	2	0	1	50	57275	57324	2.41e-15	82.4	51	57325	28
SNP_FB_0968608	chr1A	96	50	2	0	1	50	134797	134846	2.41e-15	82.4	51	134847	28
SNP_FB_0968608	chr1A	96	50	2	0	1	50	14673875	14673924	2.41e-15	82.4	51	14673925	28
SNP_FB_0968608	chr2A	96	50	2	0	1	50	15437130	15437081	2.41e-15	82.4	51	15437080	28
SNP_FB_0968608	chr4A	96	50	2	0	1	50	1854124	1854075	2.41e-15	82.4	51	1854074	28
SNP_FB_0968608	chr4A	96	50	2	0	1	50	8030808	8030759	2.41e-15	82.4	51	8030758	28
SNP_FB_0968608	chr5A	96	50	2	0	1	50	19202813	19202764	2.41e-15	82.4	51	19202763	28
SNP_FB_0968608	chr5A	96	50	2	0	1	50	19507109	19507158	2.41e-15	82.4	51	19507159	28
SNP_FB_0968608	chr5A	96	50	2	0	1	50	29824724	29824773	2.41e-15	82.4	51	29824774	28
SNP_FB_0968608	chr6A	96	50	2	0	1	50	25722285	25722236	2.41e-15	82.4	51	25722235	28
SNP_FB_0968608	chr7A	96	50	2	0	1	50	15999403	15999354	2.41e-15	82.4	51	15999353	28
SNP_FB_0968608	chr8A	96	50	2	0	1	50	20629362	20629313	2.41e-15	82.4	51	20629312	28
SNP_FB_0968608	chr9A	96	50	2	0	1	50	17559037	17559086	2.41e-15	82.4	51	17559087	28
SNP_FB_0968608	chr9A	96	50	2	0	1	50	17712104	17712153	2.41e-15	82.4	51	17712154	28
SNP_FB_0968608	chr9A	96	50	2	0	1	50	29146915	29146964	2.41e-15	82.4	51	29146965	28
SNP_FB_0968608	chr10A	96	50	2	0	1	50	19678660	19678709	2.41e-15	82.4	51	19678710	28
SNP_FB_0968608	chr12A	96	50	2	0	1	50	16303869	16303918	2.41e-15	82.4	51	16303919	28
SNP_FB_0968608	chr13A	96	50	2	0	1	50	5393123	5393074	2.41e-15	82.4	51	5393073	28
SNP_FB_0968608	chr13A	96	50	2	0	1	50	9984407	9984456	2.41e-15	82.4	51	9984457	28
SNP_FB_0968608	chr13A	96	50	2	0	1	50	10857325	10857374	2.41e-15	82.4	51	10857375	28
SNP_FB_0968608	chr13A	96	50	2	0	1	50	10870507	10870556	2.41e-15	82.4	51	10870557	28
SNP_FB_0968608	chr13A	96	50	2	0	1	50	15758449	15758498	2.41e-15	82.4	51	15758499	28
SNP_FB_0968608	chr13A	96	50	2	0	1	50	32371910	32371861	2.41e-15	82.4	51	32371860	28
SNP_FB_0968608	chr13A	96	50	2	0	1	50	43427482	43427531	2.41e-15	82.4	51	43427532	28
SNP_FB_0968608	chr13A	96	50	2	0	1	50	44151348	44151397	2.41e-15	82.4	51	44151398	28
SNP_FB_0968608	chr15A	96	50	2	0	1	50	34755655	34755704	2.41e-15	82.4	51	34755705	28
SNP_FB_0968608	chr15A	96	50	2	0	1	50	49528939	49528890	2.41e-15	82.4	51	49528889	28
SNP_FB_0968608	chr17A	96	50	2	0	1	50	9575436	9575387	2.41e-15	82.4	51	9575386	28
SNP_FB_0968620	chr1A	96	50	2	0	1	50	1942130	1942179	2.41e-15	82.4	51	1942180	114
SNP_FB_0968620	chr1A	96	50	2	0	1	50	5464814	5464863	2.41e-15	82.4	51	5464864	114
SNP_FB_0968620	chr1A	96	50	2	0	1	50	6045754	6045803	2.41e-15	82.4	51	6045804	114
SNP_FB_0968620	chr1A	96	50	2	0	1	50	7331967	7331918	2.41e-15	82.4	51	7331917	114
SNP_FB_0968620	chr1A	96	50	2	0	1	50	10899438	10899487	2.41e-15	82.4	51	10899488	114
SNP_FB_0968620	chr1A	96	50	2	0	1	50	12249513	12249464	2.41e-15	82.4	51	12249463	114
SNP_FB_0968620	chr1A	96	50	2	0	1	50	16946945	16946896	2.41e-15	82.4	51	16946895	114
SNP_FB_0968620	chr1A	96	50	2	0	1	50	18338886	18338837	2.41e-15	82.4	51	18338836	114
SNP_FB_0968620	chr1A	96	50	2	0	1	50	23001147	23001196	2.41e-15	82.4	51	23001197	114
SNP_FB_0968620	chr1A	96	50	2	0	1	50	30862151	30862102	2.41e-15	82.4	51	30862101	114
SNP_FB_0968620	chr2A	96	50	2	0	1	50	20717243	20717292	2.41e-15	82.4	51	20717293	114
SNP_FB_0968620	chr2A	96	50	2	0	1	50	32283624	32283673	2.41e-15	82.4	51	32283674	114
SNP_FB_0968620	chr2A	96	50	2	0	1	50	33254377	33254426	2.41e-15	82.4	51	33254427	114
SNP_FB_0968620	chr3A	96	50	2	0	1	50	12270176	12270127	2.41e-15	82.4	51	12270126	114
SNP_FB_0968620	chr3A	96	50	2	0	1	50	12717631	12717582	2.41e-15	82.4	51	12717581	114
SNP_FB_0968620	chr3A	96	50	2	0	1	50	18369529	18369578	2.41e-15	82.4	51	18369579	114
SNP_FB_0968620	chr3A	96	50	2	0	1	50	23976940	23976891	2.41e-15	82.4	51	23976890	114
SNP_FB_0968620	chr3A	96	50	2	0	1	50	24648951	24648902	2.41e-15	82.4	51	24648901	114
SNP_FB_0968620	chr3A	96	50	2	0	1	50	28284654	28284703	2.41e-15	82.4	51	28284704	114
SNP_FB_0968620	chr3A	95.918	49	2	0	2	50	23040337	23040289	8.41e-15	80.6	51	23040288	114
SNP_FB_0968620	chr4A	96	50	2	0	1	50	2543191	2543142	2.41e-15	82.4	51	2543141	114
SNP_FB_0968620	chr4A	96	50	2	0	1	50	7670910	7670861	2.41e-15	82.4	51	7670860	114
SNP_FB_0968620	chr4A	96	50	2	0	1	50	11205975	11205926	2.41e-15	82.4	51	11205925	114
SNP_FB_0968620	chr4A	96	50	2	0	1	50	16865905	16865856	2.41e-15	82.4	51	16865855	114
SNP_FB_0968620	chr4A	95.918	49	2	0	2	50	23891408	23891360	8.41e-15	80.6	51	23891359	114
SNP_FB_0968620	chr5A	96	50	2	0	1	50	3884212	3884261	2.41e-15	82.4	51	3884262	114
SNP_FB_0968620	chr5A	96	50	2	0	1	50	6039012	6038963	2.41e-15	82.4	51	6038962	114
SNP_FB_0968620	chr5A	96	50	2	0	1	50	9506002	9506051	2.41e-15	82.4	51	9506052	114
SNP_FB_0968620	chr5A	96	50	2	0	1	50	10519013	10518964	2.41e-15	82.4	51	10518963	114
SNP_FB_0968620	chr5A	96	50	2	0	1	50	11791171	11791122	2.41e-15	82.4	51	11791121	114
SNP_FB_0968620	chr5A	96	50	2	0	1	50	13696317	13696268	2.41e-15	82.4	51	13696267	114
SNP_FB_0968620	chr5A	96	50	2	0	1	50	18512791	18512742	2.41e-15	82.4	51	18512741	114
SNP_FB_0968620	chr5A	96	50	2	0	1	50	19205575	19205624	2.41e-15	82.4	51	19205625	114
SNP_FB_0968620	chr5A	96	50	2	0	1	50	19408695	19408744	2.41e-15	82.4	51	19408745	114
SNP_FB_0968620	chr5A	96	50	2	0	1	50	21014124	21014173	2.41e-15	82.4	51	21014174	114
SNP_FB_0968620	chr5A	96	50	2	0	1	50	21026151	21026200	2.41e-15	82.4	51	21026201	114
SNP_FB_0968620	chr5A	96	50	2	0	1	50	37698670	37698621	2.41e-15	82.4	51	37698620	114
SNP_FB_0968620	chr5A	96	50	2	0	1	50	48021846	48021797	2.41e-15	82.4	51	48021796	114
SNP_FB_0968620	chr6A	96	50	2	0	1	50	1137323	1137274	2.41e-15	82.4	51	1137273	114
SNP_FB_0968620	chr6A	96	50	2	0	1	50	13027166	13027215	2.41e-15	82.4	51	13027216	114
SNP_FB_0968620	chr6A	96	50	2	0	1	50	20224409	20224360	2.41e-15	82.4	51	20224359	114
SNP_FB_0968620	chr6A	96	50	2	0	1	50	23464948	23464997	2.41e-15	82.4	51	23464998	114
SNP_FB_0968620	chr6A	96	50	2	0	1	50	34694487	34694438	2.41e-15	82.4	51	34694437	114
SNP_FB_0968620	chr7A	96	50	2	0	1	50	7580123	7580172	2.41e-15	82.4	51	7580173	114
SNP_FB_0968620	chr7A	96	50	2	0	1	50	10447945	10447994	2.41e-15	82.4	51	10447995	114
SNP_FB_0968620	chr7A	96	50	2	0	1	50	14207525	14207476	2.41e-15	82.4	51	14207475	114
SNP_FB_0968620	chr7A	96	50	2	0	1	50	16002305	16002354	2.41e-15	82.4	51	16002355	114
SNP_FB_0968620	chr8A	96	50	2	0	1	50	28870587	28870636	2.41e-15	82.4	51	28870637	114
SNP_FB_0968620	chr9A	96	50	2	0	1	50	14358116	14358165	2.41e-15	82.4	51	14358166	114
SNP_FB_0968620	chr9A	96	50	2	0	1	50	30527859	30527908	2.41e-15	82.4	51	30527909	114
SNP_FB_0968620	chr10A	96	50	2	0	1	50	1150763	1150812	2.41e-15	82.4	51	1150813	114
SNP_FB_0968620	chr10A	96	50	2	0	1	50	2625223	2625174	2.41e-15	82.4	51	2625173	114
SNP_FB_0968620	chr10A	96	50	2	0	1	50	3819456	3819407	2.41e-15	82.4	51	3819406	114
SNP_FB_0968620	chr10A	96	50	2	0	1	50	3866296	3866247	2.41e-15	82.4	51	3866246	114
SNP_FB_0968620	chr10A	96	50	2	0	1	50	4096985	4096936	2.41e-15	82.4	51	4096935	114
SNP_FB_0968620	chr10A	96	50	2	0	1	50	4182069	4182020	2.41e-15	82.4	51	4182019	114
SNP_FB_0968620	chr10A	96	50	2	0	1	50	5108455	5108504	2.41e-15	82.4	51	5108505	114
SNP_FB_0968620	chr10A	96	50	2	0	1	50	5681660	5681611	2.41e-15	82.4	51	5681610	114
SNP_FB_0968620	chr10A	96	50	2	0	1	50	17853960	17853911	2.41e-15	82.4	51	17853910	114
SNP_FB_0968620	chr10A	96	50	2	0	1	50	17899335	17899286	2.41e-15	82.4	51	17899285	114
SNP_FB_0968620	chr10A	96	50	2	0	1	50	19675781	19675732	2.41e-15	82.4	51	19675731	114
SNP_FB_0968620	chr10A	96	50	2	0	1	50	27487408	27487457	2.41e-15	82.4	51	27487458	114
SNP_FB_0968620	chr10A	96	50	2	0	1	50	34589619	34589668	2.41e-15	82.4	51	34589669	114
SNP_FB_0968620	chr11A	96	50	2	0	1	50	9568254	9568205	2.41e-15	82.4	51	9568204	114
SNP_FB_0968620	chr11A	96	50	2	0	1	50	10957894	10957845	2.41e-15	82.4	51	10957844	114
SNP_FB_0968620	chr11A	96	50	2	0	1	50	13297750	13297701	2.41e-15	82.4	51	13297700	114
SNP_FB_0968620	chr11A	96	50	2	0	1	50	14322546	14322497	2.41e-15	82.4	51	14322496	114
SNP_FB_0968620	chr11A	96	50	2	0	1	50	14554591	14554542	2.41e-15	82.4	51	14554541	114
SNP_FB_0968620	chr11A	95.918	49	2	0	2	50	19916647	19916695	8.41e-15	80.6	51	19916696	114
SNP_FB_0968620	chr12A	96	50	2	0	1	50	1378053	1378102	2.41e-15	82.4	51	1378103	114
SNP_FB_0968620	chr12A	96	50	2	0	1	50	3459641	3459690	2.41e-15	82.4	51	3459691	114
SNP_FB_0968620	chr12A	96	50	2	0	1	50	8135073	8135122	2.41e-15	82.4	51	8135123	114
SNP_FB_0968620	chr12A	96	50	2	0	1	50	8147704	8147753	2.41e-15	82.4	51	8147754	114
SNP_FB_0968620	chr12A	96	50	2	0	1	50	19597171	19597220	2.41e-15	82.4	51	19597221	114
SNP_FB_0968620	chr12A	96	50	2	0	1	50	23527759	23527710	2.41e-15	82.4	51	23527709	114
SNP_FB_0968620	chr12A	96	50	2	0	1	50	23540953	23540904	2.41e-15	82.4	51	23540903	114
SNP_FB_0968620	chr13A	96	50	2	0	1	50	9981471	9981422	2.41e-15	82.4	51	9981421	114
SNP_FB_0968620	chr13A	96	50	2	0	1	50	10143554	10143603	2.41e-15	82.4	51	10143604	114
SNP_FB_0968620	chr13A	96	50	2	0	1	50	10266122	10266073	2.41e-15	82.4	51	10266072	114
SNP_FB_0968620	chr13A	96	50	2	0	1	50	11955585	11955634	2.41e-15	82.4	51	11955635	114
SNP_FB_0968620	chr13A	96	50	2	0	1	50	12794664	12794713	2.41e-15	82.4	51	12794714	114
SNP_FB_0968620	chr13A	96	50	2	0	1	50	15755591	15755542	2.41e-15	82.4	51	15755541	114
SNP_FB_0968620	chr13A	96	50	2	0	1	50	17121253	17121204	2.41e-15	82.4	51	17121203	114
SNP_FB_0968620	chr13A	96	50	2	0	1	50	18639043	18638994	2.41e-15	82.4	51	18638993	114
SNP_FB_0968620	chr13A	96	50	2	0	1	50	19239334	19239285	2.41e-15	82.4	51	19239284	114
SNP_FB_0968620	chr13A	96	50	2	0	1	50	20016116	20016067	2.41e-15	82.4	51	20016066	114
SNP_FB_0968620	chr13A	96	50	2	0	1	50	23716753	23716704	2.41e-15	82.4	51	23716703	114
SNP_FB_0968620	chr13A	96	50	2	0	1	50	34925179	34925130	2.41e-15	82.4	51	34925129	114
SNP_FB_0968620	chr13A	96	50	2	0	1	50	36599456	36599407	2.41e-15	82.4	51	36599406	114
SNP_FB_0968620	chr13A	96	50	2	0	1	50	37044363	37044412	2.41e-15	82.4	51	37044413	114
SNP_FB_0968620	chr13A	96	50	2	0	1	50	43415035	43414986	2.41e-15	82.4	51	43414985	114
SNP_FB_0968620	chr13A	96	50	2	0	1	50	43709325	43709374	2.41e-15	82.4	51	43709375	114
SNP_FB_0968620	chr13A	96	50	2	0	1	50	43720449	43720498	2.41e-15	82.4	51	43720499	114
SNP_FB_0968620	chr13A	96	50	2	0	1	50	44444326	44444277	2.41e-15	82.4	51	44444276	114
SNP_FB_0968620	chr13A	96	50	2	0	1	50	45031622	45031573	2.41e-15	82.4	51	45031572	114
SNP_FB_0968620	chr14A	96	50	2	0	1	50	23036059	23036010	2.41e-15	82.4	51	23036009	114
SNP_FB_0968620	chr14A	96	50	2	0	1	50	25817360	25817311	2.41e-15	82.4	51	25817310	114
SNP_FB_0968620	chr14A	95.833	48	2	0	3	50	14611639	14611592	2.94e-14	78.8	51	14611591	114
SNP_FB_0968620	chr15A	96	50	2	0	1	50	5935512	5935561	2.41e-15	82.4	51	5935562	114
SNP_FB_0968620	chr15A	96	50	2	0	1	50	22980083	22980132	2.41e-15	82.4	51	22980133	114
SNP_FB_0968620	chr15A	96	50	2	0	1	50	35924222	35924271	2.41e-15	82.4	51	35924272	114
SNP_FB_0968620	chr15A	95.833	48	2	0	3	50	41765564	41765517	2.94e-14	78.8	51	41765516	114
SNP_FB_0968620	chr16A	96	50	2	0	1	50	13782544	13782593	2.41e-15	82.4	51	13782594	114
SNP_FB_0968620	chr16A	96	50	2	0	1	50	17043764	17043813	2.41e-15	82.4	51	17043814	114
SNP_FB_0968620	chr16A	96	50	2	0	1	50	31396548	31396499	2.41e-15	82.4	51	31396498	114
SNP_FB_0968620	chr16A	96	50	2	0	1	50	38447601	38447552	2.41e-15	82.4	51	38447551	114
SNP_FB_0968620	chr16A	96	50	2	0	1	50	39311995	39312044	2.41e-15	82.4	51	39312045	114
SNP_FB_0968620	chr16A	96	50	2	0	1	50	39873301	39873252	2.41e-15	82.4	51	39873251	114
SNP_FB_0968620	chr16A	96	50	2	0	1	50	40881097	40881048	2.41e-15	82.4	51	40881047	114
SNP_FB_0968620	chr16A	96	50	2	0	1	50	41763868	41763917	2.41e-15	82.4	51	41763918	114
SNP_FB_0968620	chr16A	96	50	2	0	1	50	42244977	42245026	2.41e-15	82.4	51	42245027	114
SNP_FB_0968620	chr17A	96	50	2	0	1	50	15293316	15293365	2.41e-15	82.4	51	15293366	114
SNP_FB_0968620	chr17A	96	50	2	0	1	50	19173297	19173346	2.41e-15	82.4	51	19173347	114
SNP_FB_0968620	chr17A	96	50	2	0	1	50	32039912	32039863	2.41e-15	82.4	51	32039862	114
SNP_FB_0511285	chr3A	82	50	9	0	1	50	15485370	15485419	1.42e-05	50.9	51	15485420	4
SNP_FB_0511285	chr11A	82	50	9	0	1	50	20039660	20039611	1.42e-05	50.9	51	20039610	4
SNP_FB_0511285	chr4A	82	50	9	0	1	50	19691715	19691764	1.42e-05	50.9	51	19691765	4
SNP_FB_0511285	chr4A	82	50	9	0	1	50	19700290	19700339	1.42e-05	50.9	51	19700340	4
SNP_FB_0970329	chr3A	100	50	0	0	1	50	17533256	17533305	4.65e-18	91.5	51	17533306	2
SNP_FB_0970329	chr5A	100	50	0	0	1	50	33485769	33485720	4.65e-18	91.5	51	33485719	2
SNP_FB_0523622	chr3A	100	50	0	0	1	50	11404961	11405010	4.65e-18	91.5	51	11405011	2
SNP_FB_0523622	chr8A	100	50	0	0	1	50	8695698	8695649	4.65e-18	91.5	51	8695648	2
SNP_FB_0530643	chr1A	95.833	48	2	0	3	50	9090095	9090048	2.94e-14	78.8	51	9090047	10
SNP_FB_0530643	chr1A	95.833	48	2	0	3	50	9102488	9102441	2.94e-14	78.8	51	9102440	10
SNP_FB_0530643	chr1A	93.878	49	3	0	2	50	4920143	4920191	3.58e-13	76.1	51	4920192	10
SNP_FB_0530643	chr3A	95.833	48	2	0	3	50	17815047	17815000	2.94e-14	78.8	51	17814999	10
SNP_FB_0530643	chr3A	94	50	3	0	1	50	16434193	16434144	1.02e-13	77.9	51	16434143	10
SNP_FB_0530643	chr9A	95.833	48	2	0	3	50	21230685	21230638	2.94e-14	78.8	51	21230637	10
SNP_FB_0530643	chr9A	95.652	46	2	0	5	50	8685121	8685166	3.58e-13	75.2	51	8685167	10
SNP_FB_0530643	chr9A	95.652	46	2	0	5	50	8704156	8704201	3.58e-13	75.2	51	8704202	10
SNP_FB_0530643	chr12A	95.833	48	2	0	3	50	14777847	14777800	2.94e-14	78.8	51	14777799	10
SNP_FB_0530643	chr2A	93.878	49	3	0	2	50	6877599	6877551	3.58e-13	76.1	51	6877550	10
SNP_FB_0531224	chr3A	95.833	48	2	0	3	50	16736201	16736248	2.94e-14	78.8	51	16736249	9
SNP_FB_0531224	chr4A	95.833	48	2	0	3	50	26413745	26413698	2.94e-14	78.8	51	26413697	9
SNP_FB_0531224	chr5A	95.833	48	2	0	3	50	6140598	6140645	2.94e-14	78.8	51	6140646	9
SNP_FB_0531224	chr5A	94	50	3	0	1	50	13189855	13189806	1.02e-13	77.9	51	13189805	9
SNP_FB_0531224	chr6A	95.833	48	2	0	3	50	27718498	27718545	2.94e-14	78.8	51	27718546	9
SNP_FB_0531224	chr12A	95.833	48	2	0	3	50	21920715	21920668	2.94e-14	78.8	51	21920667	9
SNP_FB_0531224	chr15A	95.833	48	2	0	3	50	1505660	1505613	2.94e-14	78.8	51	1505612	9
SNP_FB_0531224	chr16A	95.833	48	2	0	3	50	41059828	41059781	2.94e-14	78.8	51	41059780	9
SNP_FB_0531224	chr16A	95.833	48	2	0	3	50	41069140	41069093	2.94e-14	78.8	51	41069092	9
SNP_FB_0972654	chr4A	90	50	5	0	1	50	13739549	13739500	5.31e-11	68.9	51	13739499	3
SNP_FB_0972654	chr8A	90	50	5	0	1	50	15977903	15977952	5.31e-11	68.9	51	15977953	3
SNP_FB_0972654	chr12A	90	50	5	0	1	50	15802167	15802216	5.31e-11	68.9	51	15802217	3
SNP_FB_0973037	chr1A	94	50	3	0	1	50	13853589	13853638	1.02e-13	77.9	51	13853639	3
SNP_FB_0973037	chr9A	93.878	49	3	0	2	50	34618800	34618752	3.58e-13	76.1	51	34618751	3
SNP_FB_0973037	chr13A	93.878	49	3	0	2	50	11965820	11965772	3.58e-13	76.1	51	11965771	3
SNP_FB_0537593	chr2A	98	50	1	0	1	50	14700274	14700225	1.98e-16	86.9	51	14700224	11
SNP_FB_0537593	chr2A	98	50	1	0	1	50	14711676	14711627	1.98e-16	86.9	51	14711626	11
SNP_FB_0537593	chr2A	98	50	1	0	1	50	25266312	25266263	1.98e-16	86.9	51	25266262	11
SNP_FB_0537593	chr4A	98	50	1	0	1	50	13235118	13235069	1.98e-16	86.9	51	13235068	11
SNP_FB_0537593	chr5A	98	50	1	0	1	50	31029381	31029332	1.98e-16	86.9	51	31029331	11
SNP_FB_0537593	chr6A	98	50	1	0	1	50	5692365	5692414	1.98e-16	86.9	51	5692415	11
SNP_FB_0537593	chr7A	98	50	1	0	1	50	13769851	13769802	1.98e-16	86.9	51	13769801	11
SNP_FB_0537593	chr8A	98	50	1	0	1	50	13628444	13628395	1.98e-16	86.9	51	13628394	11
SNP_FB_0537593	chr12A	98	50	1	0	1	50	14797603	14797652	1.98e-16	86.9	51	14797653	11
SNP_FB_0537593	chr12A	98	50	1	0	1	50	14802720	14802769	1.98e-16	86.9	51	14802770	11
SNP_FB_0537593	chr15A	98	50	1	0	1	50	44202481	44202432	1.98e-16	86.9	51	44202431	11
SNP_FB_0539497	chr3A	100	50	0	0	1	50	25884068	25884019	4.65e-18	91.5	51	25884018	2
SNP_FB_0539497	chr16A	100	48	0	0	3	50	14186220	14186267	5.67e-17	87.8	51	14186268	2
SNP_FB_0974968	chr5A	94	50	3	0	1	50	26805162	26805211	1.02e-13	77.9	51	26805212	2
SNP_FB_0974968	chr12A	94	50	3	0	1	50	19213712	19213761	1.02e-13	77.9	51	19213762	2
SNP_FB_0546062	chr3A	100	50	0	0	1	50	30452599	30452648	4.65e-18	91.5	51	30452649	2
SNP_FB_0546062	chr12A	100	50	0	0	1	50	22792030	22791981	4.65e-18	91.5	51	22791980	2
SNP_FB_0546096	chr3A	100	50	0	0	1	50	30458806	30458757	4.65e-18	91.5	51	30458756	2
SNP_FB_0546096	chr12A	100	50	0	0	1	50	22786311	22786360	4.65e-18	91.5	51	22786361	2
SNP_FB_1092114	chr5A	94	50	3	0	1	50	4382498	4382449	1.02e-13	77.9	51	4382448	2
SNP_FB_1092114	chr12A	94	50	3	0	1	50	25345518	25345567	1.02e-13	77.9	51	25345568	2
SNP_FB_0659633	chr14A	82	50	9	0	1	50	30205731	30205780	1.42e-05	50.9	51	30205781	2
SNP_FB_0659633	chr16A	82	50	9	0	1	50	700223	700174	1.42e-05	50.9	51	700173	2
