## Supplementary material for "Whole genome sequence improvement with pedigree information and reference genotypic profiles, demonstrated in outcrossing apple": Suppl File S3 - Demo Output Files: Demo_hap1_MulitHits_SingleChr.csv

locusName	wgsChr	pIdent	lenMatch	mismatch	gap	qStart	qEnd	gStart	gEnd	eVal	bitScore	flSeqSnpPos	wgsPos	nHits
RosBREEDSNP_SNP_AG_11549009_Lg3_02220_MAF50_MDP0000150520_exon2	chr3A	98	50	1	0	1	50	10711315	10711364	1.98e-16	86.9	51	10711365	2
RosBREEDSNP_SNP_AG_11549009_Lg3_02220_MAF50_MDP0000150520_exon2	chr3A	98	50	1	0	1	50	10724808	10724857	1.98e-16	86.9	51	10724858	2
RosBREEDSNP_SNP_GA_37556218_Lg3_01822_MAF50_MDP0000175559_exon3	chr3A	100	50	0	0	1	50	33156845	33156796	4.65e-18	91.5	51	33156795	2
RosBREEDSNP_SNP_GA_37556218_Lg3_01822_MAF50_MDP0000175559_exon3	chr3A	100	50	0	0	1	50	33396989	33396940	4.65e-18	91.5	51	33396939	2
FEM_cg_10	chr10A	100	50	0	0	1	50	29088665	29088714	4.65e-18	91.5	51	29088715	2
FEM_cg_10	chr10A	100	50	0	0	1	50	29110879	29110928	4.65e-18	91.5	51	29110929	2
FEM_cg_11	chr10A	100	50	0	0	1	50	29088877	29088926	4.65e-18	91.5	51	29088927	2
FEM_cg_11	chr10A	100	50	0	0	1	50	29111091	29111140	4.65e-18	91.5	51	29111141	2
FEM_cg_13	chr10A	100	50	0	0	1	50	29089618	29089569	4.65e-18	91.5	51	29089568	2
FEM_cg_13	chr10A	100	50	0	0	1	50	29111832	29111783	4.65e-18	91.5	51	29111782	2
FEM_cg_17	chr10A	100	50	0	0	1	50	29088322	29088273	4.65e-18	91.5	51	29088272	2
FEM_cg_17	chr10A	100	50	0	0	1	50	29110536	29110487	4.65e-18	91.5	51	29110486	2
FEM_cg_18	chr10A	100	50	0	0	1	50	29088877	29088926	4.65e-18	91.5	51	29088927	2
FEM_cg_18	chr10A	100	50	0	0	1	50	29111091	29111140	4.65e-18	91.5	51	29111141	2
FEM_cg_19	chr10A	100	50	0	0	1	50	29089097	29089048	4.65e-18	91.5	51	29089047	2
FEM_cg_19	chr10A	100	50	0	0	1	50	29111311	29111262	4.65e-18	91.5	51	29111261	2
FEM_cg_19-bis	chr10A	100	50	0	0	1	50	29089097	29089048	4.65e-18	91.5	51	29089047	2
FEM_cg_19-bis	chr10A	100	50	0	0	1	50	29111311	29111262	4.65e-18	91.5	51	29111261	2
FEM_cg_21	chr10A	100	50	0	0	1	50	29089618	29089569	4.65e-18	91.5	51	29089568	2
FEM_cg_21	chr10A	100	50	0	0	1	50	29111832	29111783	4.65e-18	91.5	51	29111782	2
FEM_cg_8	chr10A	100	50	0	0	1	50	29087387	29087436	4.65e-18	91.5	51	29087437	2
FEM_cg_8	chr10A	100	50	0	0	1	50	29109601	29109650	4.65e-18	91.5	51	29109651	2
FEM_cg_9	chr10A	100	50	0	0	1	50	29088322	29088273	4.65e-18	91.5	51	29088272	2
FEM_cg_9	chr10A	100	50	0	0	1	50	29110536	29110487	4.65e-18	91.5	51	29110486	2
RosBREEDSNP_SNP_TC_25504837_Lg3_00278_MAF20_MDP0000143622_exon1	chr3A	97.959	49	1	0	2	50	24725070	24725118	6.9e-16	85.1	51	24725119	3
RosBREEDSNP_SNP_TC_25504837_Lg3_00278_MAF20_MDP0000143622_exon1	chr3A	96	50	2	0	1	50	23933877	23933926	2.41e-15	82.4	51	23933927	3
RosBREEDSNP_SNP_TC_25504837_Lg3_00278_MAF20_MDP0000143622_exon1	chr3A	96	50	2	0	1	50	24173371	24173420	2.41e-15	82.4	51	24173421	3
Rvi4_regionTNL1_M*15649	chr2A	98	50	1	0	1	50	2097886	2097935	1.98e-16	86.9	51	2097936	2
Rvi4_regionTNL1_M*15649	chr2A	98	50	1	0	1	50	3075871	3075822	1.98e-16	86.9	51	3075821	2
Vd_DCA2_637744	chr10A	100	50	0	0	1	50	1440648	1440599	4.65e-18	91.5	51	1440598	2
Vd_DCA2_637744	chr10A	100	50	0	0	1	50	1452989	1452940	4.65e-18	91.5	51	1452939	2
SNP_FB_0409966	chr8A	100	50	0	0	1	50	17426682	17426731	4.65e-18	91.5	51	17426732	2
SNP_FB_0409966	chr8A	100	50	0	0	1	50	17435682	17435731	4.65e-18	91.5	51	17435732	2
SNP_FB_0410429	chr6A	100	50	0	0	1	50	23838606	23838655	4.65e-18	91.5	51	23838656	2
SNP_FB_0410429	chr6A	100	50	0	0	1	50	23848717	23848766	4.65e-18	91.5	51	23848767	2
SNP_FB_0410431	chr6A	100	50	0	0	1	50	23838040	23837991	4.65e-18	91.5	51	23837990	2
SNP_FB_0410431	chr6A	100	50	0	0	1	50	23848151	23848102	4.65e-18	91.5	51	23848101	2
SNP_FB_0410474	chr6A	100	50	0	0	1	50	23831040	23830991	4.65e-18	91.5	51	23830990	2
SNP_FB_0410474	chr6A	100	50	0	0	1	50	23841151	23841102	4.65e-18	91.5	51	23841101	2
SNP_FB_0410479	chr6A	100	50	0	0	1	50	23830009	23830058	4.65e-18	91.5	51	23830059	2
SNP_FB_0410479	chr6A	100	50	0	0	1	50	23840120	23840169	4.65e-18	91.5	51	23840170	2
SNP_FB_0410964	chr13A	100	50	0	0	1	50	30818804	30818755	4.65e-18	91.5	51	30818754	2
SNP_FB_0410964	chr13A	100	50	0	0	1	50	30827425	30827376	4.65e-18	91.5	51	30827375	2
SNP_FB_0938739	chr6A	100	50	0	0	1	50	23704519	23704568	4.65e-18	91.5	51	23704569	2
SNP_FB_0938739	chr6A	100	50	0	0	1	50	23716263	23716312	4.65e-18	91.5	51	23716313	2
SNP_FB_0938744	chr6A	100	50	0	0	1	50	23707446	23707495	4.65e-18	91.5	51	23707496	2
SNP_FB_0938744	chr6A	100	50	0	0	1	50	23719190	23719239	4.65e-18	91.5	51	23719240	2
SNP_FB_0938749	chr6A	100	50	0	0	1	50	23709882	23709931	4.65e-18	91.5	51	23709932	2
SNP_FB_0938749	chr6A	100	50	0	0	1	50	23721626	23721675	4.65e-18	91.5	51	23721676	2
SNP_FB_0938752	chr6A	100	50	0	0	1	50	23710545	23710594	4.65e-18	91.5	51	23710595	2
SNP_FB_0938752	chr6A	100	50	0	0	1	50	23722289	23722338	4.65e-18	91.5	51	23722339	2
SNP_FB_0940203	chr9A	82.5	40	7	0	11	50	15639023	15638984	0.007	41.9	51	15638983	2
SNP_FB_0940203	chr9A	82.5	40	7	0	11	50	15652733	15652694	0.007	41.9	51	15652693	2
SNP_FB_0419285	chr7A	82.979	47	0	0	12	50	18098581	18098627	4.08e-06	52.7	51	18098628	2
SNP_FB_0419285	chr7A	82.979	47	0	0	12	50	18112351	18112397	4.08e-06	52.7	51	18112398	2
SNP_FB_0419289	chr7A	96	50	2	0	1	50	18099149	18099198	2.41e-15	82.4	51	18099199	2
SNP_FB_0419289	chr7A	96	50	2	0	1	50	18112919	18112968	2.41e-15	82.4	51	18112969	2
SNP_FB_0943667	chr8A	81.579	38	4	0	13	50	15783759	15783725	3.8	31.9	51	15783724	2
SNP_FB_0943667	chr8A	81.579	38	4	0	13	50	15793738	15793704	3.8	31.9	51	15793703	2
SNP_FB_0943697	chr7A	83.721	43	5	0	10	50	24710687	24710645	0.000606	44.6	51	24710644	2
SNP_FB_0943697	chr7A	83.721	43	5	0	10	50	24720431	24720389	0.000606	44.6	51	24720388	2
SNP_FB_0943711	chr11A	86	50	6	0	1	50	41046653	41046701	3.35e-07	56.3	51	41046702	3
SNP_FB_0943711	chr11A	84.314	51	7	0	1	50	5504356	5504306	1.17e-06	53.6	51	5504305	3
SNP_FB_0943711	chr11A	84.314	51	7	0	1	50	5514722	5514672	1.17e-06	53.6	51	5514671	3
SNP_FB_0435523	chr15A	100	50	0	0	1	50	38258795	38258844	4.65e-18	91.5	51	38258845	2
SNP_FB_0435523	chr15A	100	50	0	0	1	50	38293865	38293914	4.65e-18	91.5	51	38293915	2
SNP_FB_0435530	chr15A	100	50	0	0	1	50	38259212	38259261	4.65e-18	91.5	51	38259262	2
SNP_FB_0435530	chr15A	100	50	0	0	1	50	38294282	38294331	4.65e-18	91.5	51	38294332	2
SNP_FB_0436470	chr1A	100	50	0	0	1	50	24851865	24851914	4.65e-18	91.5	51	24851915	2
SNP_FB_0436470	chr1A	100	50	0	0	1	50	24862404	24862453	4.65e-18	91.5	51	24862454	2
SNP_FB_0443117	chr14A	100	50	0	0	1	50	11910729	11910680	4.65e-18	91.5	51	11910679	2
SNP_FB_0443117	chr14A	100	50	0	0	1	50	11911011	11910962	4.65e-18	91.5	51	11910961	2
SNP_FB_0443127	chr14A	100	50	0	0	1	50	11907727	11907678	4.65e-18	91.5	51	11907677	2
SNP_FB_0443127	chr14A	100	50	0	0	1	50	11907972	11907923	4.65e-18	91.5	51	11907922	2
SNP_FB_0443139	chr14A	100	50	0	0	1	50	11900059	11900010	4.65e-18	91.5	51	11900009	2
SNP_FB_0443139	chr14A	100	50	0	0	1	50	11900886	11900837	4.65e-18	91.5	51	11900836	2
SNP_FB_0443333	chr15A	100	50	0	0	1	50	2338007	2338056	4.65e-18	91.5	51	2338057	2
SNP_FB_0443333	chr15A	100	50	0	0	1	50	2348271	2348320	4.65e-18	91.5	51	2348321	2
SNP_FB_0443334	chr15A	100	50	0	0	1	50	2338114	2338163	4.65e-18	91.5	51	2338164	2
SNP_FB_0443334	chr15A	100	50	0	0	1	50	2348378	2348427	4.65e-18	91.5	51	2348428	2
SNP_FB_0443336	chr15A	100	50	0	0	1	50	2339593	2339642	4.65e-18	91.5	51	2339643	2
SNP_FB_0443336	chr15A	100	50	0	0	1	50	2349857	2349906	4.65e-18	91.5	51	2349907	2
SNP_FB_0443353	chr15A	100	50	0	0	1	50	2344984	2344935	4.65e-18	91.5	51	2344934	2
SNP_FB_0443353	chr15A	100	50	0	0	1	50	2355248	2355199	4.65e-18	91.5	51	2355198	2
RosBREEDSNP_SNP_AG_34190828_Lg1_01678_MAF10_MDP0000272336_exon1	chr1A	100	50	0	0	1	50	29385012	29385061	4.65e-18	91.5	51	29385062	2
RosBREEDSNP_SNP_AG_34190828_Lg1_01678_MAF10_MDP0000272336_exon1	chr1A	100	50	0	0	1	50	29406027	29406076	4.65e-18	91.5	51	29406077	2
SNP_FB_1072558	chr13A	100	50	0	0	1	50	15278570	15278521	4.65e-18	91.5	51	15278520	2
SNP_FB_1072558	chr13A	100	50	0	0	1	50	15305602	15305553	4.65e-18	91.5	51	15305552	2
SNP_FB_0956218	chr2A	100	50	0	0	1	50	13872705	13872656	4.65e-18	91.5	51	13872655	2
SNP_FB_0956218	chr2A	100	50	0	0	1	50	14065132	14065083	4.65e-18	91.5	51	14065082	2
SNP_FB_0957298	chr2A	100	50	0	0	1	50	16984630	16984679	4.65e-18	91.5	51	16984680	2
SNP_FB_0957298	chr2A	100	50	0	0	1	50	16994450	16994499	4.65e-18	91.5	51	16994500	2
SNP_FB_0957299	chr2A	100	50	0	0	1	50	16985640	16985591	4.65e-18	91.5	51	16985590	2
SNP_FB_0957299	chr2A	100	50	0	0	1	50	16995460	16995411	4.65e-18	91.5	51	16995410	2
SNP_FB_0469791	chr2A	100	50	0	0	1	50	12290349	12290398	4.65e-18	91.5	51	12290399	2
SNP_FB_0469791	chr2A	100	50	0	0	1	50	12303441	12303490	4.65e-18	91.5	51	12303491	2
SNP_FB_0477950	chr2A	100	50	0	0	1	50	16981390	16981439	4.65e-18	91.5	51	16981440	2
SNP_FB_0477950	chr2A	100	50	0	0	1	50	16991210	16991259	4.65e-18	91.5	51	16991260	2
SNP_FB_0477953	chr2A	100	50	0	0	1	50	16982328	16982377	4.65e-18	91.5	51	16982378	2
SNP_FB_0477953	chr2A	100	50	0	0	1	50	16992148	16992197	4.65e-18	91.5	51	16992198	2
SNP_FB_0482208	chr2A	98	50	1	0	1	50	18547690	18547739	1.98e-16	86.9	51	18547740	2
SNP_FB_0482208	chr2A	98	50	1	0	1	50	18558752	18558801	1.98e-16	86.9	51	18558802	2
SNP_FB_0485716	chr7A	100	50	0	0	1	50	10413090	10413139	4.65e-18	91.5	51	10413140	2
SNP_FB_0485716	chr7A	100	50	0	0	1	50	10419397	10419446	4.65e-18	91.5	51	10419447	2
SNP_FB_0485717	chr7A	100	50	0	0	1	50	10413030	10412981	4.65e-18	91.5	51	10412980	2
SNP_FB_0485717	chr7A	100	50	0	0	1	50	10419337	10419288	4.65e-18	91.5	51	10419287	2
SNP_FB_0485718	chr7A	100	50	0	0	1	50	10412905	10412954	4.65e-18	91.5	51	10412955	2
SNP_FB_0485718	chr7A	100	50	0	0	1	50	10419212	10419261	4.65e-18	91.5	51	10419262	2
SNP_FB_0485723	chr7A	100	50	0	0	1	50	10412346	10412297	4.65e-18	91.5	51	10412296	2
SNP_FB_0485723	chr7A	100	50	0	0	1	50	10418653	10418604	4.65e-18	91.5	51	10418603	2
SNP_FB_0497574	chr1A	100	50	0	0	1	50	20230326	20230375	4.65e-18	91.5	51	20230376	2
SNP_FB_0497574	chr1A	100	50	0	0	1	50	20249268	20249317	4.65e-18	91.5	51	20249318	2
SNP_FB_0498502	chr2A	100	50	0	0	1	50	35145551	35145502	4.65e-18	91.5	51	35145501	2
SNP_FB_0498502	chr2A	100	50	0	0	1	50	35158442	35158393	4.65e-18	91.5	51	35158392	2
SNP_FB_1083386	chr4A	92	50	4	0	1	50	16791675	16791626	1.25e-12	73.4	51	16791625	2
SNP_FB_1083386	chr4A	92	50	4	0	1	50	16796170	16796121	1.25e-12	73.4	51	16796120	2
SNP_FB_1083408	chr11A	90	50	5	0	1	50	16291678	16291629	5.31e-11	68.9	51	16291628	2
SNP_FB_1083408	chr11A	90	50	5	0	1	50	16302541	16302492	5.31e-11	68.9	51	16302491	2
SNP_FB_1083811	chr13A	100	50	0	0	1	50	29956813	29956862	4.65e-18	91.5	51	29956863	2
SNP_FB_1083811	chr13A	100	50	0	0	1	50	29969096	29969145	4.65e-18	91.5	51	29969146	2
SNP_FB_1083815	chr13A	100	50	0	0	1	50	29955415	29955366	4.65e-18	91.5	51	29955365	2
SNP_FB_1083815	chr13A	100	50	0	0	1	50	29967698	29967649	4.65e-18	91.5	51	29967648	2
SNP_FB_0505538	chr17A	100	50	0	0	1	50	16884489	16884440	4.65e-18	91.5	51	16884439	2
SNP_FB_0505538	chr17A	100	50	0	0	1	50	16898160	16898111	4.65e-18	91.5	51	16898110	2
SNP_FB_0505539	chr17A	100	50	0	0	1	50	16883408	16883359	4.65e-18	91.5	51	16883358	2
SNP_FB_0505539	chr17A	100	50	0	0	1	50	16897079	16897030	4.65e-18	91.5	51	16897029	2
SNP_FB_0505541	chr17A	100	50	0	0	1	50	16883103	16883152	4.65e-18	91.5	51	16883153	2
SNP_FB_0505541	chr17A	100	50	0	0	1	50	16896774	16896823	4.65e-18	91.5	51	16896824	2
SNP_FB_0505542	chr17A	100	50	0	0	1	50	16883038	16882989	4.65e-18	91.5	51	16882988	2
SNP_FB_0505542	chr17A	100	50	0	0	1	50	16896709	16896660	4.65e-18	91.5	51	16896659	2
SNP_FB_0505543	chr17A	100	50	0	0	1	50	16882899	16882850	4.65e-18	91.5	51	16882849	2
SNP_FB_0505543	chr17A	100	50	0	0	1	50	16896570	16896521	4.65e-18	91.5	51	16896520	2
SNP_FB_0505555	chr17A	100	50	0	0	1	50	16879588	16879539	4.65e-18	91.5	51	16879538	2
SNP_FB_0505555	chr17A	100	50	0	0	1	50	16893259	16893210	4.65e-18	91.5	51	16893209	2
SNP_FB_0505562	chr17A	100	50	0	0	1	50	16878506	16878555	4.65e-18	91.5	51	16878556	2
SNP_FB_0505562	chr17A	100	50	0	0	1	50	16892177	16892226	4.65e-18	91.5	51	16892227	2
SNP_FB_1089020	chr4A	100	50	0	0	1	50	16949547	16949498	4.65e-18	91.5	51	16949497	2
SNP_FB_1089020	chr4A	100	50	0	0	1	50	16953119	16953070	4.65e-18	91.5	51	16953069	2
SNP_FB_1089022	chr4A	100	50	0	0	1	50	16949071	16949022	4.65e-18	91.5	51	16949021	2
SNP_FB_1089022	chr4A	100	50	0	0	1	50	16952643	16952594	4.65e-18	91.5	51	16952593	2
SNP_FB_0517253	chr11A	100	18	0	0	33	50	12129718	12129701	1.1	33.7	51	12129700	2
SNP_FB_0517253	chr11A	100	18	0	0	33	50	12135931	12135914	1.1	33.7	51	12135913	2
SNP_FB_1114907	chr3A	100	50	0	0	1	50	21333371	21333420	4.65e-18	91.5	51	21333421	2
SNP_FB_1114907	chr3A	100	50	0	0	1	50	21345204	21345253	4.65e-18	91.5	51	21345254	2
SNP_FB_0551236	chr10A	100	50	0	0	1	50	18795969	18796018	4.65e-18	91.5	51	18796019	2
SNP_FB_0551236	chr10A	100	50	0	0	1	50	18808076	18808125	4.65e-18	91.5	51	18808126	2
SNP_FB_0551257	chr10A	100	50	0	0	1	50	18793460	18793411	4.65e-18	91.5	51	18793410	2
SNP_FB_0551257	chr10A	100	50	0	0	1	50	18805567	18805518	4.65e-18	91.5	51	18805517	2
SNP_FB_0987796	chr15A	94	50	3	0	1	50	29699645	29699694	1.02e-13	77.9	51	29699695	2
SNP_FB_0987796	chr15A	94	50	3	0	1	50	29712673	29712722	1.02e-13	77.9	51	29712723	2
SNP_FB_0987797	chr15A	97.917	48	1	0	3	50	29699782	29699735	2.41e-15	83.3	51	29699734	2
SNP_FB_0987797	chr15A	97.917	48	1	0	3	50	29712810	29712763	2.41e-15	83.3	51	29712762	2
SNP_FB_0429273	chr1A	97.917	48	1	0	3	50	22596894	22596941	2.41e-15	83.3	51	22596942	2
SNP_FB_0429273	chr1A	97.917	48	1	0	3	50	22609967	22610014	2.41e-15	83.3	51	22610015	2
SNP_FB_0429280	chr1A	100	50	0	0	1	50	22597790	22597741	4.65e-18	91.5	51	22597740	2
SNP_FB_0429280	chr1A	100	50	0	0	1	50	22610863	22610814	4.65e-18	91.5	51	22610813	2
SNP_FB_0429288	chr1A	100	50	0	0	1	50	22599357	22599308	4.65e-18	91.5	51	22599307	2
SNP_FB_0429288	chr1A	100	50	0	0	1	50	22612430	22612381	4.65e-18	91.5	51	22612380	2
SNP_FB_0429289	chr1A	100	50	0	0	1	50	22599317	22599366	4.65e-18	91.5	51	22599367	2
SNP_FB_0429289	chr1A	100	50	0	0	1	50	22612390	22612439	4.65e-18	91.5	51	22612440	2
SNP_FB_0429291	chr1A	98	50	1	0	1	50	22599992	22600041	1.98e-16	86.9	51	22600042	2
SNP_FB_0429291	chr1A	98	50	1	0	1	50	22613065	22613114	1.98e-16	86.9	51	22613115	2
SNP_FB_0429300	chr1A	94	50	3	0	1	50	22600881	22600930	1.02e-13	77.9	51	22600931	3
SNP_FB_0429300	chr1A	94	50	3	0	1	50	22613954	22614003	1.02e-13	77.9	51	22614004	3
SNP_FB_0429307	chr1A	98	50	1	0	1	50	22606914	22606963	1.98e-16	86.9	51	22606964	2
SNP_FB_0429307	chr1A	98	50	1	0	1	50	22619987	22620036	1.98e-16	86.9	51	22620037	2
GDsnp02538	chr1A	100	50	0	0	1	50	20003209	20003258	4.65e-18	91.5	51	20003259	2
GDsnp02538	chr1A	100	50	0	0	1	50	20015685	20015734	4.65e-18	91.5	51	20015735	2
RosBREEDSNP_SNP_CT_16653424_Lg1_02538_MAF40_MDP0000214470_exon2	chr1A	100	50	0	0	1	50	20001715	20001764	4.65e-18	91.5	51	20001765	2
RosBREEDSNP_SNP_CT_16653424_Lg1_02538_MAF40_MDP0000214470_exon2	chr1A	100	50	0	0	1	50	20014191	20014240	4.65e-18	91.5	51	20014241	2
SNP_FB_0497566	chr1A	100	50	0	0	1	50	20231347	20231298	4.65e-18	91.5	51	20231297	2
SNP_FB_0497566	chr1A	100	50	0	0	1	50	20250289	20250240	4.65e-18	91.5	51	20250239	2
SNP_FB_0497578	chr1A	98	50	1	0	1	50	20229750	20229701	1.98e-16	86.9	51	20229700	2
SNP_FB_0497578	chr1A	98	50	1	0	1	50	20248692	20248643	1.98e-16	86.9	51	20248642	2
RosBREEDSNP_SNP_TC_14798027_Lg1_01500_MAF50_67147_exon1	chr1A	100	50	0	0	1	50	18172451	18172402	4.65e-18	91.5	51	18172401	3
RosBREEDSNP_SNP_TC_14798027_Lg1_01500_MAF50_67147_exon1	chr1A	100	50	0	0	1	50	18195980	18195931	4.65e-18	91.5	51	18195930	3
RosBREEDSNP_SNP_TC_14798027_Lg1_01500_MAF50_67147_exon1	chr1A	100	50	0	0	1	50	18236828	18236779	4.65e-18	91.5	51	18236778	3
GDsnp01500	chr1A	100	50	0	0	1	50	18169197	18169148	4.65e-18	91.5	51	18169147	3
GDsnp01500	chr1A	100	50	0	0	1	50	18192726	18192677	4.65e-18	91.5	51	18192676	3
GDsnp01500	chr1A	100	50	0	0	1	50	18233574	18233525	4.65e-18	91.5	51	18233524	3
GDsnp00308	chr2A	100	50	0	0	1	50	6006929	6006978	4.65e-18	91.5	51	6006979	2
GDsnp00308	chr2A	100	50	0	0	1	50	6016438	6016487	4.65e-18	91.5	51	6016488	2
GDsnp02155	chr2A	100	22	0	0	29	50	21809002	21808981	0.007	41	51	21808980	2
GDsnp02155	chr2A	100	22	0	0	29	50	21819054	21819033	0.007	41	51	21819032	2
RosBREEDSNP_SNP_CT_12933833_Lg2_01552_MAF40_1644477_exon4	chr2A	100	50	0	0	1	50	10585023	10584974	4.65e-18	91.5	51	10584973	2
RosBREEDSNP_SNP_CT_12933833_Lg2_01552_MAF40_1644477_exon4	chr2A	100	50	0	0	1	50	10595132	10595083	4.65e-18	91.5	51	10595082	2
RosBREEDSNP_SNP_TC_10669023_Lg2_01223_MAF20_384631_exon2	chr2A	100	50	0	0	1	50	8360782	8360733	4.65e-18	91.5	51	8360732	2
RosBREEDSNP_SNP_TC_10669023_Lg2_01223_MAF20_384631_exon2	chr2A	100	50	0	0	1	50	8409240	8409191	4.65e-18	91.5	51	8409190	2
GDsnp01329	chr3A	100	50	0	0	1	50	31594896	31594945	4.65e-18	91.5	51	31594946	2
GDsnp01329	chr3A	100	50	0	0	1	50	31606185	31606234	4.65e-18	91.5	51	31606235	2
GDsnp01919	chr1A	94	50	3	0	1	50	17250159	17250208	1.02e-13	77.9	51	17250209	2
GDsnp01919	chr1A	94	50	3	0	1	50	17262085	17262134	1.02e-13	77.9	51	17262135	2
RosBREEDSNP_SNP_AC_32854243_Lg2_MDP0000185319_MAF20_MDP0000185319_exon1	chr2A	100	50	0	0	1	50	32486979	32486930	4.65e-18	91.5	51	32486929	2
RosBREEDSNP_SNP_AC_32854243_Lg2_MDP0000185319_MAF20_MDP0000185319_exon1	chr2A	100	50	0	0	1	50	32496424	32496375	4.65e-18	91.5	51	32496374	2
RosBREEDSNP_SNP_AC_34225113_Lg2_00624_MAF40_1624980_exon2	chr2A	100	50	0	0	1	50	34203055	34203104	4.65e-18	91.5	51	34203105	2
RosBREEDSNP_SNP_AC_34225113_Lg2_00624_MAF40_1624980_exon2	chr2A	100	50	0	0	1	50	34203204	34203253	4.65e-18	91.5	51	34203254	2
RosBREEDSNP_SNP_AG_18067488_Lg1_01783_MAF40_MDP0000211915_exon1	chr1A	100	50	0	0	1	50	21505747	21505796	4.65e-18	91.5	51	21505797	2
RosBREEDSNP_SNP_AG_18067488_Lg1_01783_MAF40_MDP0000211915_exon1	chr1A	100	50	0	0	1	50	21517384	21517433	4.65e-18	91.5	51	21517434	2
RosBREEDSNP_SNP_AG_32112556_Lg2_00022_MAF20_1651674_exon1	chr2A	100	50	0	0	1	50	31154846	31154797	4.65e-18	91.5	51	31154796	2
RosBREEDSNP_SNP_AG_32112556_Lg2_00022_MAF20_1651674_exon1	chr2A	100	50	0	0	1	50	31159683	31159634	4.65e-18	91.5	51	31159633	2
RosBREEDSNP_SNP_AG_32737388_Lg3_01329_MAF20_359898_exon1	chr3A	100	50	0	0	1	50	31600358	31600309	4.65e-18	91.5	51	31600308	2
RosBREEDSNP_SNP_AG_32737388_Lg3_01329_MAF20_359898_exon1	chr3A	100	50	0	0	1	50	31611647	31611598	4.65e-18	91.5	51	31611597	2
RosBREEDSNP_SNP_AG_9544220_Lg3_02195_MAF50_1685314_exon2	chr3A	100	50	0	0	1	50	8362148	8362197	4.65e-18	91.5	51	8362198	2
RosBREEDSNP_SNP_AG_9544220_Lg3_02195_MAF50_1685314_exon2	chr3A	100	50	0	0	1	50	8372390	8372439	4.65e-18	91.5	51	8372440	2
RosBREEDSNP_SNP_CT_14001081_Lg1_01889_MAF20_MDP0000824791_exon1	chr1A	100	50	0	0	1	50	17233709	17233758	4.65e-18	91.5	51	17233759	3
RosBREEDSNP_SNP_CT_14001081_Lg1_01889_MAF20_MDP0000824791_exon1	chr1A	100	50	0	0	1	50	17246122	17246171	4.65e-18	91.5	51	17246172	3
RosBREEDSNP_SNP_CT_14001081_Lg1_01889_MAF20_MDP0000824791_exon1	chr1A	100	50	0	0	1	50	17258048	17258097	4.65e-18	91.5	51	17258098	3
RosBREEDSNP_SNP_CT_14708397_Lg1_RosCOS1779_MAF40_343966_exon1	chr1A	100	50	0	0	1	50	18042599	18042648	4.65e-18	91.5	51	18042649	2
RosBREEDSNP_SNP_CT_14708397_Lg1_RosCOS1779_MAF40_343966_exon1	chr1A	100	50	0	0	1	50	18056567	18056616	4.65e-18	91.5	51	18056617	2
RosBREEDSNP_SNP_CT_17242135_Lg1_RosCOS3372_MAF20_616940_exon1	chr1A	100	50	0	0	1	50	20607918	20607967	4.65e-18	91.5	51	20607968	3
RosBREEDSNP_SNP_CT_17242135_Lg1_RosCOS3372_MAF20_616940_exon1	chr1A	100	50	0	0	1	50	20621578	20621627	4.65e-18	91.5	51	20621628	3
RosBREEDSNP_SNP_CT_17242135_Lg1_RosCOS3372_MAF20_616940_exon1	chr1A	100	50	0	0	1	50	20634342	20634391	4.65e-18	91.5	51	20634392	3
RosBREEDSNP_SNP_CT_17245435_Lg1_RosCOS3372_MAF10_1674115_exon1	chr1A	100	50	0	0	1	50	20611318	20611269	4.65e-18	91.5	51	20611268	3
RosBREEDSNP_SNP_CT_17245435_Lg1_RosCOS3372_MAF10_1674115_exon1	chr1A	100	50	0	0	1	50	20624978	20624929	4.65e-18	91.5	51	20624928	3
RosBREEDSNP_SNP_CT_17245435_Lg1_RosCOS3372_MAF10_1674115_exon1	chr1A	100	50	0	0	1	50	20637742	20637693	4.65e-18	91.5	51	20637692	3
RosBREEDSNP_SNP_CT_1954647_Lg3_RosCOS1698_MAF10_MDP0000482564_exon1	chr3A	100	50	0	0	1	50	1173736	1173785	4.65e-18	91.5	51	1173786	2
RosBREEDSNP_SNP_CT_1954647_Lg3_RosCOS1698_MAF10_MDP0000482564_exon1	chr3A	100	50	0	0	1	50	1184873	1184922	4.65e-18	91.5	51	1184923	2
RosBREEDSNP_SNP_CT_32854273_Lg2_MDP0000185319_MAF20_MDP0000185319_exon1	chr2A	100	50	0	0	1	50	32487009	32486960	4.65e-18	91.5	51	32486959	2
RosBREEDSNP_SNP_CT_32854273_Lg2_MDP0000185319_MAF20_MDP0000185319_exon1	chr2A	100	50	0	0	1	50	32496454	32496405	4.65e-18	91.5	51	32496404	2
RosBREEDSNP_SNP_GA_11758165_Lg2_00614_MAF40_MDP0000894511_exon1	chr2A	100	50	0	0	1	50	9491177	9491128	4.65e-18	91.5	51	9491127	2
RosBREEDSNP_SNP_GA_11758165_Lg2_00614_MAF40_MDP0000894511_exon1	chr2A	100	50	0	0	1	50	9502920	9502871	4.65e-18	91.5	51	9502870	2
RosBREEDSNP_SNP_GA_15184323_Lg2_00222_MAF30_MDP0000298218_exon2	chr2A	98	50	1	0	1	50	13060893	13060844	1.98e-16	86.9	51	13060843	5
RosBREEDSNP_SNP_GA_15184323_Lg2_00222_MAF30_MDP0000298218_exon2	chr2A	98	50	1	0	1	50	13073002	13072953	1.98e-16	86.9	51	13072952	5
RosBREEDSNP_SNP_GA_15184323_Lg2_00222_MAF30_MDP0000298218_exon2	chr2A	98	50	1	0	1	50	13082416	13082367	1.98e-16	86.9	51	13082366	5
RosBREEDSNP_SNP_GA_15184323_Lg2_00222_MAF30_MDP0000298218_exon2	chr2A	98	50	1	0	1	50	13096269	13096220	1.98e-16	86.9	51	13096219	5
RosBREEDSNP_SNP_GA_15184323_Lg2_00222_MAF30_MDP0000298218_exon2	chr2A	98	50	1	0	1	50	13106451	13106402	1.98e-16	86.9	51	13106401	5
RosBREEDSNP_SNP_GA_1979331_Lg2_AAT1_MAF50_MDP0000307573_exon4	chr2A	100	50	0	0	1	50	1033794	1033843	4.65e-18	91.5	51	1033844	2
RosBREEDSNP_SNP_GA_1979331_Lg2_AAT1_MAF50_MDP0000307573_exon4	chr2A	100	50	0	0	1	50	1046001	1046050	4.65e-18	91.5	51	1046051	2
RosBREEDSNP_SNP_GA_26406280_Lg2_00092_MAF10_MDP0000252877_exon2	chr2A	100	50	0	0	1	50	26950006	26950055	4.65e-18	91.5	51	26950056	2
RosBREEDSNP_SNP_GA_26406280_Lg2_00092_MAF10_MDP0000252877_exon2	chr2A	100	50	0	0	1	50	26962246	26962295	4.65e-18	91.5	51	26962296	2
RosBREEDSNP_SNP_GA_30314379_Lg2_01251_MAF50_MDP0000246555_exon1	chr2A	98	50	1	0	1	50	28938500	28938451	1.98e-16	86.9	51	28938450	2
RosBREEDSNP_SNP_GA_30314379_Lg2_01251_MAF50_MDP0000246555_exon1	chr2A	98	50	1	0	1	50	28949674	28949625	1.98e-16	86.9	51	28949624	2
RosBREEDSNP_SNP_GA_4009069_Lg2_01476_MAF50_519310_exon1	chr2A	96	50	0	0	1	50	3138927	3138880	2.94e-14	79.7	51	3138879	2
RosBREEDSNP_SNP_GA_4009069_Lg2_01476_MAF50_519310_exon1	chr2A	96	50	0	0	1	50	3198159	3198112	2.94e-14	79.7	51	3198111	2
RosBREEDSNP_SNP_GA_9966749_Lg3_01990_MAF10_266458_exon1	chr3A	100	50	0	0	1	50	9017176	9017225	4.65e-18	91.5	51	9017226	2
RosBREEDSNP_SNP_GA_9966749_Lg3_01990_MAF10_266458_exon1	chr3A	100	50	0	0	1	50	9029803	9029852	4.65e-18	91.5	51	9029853	2
RosBREEDSNP_SNP_GT_15181769_Lg2_00222_MAF30_MDP0000849116_exon1	chr2A	100	50	0	0	1	50	13095420	13095469	4.65e-18	91.5	51	13095470	2
RosBREEDSNP_SNP_GT_15181769_Lg2_00222_MAF30_MDP0000849116_exon1	chr2A	100	50	0	0	1	50	13105602	13105651	4.65e-18	91.5	51	13105652	2
RosBREEDSNP_SNP_TC_15273312_Lg2_00222_MAF50_82445_exon1	chr2A	100	50	0	0	1	50	13229593	13229642	4.65e-18	91.5	51	13229643	2
RosBREEDSNP_SNP_TC_15273312_Lg2_00222_MAF50_82445_exon1	chr2A	100	50	0	0	1	50	13243305	13243354	4.65e-18	91.5	51	13243355	2
RosBREEDSNP_SNP_TC_17274400_Lg1_RosCOS3372_MAF40_MDP0000637622_exon1	chr1A	100	50	0	0	1	50	20667619	20667570	4.65e-18	91.5	51	20667569	2
RosBREEDSNP_SNP_TC_17274400_Lg1_RosCOS3372_MAF40_MDP0000637622_exon1	chr1A	100	50	0	0	1	50	20674820	20674771	4.65e-18	91.5	51	20674770	2
RosBREEDSNP_SNP_TC_1741931_Lg3_EB140229_MAF40_MDP0000190972_exon3	chr3A	100	50	0	0	1	50	968914	968963	4.65e-18	91.5	51	968964	2
RosBREEDSNP_SNP_TC_1741931_Lg3_EB140229_MAF40_MDP0000190972_exon3	chr3A	100	50	0	0	1	50	979418	979467	4.65e-18	91.5	51	979468	2
RosBREEDSNP_SNP_TC_37087735_Lg3_00664_MAF40_83350_exon1	chr3A	93.878	49	3	0	2	50	35702667	35702715	3.58e-13	76.1	51	35702716	2
RosBREEDSNP_SNP_TC_37087735_Lg3_00664_MAF40_83350_exon1	chr3A	92	50	4	0	1	50	35703250	35703299	1.25e-12	73.4	51	35703300	2
RosBREEDSNP_SNP_TG_19261463_Lg2_00934_MAF20_1667145_exon5	chr2A	100	50	0	0	1	50	16554231	16554182	4.65e-18	91.5	51	16554181	2
RosBREEDSNP_SNP_TG_19261463_Lg2_00934_MAF20_1667145_exon5	chr2A	100	50	0	0	1	50	16564590	16564541	4.65e-18	91.5	51	16564540	2
Rvi6_Vf6_M799	chr1A	100	50	0	0	1	50	26597385	26597434	4.65e-18	91.5	51	26597435	3
Rvi6_Vf6_M799	chr1A	100	50	0	0	1	50	26621606	26621655	4.65e-18	91.5	51	26621656	3
Rvi6_Vf6_M799	chr1A	100	50	0	0	1	50	26671152	26671201	4.65e-18	91.5	51	26671202	3
SNP_FB_0411487	chr1A	100	50	0	0	1	50	11629617	11629666	4.65e-18	91.5	51	11629667	2
SNP_FB_0411487	chr1A	100	50	0	0	1	50	11641896	11641945	4.65e-18	91.5	51	11641946	2
SNP_FB_0411488	chr1A	100	50	0	0	1	50	11629766	11629717	4.65e-18	91.5	51	11629716	2
SNP_FB_0411488	chr1A	100	50	0	0	1	50	11642045	11641996	4.65e-18	91.5	51	11641995	2
SNP_FB_0411491	chr1A	100	50	0	0	1	50	11630848	11630799	4.65e-18	91.5	51	11630798	2
SNP_FB_0411491	chr1A	100	50	0	0	1	50	11643127	11643078	4.65e-18	91.5	51	11643077	2
SNP_FB_0411493	chr1A	100	50	0	0	1	50	11630954	11631003	4.65e-18	91.5	51	11631004	2
SNP_FB_0411493	chr1A	100	50	0	0	1	50	11643233	11643282	4.65e-18	91.5	51	11643283	2
RosBREEDSNP_SNP_AG_4746500_Lg1_MDP0000213515_MAF40_MDP0000213515_exon1	chr1A	100	50	0	0	1	50	11629768	11629817	4.65e-18	91.5	51	11629818	2
RosBREEDSNP_SNP_AG_4746500_Lg1_MDP0000213515_MAF40_MDP0000213515_exon1	chr1A	100	50	0	0	1	50	11642047	11642096	4.65e-18	91.5	51	11642097	2
SNP_FB_0421295	chr3A	98	50	1	0	1	50	25830240	25830191	1.98e-16	86.9	51	25830190	2
SNP_FB_0421295	chr3A	98	50	1	0	1	50	25856374	25856325	1.98e-16	86.9	51	25856324	2
SNP_FB_0425793	chr1A	98	50	1	0	1	50	19932289	19932240	1.98e-16	86.9	51	19932239	2
SNP_FB_0425793	chr1A	98	50	1	0	1	50	19945637	19945588	1.98e-16	86.9	51	19945587	2
RosBREEDSNP_SNP_CT_16626073_Lg1_02538_MAF50_MDP0000518676_exon1	chr1A	98	50	1	0	1	50	19932040	19931991	1.98e-16	86.9	51	19931990	2
RosBREEDSNP_SNP_CT_16626073_Lg1_02538_MAF50_MDP0000518676_exon1	chr1A	98	50	1	0	1	50	19945388	19945339	1.98e-16	86.9	51	19945338	2
RosBREEDSNP_SNP_AG_17233926_Lg1_RosCOS3372_MAF30_1683554_exon2	chr1A	100	50	0	0	1	50	20589558	20589607	4.65e-18	91.5	51	20589608	3
RosBREEDSNP_SNP_AG_17233926_Lg1_RosCOS3372_MAF30_1683554_exon2	chr1A	100	50	0	0	1	50	20599709	20599758	4.65e-18	91.5	51	20599759	3
RosBREEDSNP_SNP_AG_17233926_Lg1_RosCOS3372_MAF30_1683554_exon2	chr1A	100	50	0	0	1	50	20613369	20613418	4.65e-18	91.5	51	20613419	3
SNP_FB_0426232	chr1A	100	50	0	0	1	50	20590281	20590232	4.65e-18	91.5	51	20590231	3
SNP_FB_0426232	chr1A	100	50	0	0	1	50	20600432	20600383	4.65e-18	91.5	51	20600382	3
SNP_FB_0426232	chr1A	100	50	0	0	1	50	20614092	20614043	4.65e-18	91.5	51	20614042	3
SNP_FB_0426233	chr1A	100	50	0	0	1	50	20590371	20590420	4.65e-18	91.5	51	20590421	3
SNP_FB_0426233	chr1A	100	50	0	0	1	50	20600522	20600571	4.65e-18	91.5	51	20600572	3
SNP_FB_0426233	chr1A	100	50	0	0	1	50	20614182	20614231	4.65e-18	91.5	51	20614232	3
SNP_FB_0426240	chr1A	100	50	0	0	1	50	20594540	20594491	4.65e-18	91.5	51	20594490	3
SNP_FB_0426240	chr1A	100	50	0	0	1	50	20604691	20604642	4.65e-18	91.5	51	20604641	3
SNP_FB_0426240	chr1A	100	50	0	0	1	50	20618351	20618302	4.65e-18	91.5	51	20618301	3
RosBREEDSNP_SNP_AG_17236158_Lg1_RosCOS3372_MAF30_45786_exon1	chr1A	100	50	0	0	1	50	20591890	20591841	4.65e-18	91.5	51	20591840	3
RosBREEDSNP_SNP_AG_17236158_Lg1_RosCOS3372_MAF30_45786_exon1	chr1A	100	50	0	0	1	50	20602041	20601992	4.65e-18	91.5	51	20601991	3
RosBREEDSNP_SNP_AG_17236158_Lg1_RosCOS3372_MAF30_45786_exon1	chr1A	100	50	0	0	1	50	20615701	20615652	4.65e-18	91.5	51	20615651	3
RosBREEDSNP_SNP_GA_17238705_Lg1_RosCOS3372_MAF10_180981_exon1	chr1A	100	50	0	0	1	50	20594337	20594386	4.65e-18	91.5	51	20594387	3
RosBREEDSNP_SNP_GA_17238705_Lg1_RosCOS3372_MAF10_180981_exon1	chr1A	100	50	0	0	1	50	20604488	20604537	4.65e-18	91.5	51	20604538	3
RosBREEDSNP_SNP_GA_17238705_Lg1_RosCOS3372_MAF10_180981_exon1	chr1A	100	50	0	0	1	50	20618148	20618197	4.65e-18	91.5	51	20618198	3
SNP_FB_1082420	chr1A	100	50	0	0	1	50	30735689	30735738	4.65e-18	91.5	51	30735739	2
SNP_FB_1082420	chr1A	100	50	0	0	1	50	30750156	30750205	4.65e-18	91.5	51	30750206	2
SNP_FB_1082423	chr1A	100	50	0	0	1	50	30736267	30736218	4.65e-18	91.5	51	30736217	2
SNP_FB_1082423	chr1A	100	50	0	0	1	50	30750734	30750685	4.65e-18	91.5	51	30750684	2
SNP_FB_1082427	chr1A	98	50	1	0	1	50	30736424	30736473	1.98e-16	86.9	51	30736474	2
SNP_FB_1082427	chr1A	98	50	1	0	1	50	30750891	30750940	1.98e-16	86.9	51	30750941	2
SNP_FB_1082431	chr1A	100	47	0	0	4	50	30738228	30738182	1.98e-16	86	51	30738181	2
SNP_FB_1082431	chr1A	100	47	0	0	4	50	30752695	30752649	1.98e-16	86	51	30752648	2
SNP_FB_1082432	chr1A	100	50	0	0	1	50	30738816	30738767	4.65e-18	91.5	51	30738766	2
SNP_FB_1082432	chr1A	100	50	0	0	1	50	30753283	30753234	4.65e-18	91.5	51	30753233	2
SNP_FB_1082438	chr1A	96	50	2	0	1	50	30739710	30739759	2.41e-15	82.4	51	30739760	2
SNP_FB_1082438	chr1A	96	50	2	0	1	50	30754177	30754226	2.41e-15	82.4	51	30754227	2
SNP_FB_1082439	chr1A	100	50	0	0	1	50	30739859	30739908	4.65e-18	91.5	51	30739909	2
SNP_FB_1082439	chr1A	100	50	0	0	1	50	30754326	30754375	4.65e-18	91.5	51	30754376	2
SNP_FB_1082444	chr1A	83.784	37	6	0	14	50	30466908	30466872	0.007	41	51	30466871	2
SNP_FB_1082444	chr1A	83.333	36	6	0	15	50	31371304	31371339	0.026	39.2	51	31371340	2
SNP_FB_1082449	chr1A	100	50	0	0	1	50	30741612	30741563	4.65e-18	91.5	51	30741562	2
SNP_FB_1082449	chr1A	100	50	0	0	1	50	30756079	30756030	4.65e-18	91.5	51	30756029	2
SNP_FB_1082453	chr1A	100	50	0	0	1	50	30741956	30742005	4.65e-18	91.5	51	30742006	2
SNP_FB_1082453	chr1A	100	50	0	0	1	50	30756423	30756472	4.65e-18	91.5	51	30756473	2
SNP_FB_0945847	chr1A	100	50	0	0	1	50	25642879	25642928	4.65e-18	91.5	51	25642929	3
SNP_FB_0945847	chr1A	100	50	0	0	1	50	25652687	25652736	4.65e-18	91.5	51	25652737	3
SNP_FB_0945847	chr1A	100	50	0	0	1	50	25664439	25664488	4.65e-18	91.5	51	25664489	3
SNP_FB_0945848	chr1A	100	50	0	0	1	50	25643440	25643489	4.65e-18	91.5	51	25643490	3
SNP_FB_0945848	chr1A	100	50	0	0	1	50	25653248	25653297	4.65e-18	91.5	51	25653298	3
SNP_FB_0945848	chr1A	100	50	0	0	1	50	25665000	25665049	4.65e-18	91.5	51	25665050	3
SNP_FB_0945852	chr1A	92	50	4	0	1	50	25644780	25644731	1.25e-12	73.4	51	25644730	3
SNP_FB_0945852	chr1A	92	50	4	0	1	50	25654588	25654539	1.25e-12	73.4	51	25654538	3
SNP_FB_0945852	chr1A	92	50	4	0	1	50	25666340	25666291	1.25e-12	73.4	51	25666290	3
SNP_FB_0945853	chr1A	100	50	0	0	1	50	25644800	25644849	4.65e-18	91.5	51	25644850	3
SNP_FB_0945853	chr1A	100	50	0	0	1	50	25654608	25654657	4.65e-18	91.5	51	25654658	3
SNP_FB_0945853	chr1A	100	50	0	0	1	50	25666360	25666409	4.65e-18	91.5	51	25666410	3
SNP_FB_0436465	chr1A	100	50	0	0	1	50	24851159	24851208	4.65e-18	91.5	51	24851209	2
SNP_FB_0436465	chr1A	100	50	0	0	1	50	24861698	24861747	4.65e-18	91.5	51	24861748	2
SNP_FB_0436472	chr1A	100	50	0	0	1	50	24852248	24852199	4.65e-18	91.5	51	24852198	2
SNP_FB_0436472	chr1A	100	50	0	0	1	50	24862787	24862738	4.65e-18	91.5	51	24862737	2
SNP_FB_0441006	chr1A	100	50	0	0	1	50	27218986	27219035	4.65e-18	91.5	51	27219036	2
SNP_FB_0441006	chr1A	100	50	0	0	1	50	27293224	27293273	4.65e-18	91.5	51	27293274	2
SNP_FB_0441008	chr1A	100	50	0	0	1	50	27219301	27219350	4.65e-18	91.5	51	27219351	2
SNP_FB_0441008	chr1A	100	50	0	0	1	50	27293539	27293588	4.65e-18	91.5	51	27293589	2
SNP_FB_0441010	chr1A	100	50	0	0	1	50	27219633	27219682	4.65e-18	91.5	51	27219683	2
SNP_FB_0441010	chr1A	100	50	0	0	1	50	27293873	27293922	4.65e-18	91.5	51	27293923	2
SNP_FB_0441015	chr1A	100	50	0	0	1	50	27220238	27220287	4.65e-18	91.5	51	27220288	2
SNP_FB_0441015	chr1A	100	50	0	0	1	50	27294479	27294528	4.65e-18	91.5	51	27294529	2
SNP_FB_0441017	chr1A	100	50	0	0	1	50	27220437	27220388	4.65e-18	91.5	51	27220387	2
SNP_FB_0441017	chr1A	100	50	0	0	1	50	27294678	27294629	4.65e-18	91.5	51	27294628	2
RosBREEDSNP_SNP_CA_30410856_Lg1_00782_MAF30_25733_exon1	chr1A	100	50	0	0	1	50	27218563	27218612	4.65e-18	91.5	51	27218613	2
RosBREEDSNP_SNP_CA_30410856_Lg1_00782_MAF30_25733_exon1	chr1A	100	50	0	0	1	50	27292794	27292843	4.65e-18	91.5	51	27292844	2
SNP_FB_0442079	chr1A	100	50	0	0	1	50	28132120	28132071	4.65e-18	91.5	51	28132070	2
SNP_FB_0442079	chr1A	100	50	0	0	1	50	28143613	28143564	4.65e-18	91.5	51	28143563	2
SNP_FB_0060687	chr3A	100	50	0	0	1	50	1513106	1513155	4.65e-18	91.5	51	1513156	2
SNP_FB_0060687	chr3A	100	50	0	0	1	50	1599383	1599432	4.65e-18	91.5	51	1599433	2
SNP_FB_0060688	chr3A	100	50	0	0	1	50	1513529	1513578	4.65e-18	91.5	51	1513579	2
SNP_FB_0060688	chr3A	100	50	0	0	1	50	1599806	1599855	4.65e-18	91.5	51	1599856	2
SNP_FB_0060701	chr3A	100	50	0	0	1	50	1519917	1519966	4.65e-18	91.5	51	1519967	2
SNP_FB_0060701	chr3A	100	50	0	0	1	50	1606194	1606243	4.65e-18	91.5	51	1606244	2
SNP_FB_0079713	chr1A	78	50	11	0	1	50	14061471	14061520	0.007	41.9	51	14061521	2
SNP_FB_0079713	chr1A	78	50	8	0	1	50	14224660	14224614	0.026	40.1	51	14224613	2
SNP_FB_0099458	chr3A	96	50	2	0	1	50	24504415	24504464	2.41e-15	82.4	51	24504465	2
SNP_FB_0099458	chr3A	96	50	2	0	1	50	24728755	24728804	2.41e-15	82.4	51	24728805	2
SNP_FB_0278445	chr2A	100	50	0	0	1	50	36472691	36472642	4.65e-18	91.5	51	36472641	2
SNP_FB_0278445	chr2A	100	50	0	0	1	50	36478933	36478884	4.65e-18	91.5	51	36478883	2
SNP_FB_0278452	chr2A	100	50	0	0	1	50	36474024	36474073	4.65e-18	91.5	51	36474074	2
SNP_FB_0278452	chr2A	100	50	0	0	1	50	36480266	36480315	4.65e-18	91.5	51	36480316	2
SNP_FB_0278453	chr2A	100	50	0	0	1	50	36474197	36474246	4.65e-18	91.5	51	36474247	2
SNP_FB_0278453	chr2A	100	50	0	0	1	50	36480439	36480488	4.65e-18	91.5	51	36480489	2
SNP_FB_0278456	chr2A	94	50	3	0	1	50	36475206	36475255	1.02e-13	77.9	51	36475256	2
SNP_FB_0278456	chr2A	94	50	3	0	1	50	36481448	36481497	1.02e-13	77.9	51	36481498	2
SNP_FB_0278468	chr2A	100	50	0	0	1	50	36476579	36476628	4.65e-18	91.5	51	36476629	2
SNP_FB_0278468	chr2A	100	50	0	0	1	50	36482821	36482870	4.65e-18	91.5	51	36482871	2
SNP_FB_0278471	chr2A	96	50	2	0	1	50	36477061	36477012	2.41e-15	82.4	51	36477011	2
SNP_FB_0278471	chr2A	96	50	2	0	1	50	36483303	36483254	2.41e-15	82.4	51	36483253	2
SNP_FB_0278472	chr2A	100	50	0	0	1	50	36477266	36477217	4.65e-18	91.5	51	36477216	2
SNP_FB_0278472	chr2A	100	50	0	0	1	50	36483508	36483459	4.65e-18	91.5	51	36483458	2
SNP_FB_0467398	chr2A	100	50	0	0	1	50	10589255	10589206	4.65e-18	91.5	51	10589205	2
SNP_FB_0467398	chr2A	100	50	0	0	1	50	10599364	10599315	4.65e-18	91.5	51	10599314	2
GDsnp01552	chr2A	100	50	0	0	1	50	10589103	10589152	4.65e-18	91.5	51	10589153	2
GDsnp01552	chr2A	100	50	0	0	1	50	10599212	10599261	4.65e-18	91.5	51	10599262	2
SNP_FB_0468895	chr2A	100	50	0	0	1	50	11592172	11592123	4.65e-18	91.5	51	11592122	3
SNP_FB_0468895	chr2A	100	50	0	0	1	50	11605434	11605385	4.65e-18	91.5	51	11605384	3
SNP_FB_0468895	chr2A	100	50	0	0	1	50	11619353	11619304	4.65e-18	91.5	51	11619303	3
SNP_FB_0468904	chr2A	100	50	0	0	1	50	11595300	11595251	4.65e-18	91.5	51	11595250	3
SNP_FB_0468904	chr2A	100	50	0	0	1	50	11608562	11608513	4.65e-18	91.5	51	11608512	3
SNP_FB_0468904	chr2A	100	50	0	0	1	50	11622481	11622432	4.65e-18	91.5	51	11622431	3
SNP_FB_0468905	chr2A	100	50	0	0	1	50	11595281	11595330	4.65e-18	91.5	51	11595331	3
SNP_FB_0468905	chr2A	100	50	0	0	1	50	11608543	11608592	4.65e-18	91.5	51	11608593	3
SNP_FB_0468905	chr2A	100	50	0	0	1	50	11622462	11622511	4.65e-18	91.5	51	11622512	3
SNP_FB_0468907	chr2A	100	50	0	0	1	50	11595904	11595855	4.65e-18	91.5	51	11595854	3
SNP_FB_0468907	chr2A	100	50	0	0	1	50	11609166	11609117	4.65e-18	91.5	51	11609116	3
SNP_FB_0468907	chr2A	100	50	0	0	1	50	11623085	11623036	4.65e-18	91.5	51	11623035	3
SNP_FB_0468911	chr2A	100	50	0	0	1	50	11596136	11596087	4.65e-18	91.5	51	11596086	3
SNP_FB_0468911	chr2A	100	50	0	0	1	50	11609398	11609349	4.65e-18	91.5	51	11609348	3
SNP_FB_0468911	chr2A	100	50	0	0	1	50	11623317	11623268	4.65e-18	91.5	51	11623267	3
SNP_FB_0468913	chr2A	100	50	0	0	1	50	11596555	11596604	4.65e-18	91.5	51	11596605	3
SNP_FB_0468913	chr2A	100	50	0	0	1	50	11609817	11609866	4.65e-18	91.5	51	11609867	3
SNP_FB_0468913	chr2A	100	50	0	0	1	50	11623736	11623785	4.65e-18	91.5	51	11623786	3
SNP_FB_0468917	chr2A	100	50	0	0	1	50	11597644	11597595	4.65e-18	91.5	51	11597594	3
SNP_FB_0468917	chr2A	100	50	0	0	1	50	11610906	11610857	4.65e-18	91.5	51	11610856	3
SNP_FB_0468917	chr2A	100	50	0	0	1	50	11624825	11624776	4.65e-18	91.5	51	11624775	3
SNP_FB_0468919	chr2A	100	50	0	0	1	50	11597906	11597857	4.65e-18	91.5	51	11597856	3
SNP_FB_0468919	chr2A	100	50	0	0	1	50	11611168	11611119	4.65e-18	91.5	51	11611118	3
SNP_FB_0468919	chr2A	100	50	0	0	1	50	11625087	11625038	4.65e-18	91.5	51	11625037	3
SNP_FB_0469340	chr2A	100	50	0	0	1	50	11941273	11941322	4.65e-18	91.5	51	11941323	2
SNP_FB_0469340	chr2A	100	50	0	0	1	50	11955163	11955212	4.65e-18	91.5	51	11955213	2
SNP_FB_0469341	chr2A	100	50	0	0	1	50	11941737	11941688	4.65e-18	91.5	51	11941687	2
SNP_FB_0469341	chr2A	100	50	0	0	1	50	11955627	11955578	4.65e-18	91.5	51	11955577	2
SNP_FB_0469788	chr2A	100	50	0	0	1	50	12288778	12288827	4.65e-18	91.5	51	12288828	2
SNP_FB_0469788	chr2A	100	50	0	0	1	50	12301870	12301919	4.65e-18	91.5	51	12301920	2
SNP_FB_0469793	chr2A	100	50	0	0	1	50	12291691	12291740	4.65e-18	91.5	51	12291741	2
SNP_FB_0469793	chr2A	100	50	0	0	1	50	12304783	12304832	4.65e-18	91.5	51	12304833	2
RosBREEDSNP_SNP_CT_14484409_Lg2_00002_MAF40_219048_exon1	chr2A	100	50	0	0	1	50	12288880	12288929	4.65e-18	91.5	51	12288930	2
RosBREEDSNP_SNP_CT_14484409_Lg2_00002_MAF40_219048_exon1	chr2A	100	50	0	0	1	50	12301972	12302021	4.65e-18	91.5	51	12302022	2
SNP_FB_0476513	chr2A	100	50	0	0	1	50	16128723	16128772	4.65e-18	91.5	51	16128773	2
SNP_FB_0476513	chr2A	100	50	0	0	1	50	16134468	16134517	4.65e-18	91.5	51	16134518	2
SNP_FB_0476515	chr2A	100	50	0	0	1	50	16129055	16129104	4.65e-18	91.5	51	16129105	2
SNP_FB_0476515	chr2A	100	50	0	0	1	50	16134800	16134849	4.65e-18	91.5	51	16134850	2
SNP_FB_0476519	chr2A	100	50	0	0	1	50	16129769	16129818	4.65e-18	91.5	51	16129819	2
SNP_FB_0476519	chr2A	100	50	0	0	1	50	16135514	16135563	4.65e-18	91.5	51	16135564	2
SNP_FB_0476522	chr2A	100	50	0	0	1	50	16130118	16130167	4.65e-18	91.5	51	16130168	2
SNP_FB_0476522	chr2A	100	50	0	0	1	50	16135863	16135912	4.65e-18	91.5	51	16135913	2
SNP_FB_0476523	chr2A	100	50	0	0	1	50	16130398	16130447	4.65e-18	91.5	51	16130448	2
SNP_FB_0476523	chr2A	100	50	0	0	1	50	16136143	16136192	4.65e-18	91.5	51	16136193	2
SNP_FB_0476526	chr2A	100	50	0	0	1	50	16130822	16130871	4.65e-18	91.5	51	16130872	2
SNP_FB_0476526	chr2A	100	50	0	0	1	50	16136567	16136616	4.65e-18	91.5	51	16136617	2
SNP_FB_0477932	chr2A	100	50	0	0	1	50	16977424	16977473	4.65e-18	91.5	51	16977474	2
SNP_FB_0477932	chr2A	100	50	0	0	1	50	16987244	16987293	4.65e-18	91.5	51	16987294	2
SNP_FB_0477941	chr2A	100	50	0	0	1	50	16978893	16978942	4.65e-18	91.5	51	16978943	2
SNP_FB_0477941	chr2A	100	50	0	0	1	50	16988713	16988762	4.65e-18	91.5	51	16988763	2
RosBREEDSNP_SNP_CT_19606107_Lg2_01840_MAF40_27339_exon1	chr2A	100	50	0	0	1	50	16978001	16978050	4.65e-18	91.5	51	16978051	2
RosBREEDSNP_SNP_CT_19606107_Lg2_01840_MAF40_27339_exon1	chr2A	100	50	0	0	1	50	16987821	16987870	4.65e-18	91.5	51	16987871	2
SNP_FB_0482209	chr2A	100	50	0	0	1	50	18546812	18546861	4.65e-18	91.5	51	18546862	2
SNP_FB_0482209	chr2A	100	50	0	0	1	50	18557874	18557923	4.65e-18	91.5	51	18557924	2
SNP_FB_0482217	chr2A	100	50	0	0	1	50	18543296	18543345	4.65e-18	91.5	51	18543346	2
SNP_FB_0482217	chr2A	100	50	0	0	1	50	18554358	18554407	4.65e-18	91.5	51	18554408	2
SNP_FB_0482218	chr2A	100	50	0	0	1	50	18543344	18543295	4.65e-18	91.5	51	18543294	2
SNP_FB_0482218	chr2A	100	50	0	0	1	50	18554406	18554357	4.65e-18	91.5	51	18554356	2
RosBREEDSNP_SNP_AG_23078001_Lg2_RosCOS292_MAF50_MDP0000407787_exon1	chr2A	98	50	1	0	1	50	18545272	18545223	1.98e-16	86.9	51	18545222	2
RosBREEDSNP_SNP_AG_23078001_Lg2_RosCOS292_MAF50_MDP0000407787_exon1	chr2A	98	50	1	0	1	50	18556334	18556285	1.98e-16	86.9	51	18556284	2
SNP_FB_0486153	chr2A	100	50	0	0	1	50	26883603	26883652	4.65e-18	91.5	51	26883653	2
SNP_FB_0486153	chr2A	100	50	0	0	1	50	26893918	26893967	4.65e-18	91.5	51	26893968	2
SNP_FB_0486161	chr2A	100	50	0	0	1	50	26898165	26898214	4.65e-18	91.5	51	26898215	2
SNP_FB_0486161	chr2A	100	50	0	0	1	50	26909685	26909734	4.65e-18	91.5	51	26909735	2
RosBREEDSNP_SNP_TC_35446282_Lg2_155393_MAF10_155393_exon2	chr2A	100	50	0	0	1	50	35084718	35084767	4.65e-18	91.5	51	35084768	2
RosBREEDSNP_SNP_TC_35446282_Lg2_155393_MAF10_155393_exon2	chr2A	100	50	0	0	1	50	35097096	35097145	4.65e-18	91.5	51	35097146	2
SNP_FB_0498466	chr2A	100	50	0	0	1	50	35138768	35138719	4.65e-18	91.5	51	35138718	2
SNP_FB_0498466	chr2A	100	50	0	0	1	50	35151659	35151610	4.65e-18	91.5	51	35151609	2
SNP_FB_0498468	chr2A	100	50	0	0	1	50	35138821	35138870	4.65e-18	91.5	51	35138871	2
SNP_FB_0498468	chr2A	100	50	0	0	1	50	35151712	35151761	4.65e-18	91.5	51	35151762	2
SNP_FB_0498491	chr2A	100	50	0	0	1	50	35144375	35144326	4.65e-18	91.5	51	35144325	2
SNP_FB_0498491	chr2A	100	50	0	0	1	50	35157266	35157217	4.65e-18	91.5	51	35157216	2
SNP_FB_0498492	chr2A	100	50	0	0	1	50	35144336	35144385	4.65e-18	91.5	51	35144386	2
SNP_FB_0498492	chr2A	100	50	0	0	1	50	35157227	35157276	4.65e-18	91.5	51	35157277	2
SNP_FB_0498497	chr2A	100	50	0	0	1	50	35145088	35145039	4.65e-18	91.5	51	35145038	2
SNP_FB_0498497	chr2A	100	50	0	0	1	50	35157979	35157930	4.65e-18	91.5	51	35157929	2
SNP_FB_0498500	chr2A	100	50	0	0	1	50	35145315	35145364	4.65e-18	91.5	51	35145365	2
SNP_FB_0498500	chr2A	100	50	0	0	1	50	35158206	35158255	4.65e-18	91.5	51	35158256	2
GDsnp00267	chr2A	100	50	0	0	1	50	35141141	35141190	4.65e-18	91.5	51	35141191	2
GDsnp00267	chr2A	100	50	0	0	1	50	35154032	35154081	4.65e-18	91.5	51	35154082	2
SNP_FB_0960786	chr2A	100	50	0	0	1	50	31889979	31889930	4.65e-18	91.5	51	31889929	2
SNP_FB_0960786	chr2A	100	50	0	0	1	50	32203128	32203079	4.65e-18	91.5	51	32203078	2
SNP_FB_0501816	chr2A	100	50	0	0	1	50	36805576	36805527	4.65e-18	91.5	51	36805526	2
SNP_FB_0501816	chr2A	100	50	0	0	1	50	36806074	36806025	4.65e-18	91.5	51	36806024	2
SNP_FB_0510712	chr3A	100	50	0	0	1	50	3813844	3813795	4.65e-18	91.5	51	3813794	2
SNP_FB_0510712	chr3A	100	50	0	0	1	50	3821179	3821130	4.65e-18	91.5	51	3821129	2
SNP_FB_0510714	chr3A	100	50	0	0	1	50	3813998	3814047	4.65e-18	91.5	51	3814048	2
SNP_FB_0510714	chr3A	100	50	0	0	1	50	3821333	3821382	4.65e-18	91.5	51	3821383	2
SNP_FB_0510715	chr3A	100	50	0	0	1	50	3814170	3814121	4.65e-18	91.5	51	3814120	2
SNP_FB_0510715	chr3A	100	50	0	0	1	50	3821505	3821456	4.65e-18	91.5	51	3821455	2
SNP_FB_0510716	chr3A	100	50	0	0	1	50	3814324	3814373	4.65e-18	91.5	51	3814374	2
SNP_FB_0510716	chr3A	100	50	0	0	1	50	3821659	3821708	4.65e-18	91.5	51	3821709	2
SNP_FB_0510717	chr3A	100	50	0	0	1	50	3814438	3814389	4.65e-18	91.5	51	3814388	2
SNP_FB_0510717	chr3A	100	50	0	0	1	50	3821773	3821724	4.65e-18	91.5	51	3821723	2
SNP_FB_0510724	chr3A	100	50	0	0	1	50	3815475	3815524	4.65e-18	91.5	51	3815525	2
SNP_FB_0510724	chr3A	100	50	0	0	1	50	3822810	3822859	4.65e-18	91.5	51	3822860	2
GDsnp01957	chr3A	100	50	0	0	1	50	3818238	3818287	4.65e-18	91.5	51	3818288	2
GDsnp01957	chr3A	100	50	0	0	1	50	3825573	3825622	4.65e-18	91.5	51	3825623	2
SNP_FB_0524740	chr3A	100	50	0	0	1	50	11868506	11868555	4.65e-18	91.5	51	11868556	2
SNP_FB_0524740	chr3A	100	50	0	0	1	50	11880201	11880250	4.65e-18	91.5	51	11880251	2
SNP_FB_0524741	chr3A	100	50	0	0	1	50	11868618	11868569	4.65e-18	91.5	51	11868568	2
SNP_FB_0524741	chr3A	100	50	0	0	1	50	11880313	11880264	4.65e-18	91.5	51	11880263	2
SNP_FB_0530628	chr3A	98	50	1	0	1	50	16417155	16417204	1.98e-16	86.9	51	16417205	2
SNP_FB_0530628	chr3A	98	50	1	0	1	50	16432562	16432611	1.98e-16	86.9	51	16432612	2
SNP_FB_1114911	chr3A	100	50	0	0	1	50	21332653	21332702	4.65e-18	91.5	51	21332703	2
SNP_FB_1114911	chr3A	100	50	0	0	1	50	21344485	21344534	4.65e-18	91.5	51	21344535	2
RosBREEDSNP_SNP_CT_29843361_Lg3_01604_MAF50_1651320_exon3	chr3A	100	50	0	0	1	50	28758705	28758656	4.65e-18	91.5	51	28758655	2
RosBREEDSNP_SNP_CT_29843361_Lg3_01604_MAF50_1651320_exon3	chr3A	100	50	0	0	1	50	28766725	28766676	4.65e-18	91.5	51	28766675	2
SNP_FB_0976787	chr1A	100	50	0	0	1	50	11411818	11411867	4.65e-18	91.5	51	11411868	2
SNP_FB_0976787	chr1A	100	50	0	0	1	50	11423665	11423714	4.65e-18	91.5	51	11423715	2
SNP_FB_0546475	chr3A	100	50	0	0	1	50	30707438	30707389	4.65e-18	91.5	51	30707388	2
SNP_FB_0546475	chr3A	100	50	0	0	1	50	30716333	30716284	4.65e-18	91.5	51	30716283	2
SNP_FB_0546478	chr3A	100	50	0	0	1	50	30708132	30708181	4.65e-18	91.5	51	30708182	2
SNP_FB_0546478	chr3A	100	50	0	0	1	50	30717027	30717076	4.65e-18	91.5	51	30717077	2
SNP_FB_0989077	chr3A	100	50	0	0	1	50	14408014	14408063	4.65e-18	91.5	51	14408064	2
SNP_FB_0989077	chr3A	100	50	0	0	1	50	14420082	14420131	4.65e-18	91.5	51	14420132	2
SNP_FB_0989081	chr3A	100	50	0	0	1	50	14410953	14410904	4.65e-18	91.5	51	14410903	2
SNP_FB_0989081	chr3A	100	50	0	0	1	50	14423021	14422972	4.65e-18	91.5	51	14422971	2
SNP_FB_0989088	chr3A	100	50	0	0	1	50	14412946	14412995	4.65e-18	91.5	51	14412996	2
SNP_FB_0989088	chr3A	100	50	0	0	1	50	14425014	14425063	4.65e-18	91.5	51	14425064	2
SNP_FB_0989089	chr3A	100	50	0	0	1	50	14413087	14413038	4.65e-18	91.5	51	14413037	2
SNP_FB_0989089	chr3A	100	50	0	0	1	50	14425155	14425106	4.65e-18	91.5	51	14425105	2
SNP_FB_0989094	chr3A	100	50	0	0	1	50	14413531	14413482	4.65e-18	91.5	51	14413481	2
SNP_FB_0989094	chr3A	100	50	0	0	1	50	14425599	14425550	4.65e-18	91.5	51	14425549	2
SNP_FB_0989096	chr3A	100	50	0	0	1	50	14413875	14413924	4.65e-18	91.5	51	14413925	2
SNP_FB_0989096	chr3A	100	50	0	0	1	50	14425943	14425992	4.65e-18	91.5	51	14425993	2
SNP_FB_0989098	chr3A	100	50	0	0	1	50	14414112	14414161	4.65e-18	91.5	51	14414162	2
SNP_FB_0989098	chr3A	100	50	0	0	1	50	14426180	14426229	4.65e-18	91.5	51	14426230	2
SNP_FB_1118257	chr3A	85.185	27	4	0	24	50	33028091	33028117	3.8	31.9	51	33028118	2
SNP_FB_1118257	chr3A	85.185	27	4	0	24	50	33042154	33042180	3.8	31.9	51	33042181	2
