## Supplementary material for "Whole genome sequence improvement with pedigree information and reference genotypic profiles, demonstrated in outcrossing apple": Suppl File S3 - Demo Output Files: Demo_hap2_alignmentPlot.csv

cummPos	unalign.start	unalign.end	unanch.end	misalign.end
0	6.525	6.5625	6.6225	6.63
2	6.525	6.57	6.615	6.6225
4	6.525	6.6	6.6	6.6
6	6.525	6.6225	6.6225	6.6225
8	6.525	6.525	6.525	6.525
10	6.525	6.6075	6.69	6.69
12	6.525	6.615	6.735	6.735
14	6.525	6.8025	6.9075	6.9075
16	6.525	6.9075	7.08	7.08
18	6.525	6.915	7.14	7.14
20	6.525	6.9225	7.1775	7.2225
22	6.525	6.84	6.9525	6.9975
24	6.525	6.7725	6.8025	6.8325
26	6.525	6.6375	6.6525	6.6675
28	6.525	6.69	6.6975	6.705
30	6.525	6.735	6.735	6.735
32	6.525	6.7275	6.7725	6.7725
34	6.525	6.87	7.02	7.02
36	6.525	6.765	6.9375	6.9375
38	6.525	6.63	6.7575	6.7575
40	6.525	6.6225	6.6975	6.6975
42	6.525	6.585	6.645	6.645
44	6.525	6.585	6.6225	6.6225
46	6.525	6.5925	6.66	6.66
48	6.525	6.6825	6.87	6.87
50	6.525	6.8175	7.1775	7.1925
52	6.525	6.795	7.1775	7.26
54	6.525	6.7275	7.005	7.095
56	6.525	6.69	6.9225	6.9675
58	6.525	6.66	6.735	6.75
60	6.525	6.525	6.54	6.54
62	6.525	6.525	6.54	6.54
65.08	6.525	6.57	6.5925	6.5925
67.08	6.525	6.5475	6.5625	6.5625
69.08	6.525	6.5625	6.5625	6.5625
71.08	6.525	6.54	6.54	6.54
73.08	6.525	6.5475	6.5475	6.5475
75.08	6.525	6.5475	6.5475	6.5475
77.08	6.525	6.63	6.63	6.63
79.08	6.525	6.645	6.645	6.645
81.08	6.525	6.555	6.555	6.555
83.08	6.525	6.525	6.525	6.525
85.08	6.525	6.525	6.525	6.525
87.08	6.525	6.525	6.54	6.54
89.08	6.525	6.54	6.555	6.555
91.08	6.525	6.5475	6.5475	6.5475
93.08	6.525	6.54	6.54	6.54
95.08	6.525	6.54	6.54	6.54
97.08	6.525	6.525	6.5325	6.5325
99.08	6.525	6.525	6.54	6.54
101.08	6.525	6.54	6.555	6.555
103.08	6.525	6.5625	6.5625	6.5625
105.08	6.525	6.5775	6.585	6.585
107.08	6.525	6.57	6.6	6.615
109.08	6.525	6.69	6.7125	6.7275
111.08	6.525	6.6375	6.6375	6.6375
113.08	6.525	6.57	6.57	6.57
115.08	6.525	6.5475	6.5475	6.5475
117.08	6.525	6.5475	6.5475	6.5475
119.08	6.525	6.54	6.54	6.54
121.08	6.525	6.5325	6.5325	6.5325
123.08	6.525	6.525	6.525	6.525
125.08	6.525	6.54	6.555	6.555
127.08	6.525	6.7425	6.75	6.75
129.08	6.525	6.7725	6.7725	6.7725
131.08	6.525	6.78	6.78	6.78
133.08	6.525	6.5475	6.5475	6.5475
135.08	6.525	6.525	6.525	6.525
137.08	6.525	6.54	6.54	6.54
139.08	6.525	6.54	6.54	6.54
141.08	6.525	6.54	6.54	6.54
143.08	6.525	6.525	6.525	6.525
145.496	6.525	6.525	6.525	6.525
147.496	6.525	6.5475	6.5625	6.5625
149.496	6.525	6.5475	6.555	6.555
151.496	6.525	6.54	6.54	6.54
153.496	6.525	6.525	6.525	6.525
155.496	6.525	6.54	6.54	6.54
157.496	6.525	6.6	6.6	6.6
159.496	6.525	6.615	6.615	6.615
161.496	6.525	6.5475	6.5475	6.5475
163.496	6.525	6.54	6.54	6.54
165.496	6.525	6.54	6.54	6.54
167.496	6.525	6.615	6.7275	6.7425
169.496	6.525	6.6975	6.9675	6.9825
171.496	6.525	6.8325	7.2375	7.26
173.496	6.525	6.855	7.17	7.26
175.496	6.525	6.84	7.08	7.17
177.496	6.525	6.735	6.8775	6.96
179.496	6.525	6.5925	6.63	6.6375
181.496	6.525	6.525	6.54	6.54
183.496	6.525	6.5325	6.555	6.555
185.496	6.525	6.5325	6.54	6.54
187.496	6.525	6.525	6.525	6.525
189.496	6.525	6.525	6.525	6.525
191.496	6.525	6.525	6.525	6.525
193.496	6.525	6.525	6.525	6.525
195.496	6.525	6.6075	6.6375	6.6375
197.496	6.525	6.6675	6.7725	6.7725
199.496	6.525	6.7425	6.975	6.975
201.496	6.525	6.675	6.9075	6.9075
203.496	6.525	6.5775	6.6825	6.6825
205.496	6.525	6.54	6.54	6.54
207.496	6.525	6.6	6.6225	6.6225
209.496	6.525	6.6	6.63	6.63
211.496	6.525	6.63	6.6675	6.6825
213.496	6.525	6.54	6.555	6.57
215.496	6.525	6.54	6.5775	6.5925
217.496	6.525	6.6375	6.66	6.66
