## Supplementary material for "Whole genome sequence improvement with pedigree information and reference genotypic profiles, demonstrated in outcrossing apple": Suppl File S3 - Demo Output Files: Demo_hap2_AlignSumm.csv

lg	genPos	cummPos	unalignedProp	unanchoredProp	mapMismatchProp
1	0	0	5	8	1
1	2	2	6	6	1
1	4	4	10	0	0
1	6	6	13	0	0
1	8	8	0	0	0
1	10	10	11	11	0
1	12	12	12	16	0
1	14	14	37	14	0
1	16	16	51	23	0
1	18	18	52	30	0
1	20	20	53	34	6
1	22	22	42	15	6
1	24	24	33	4	4
1	26	26	15	2	2
1	28	28	22	1	1
1	30	30	28	0	0
1	32	32	27	6	0
1	34	34	46	20	0
1	36	36	32	23	0
1	38	38	14	17	0
1	40	40	13	10	0
1	42	42	8	8	0
1	44	44	8	5	0
1	46	46	9	9	0
1	48	48	21	25	0
1	50	50	39	48	2
1	52	52	36	51	11
1	54	54	27	37	12
1	56	56	22	31	6
1	58	58	18	10	2
1	60	60	0	2	0
1	62	62	0	2	0
2	0	65.08	6	3	0
2	2	67.08	3	2	0
2	4	69.08	5	0	0
2	6	71.08	2	0	0
2	8	73.08	3	0	0
2	10	75.08	3	0	0
2	12	77.08	14	0	0
2	14	79.08	16	0	0
2	16	81.08	4	0	0
2	18	83.08	0	0	0
2	20	85.08	0	0	0
2	22	87.08	0	2	0
2	24	89.08	2	2	0
2	26	91.08	3	0	0
2	28	93.08	2	0	0
2	30	95.08	2	0	0
2	32	97.08	0	1	0
2	34	99.08	0	2	0
2	36	101.08	2	2	0
2	38	103.08	5	0	0
2	40	105.08	7	1	0
2	42	107.08	6	4	2
2	44	109.08	22	3	2
2	46	111.08	15	0	0
2	48	113.08	6	0	0
2	50	115.08	3	0	0
2	52	117.08	3	0	0
2	54	119.08	2	0	0
2	56	121.08	1	0	0
2	58	123.08	0	0	0
2	60	125.08	2	2	0
2	62	127.08	29	1	0
2	64	129.08	33	0	0
2	66	131.08	34	0	0
2	68	133.08	3	0	0
2	70	135.08	0	0	0
2	72	137.08	2	0	0
2	74	139.08	2	0	0
2	76	141.08	2	0	0
2	78	143.08	0	0	0
3	0	145.496	0	0	0
3	2	147.496	3	2	0
3	4	149.496	3	1	0
3	6	151.496	2	0	0
3	8	153.496	0	0	0
3	10	155.496	2	0	0
3	12	157.496	10	0	0
3	14	159.496	12	0	0
3	16	161.496	3	0	0
3	18	163.496	2	0	0
3	20	165.496	2	0	0
3	22	167.496	12	15	2
3	24	169.496	23	36	2
3	26	171.496	41	54	3
3	28	173.496	44	42	12
3	30	175.496	42	32	12
3	32	177.496	28	19	11
3	34	179.496	9	5	1
3	36	181.496	0	2	0
3	38	183.496	1	3	0
3	40	185.496	1	1	0
3	42	187.496	0	0	0
3	44	189.496	0	0	0
3	46	191.496	0	0	0
3	48	193.496	0	0	0
3	50	195.496	11	4	0
3	52	197.496	19	14	0
3	54	199.496	29	31	0
3	56	201.496	20	31	0
3	58	203.496	7	14	0
3	60	205.496	2	0	0
3	62	207.496	10	3	0
3	64	209.496	10	4	0
3	66	211.496	14	5	2
3	68	213.496	2	2	2
3	70	215.496	2	5	2
3	72	217.496	15	3	0
