## Supplementary material for "Whole genome sequence improvement with pedigree information and reference genotypic profiles, demonstrated in outcrossing apple": Suppl File S3 - Demo Output Files: Demo_hap2_alleleOrigSumm.csv

locusName.start	locusName.end	lg	pos.start	pos.end	state
SNP_FB_0197405	SNP_FB_0409694	1	0.011	0.062	1
SNP_FB_0400921	SNP_FB_0400921	1	0.232	0.232	2
SNP_FB_0530049	SNP_FB_0673809	1	0.35	1.418	1
SNP_FB_0411310	SNP_FB_0411310	1	1.739	1.739	2
SNP_FB_1114720	RosBREEDSNP_SNP_AG_4746500_Lg1_MDP0000213515_MAF40_MDP0000213515_exon1	1	2.241	2.567	1
SNP_FB_0411698	SNP_FB_0419289	1	2.982	9.471	2
RosBREEDSNP_SNP_TC_12382050_Lg1_02334_MAF40_MDP0000219571_exon3	SNP_FB_0937906	1	11.497	12.172	1
SNP_FB_1010747	SNP_FB_0942698	1	22.707	24.409	2
SNP_FB_0942990	SNP_FB_0429278	1	25.551	30.517	1
SNP_FB_0432796	SNP_FB_0945847	1	35.625	44.733	2
SNP_FB_0440721	RosBREEDSNP_SNP_AC_30246914_Lg1_CXE4_MAF50_MDP0000473154_exon2	1	48.08	48.287	1
SNP_FB_0946989	SNP_FB_0448111	1	55.375	63.08	2
RosBREEDSNP_SNP_TC_1219423_Lg2_00348_MAF20_1649423_exon1	SNP_FB_0457233	2	1.196	16.405	2
SNP_FB_1113562	SNP_FB_0468895	2	17.744	35.397	1
SNP_FB_0468907	SNP_FB_0468913	2	35.397	35.397	2
SNP_FB_0469344	GDsnp02376	2	36.175	52.854	1
SNP_FB_0667266	SNP_FB_0493196	2	53.231	58.324	2
SNP_FB_0493532	SNP_FB_1086530	2	59.253	61.899	1
SNP_FB_0961628	SNP_FB_0497077	2	62.833	65.758	2
SNP_FB_1086648	RosBREEDSNP_SNP_CT_36217156_Lg2_00914_MAF50_266158_exon1	2	67.179	70.174	1
RosBREEDSNP_SNP_CA_36329748_Lg2_01322_MAF30_MDP0000283001_exon1	RosBREEDSNP_SNP_CA_40092827_Lg2_02535_MAF40_MDP0000258051_exon1	2	70.605	78.416	2
SNP_FB_0506602	SNP_FB_0964046	3	1.871	8.303	2
RosBREEDSNP_SNP_CT_3897206_Lg3_00124_MAF50_1646569_exon1	SNP_FB_0515965	3	9.486	18.926	1
SNP_FB_0966321	SNP_FB_0966560	3	21.041	23.032	2
SNP_FB_0526347	SNP_FB_0989098	3	32.625	35.053	1
SNP_FB_0529522	SNP_FB_0537678	3	36.196	43.675	2
SNP_FB_0099458	SNP_FB_0099458	3	43.743	43.743	1
GDsnp01642	SNP_FB_0988868	3	44.304	51.256	2
SNP_FB_0541807	SNP_FB_0541807	3	51.986	51.986	1
SNP_FB_0541816	SNP_FB_0973331	3	51.986	54.393	2
SNP_FB_0547644	SNP_FB_1090863	3	59.868	73.694	1
