## Supplementary material for "Whole genome sequence improvement with pedigree information and reference genotypic profiles, demonstrated in outcrossing apple": Suppl File S3 - Demo Output Files: Demo_hap2_mapMismatch.csv

locusName	lg	genPos	wgsChr	wgsPos
SNP_FB_0197736	1	0	chr15B	4508849
SNP_FB_0197753	1	0	chr15B	6041733
SNP_FB_0197758	1	0	chr15B	5909070
SNP_FB_0197759	1	0	chr15B	6041202
SNP_FB_0197767	1	0	chr15B	7088159
SNP_FB_0197428	1	0.011	chr15B	5029783
RosBREEDSNP_SNP_TC_3094248_Lg1_02894_MAF50_285661_exon1	1	0.126	chr15B	6715322
RosBREEDSNP_SNP_GA_3099492_Lg1_02894_MAF40_411283_exon1	1	0.126	chr15B	6711951
SNP_FB_0764346	1	0.536	chr6B	14521197
SNP_FB_0485886	1	1.188	chr2B	26269160
SNP_FB_0419754	1	10.663	chr8B	18952822
GDsnp00420	1	10.663	chr14B	16057971
RosBREEDSNP_SNP_CT_12194485_Lg1_00420_MAF40_1648508_exon1	1	10.663	chr7B	11699131
SNP_FB_0937882	1	12.172	chr6B	18844264
RosBREEDSNP_SNP_CT_13068176_Lg1_01494_MAF50_MDP0000298776_exon4	1	12.659	chr10B	38507574
SNP_FB_0535505	1	15.001	chr15B	33170105
RosBREEDSNP_SNP_CT_14001081_Lg1_01889_MAF20_MDP0000824791_exon1	1	16.068	chr7B	13101090
GDsnp01919	1	16.346	chr7B	13105913
SNP_FB_0941512	1	17.597	chr13B	11319316
SNP_FB_0941531	1	17.597	chr5B	19389604
SNP_FB_0423028	1	18.294	chr7B	13807438
SNP_FB_0423031	1	18.294	chr4B	19408180
RosBREEDSNP_SNP_GA_14545022_Lg1_RosCOS2921_MAF10_504165_exon1	1	18.321	chr5B	16666581
RosBREEDSNP_SNP_GT_14657993_Lg1_RosCOS1779_MAF30_MDP0000119296_exon1	1	18.732	chr17B	18771557
SNP_FB_0423239	1	18.732	chr11B	5156320
RosBREEDSNP_SNP_CT_14708397_Lg1_RosCOS1779_MAF40_343966_exon1	1	19.469	chr4B	23378317
SNP_FB_1080637	1	19.658	chr16B	6036988
SNP_FB_1080641	1	19.658	chr15B	37200089
SNP_FB_0423614	1	19.855	chr5B	9694056
SNP_FB_0423631	1	19.855	chr6B	643411
SNP_FB_0974449	1	20.933	chr3B	13410333
SNP_FB_0974460	1	20.933	chr6B	8318339
SNP_FB_0424563	1	21.006	chr11B	26327989
SNP_FB_0425614	1	22.197	chr7B	14027186
RosBREEDSNP_SNP_CT_16623809_Lg1_02538_MAF50_MDP0000163421_exon1	1	22.378	chr3B	18960058
SNP_FB_0425793	1	22.378	chr9B	16797722
SNP_FB_0427472	1	26.562	chr2B	4613972
SNP_FB_0427473	1	26.562	chr7B	14316683
SNP_FB_0943472	1	34.458	chr6B	1028813
SNP_FB_0943493	1	34.458	chr5B	40838214
SNP_FB_0430238	1	35.072	chr7B	15661904
RosBREEDSNP_SNP_CA_21327009_Lg1_02518_MAF40_1678261_exon1	1	35.072	chr7B	15660150
SNP_FB_0430251	1	35.072	chr8B	14835184
RosBREEDSNP_SNP_TC_21289759_Lg1_02518_MAF20_1636950_exon6	1	36.291	chr7B	15703793
RosBREEDSNP_SNP_AG_21291785_Lg1_02518_MAF30_1687981_exon1	1	36.291	chr7B	15701477
RosBREEDSNP_SNP_GA_35787897_Lg1_241489_MAF30_241489_exon1	1	38.781	chr7B	16727163
SNP_FB_0945108	1	40.426	chr10B	6486484
SNP_FB_0945110	1	40.426	chr16B	9643529
SNP_FB_1072551	1	43.371	chr13B	11677128
SNP_FB_1072558	1	43.371	chr13B	11678248
Rvi6_42M10SP6_R193	1	46.498	chr8B	7608802
RosBREEDSNP_SNP_GA_29128835_Lg1_10005_MAF10_326880_exon1	1	46.884	chr7B	18933214
RosBREEDSNP_SNP_TC_29120475_Lg1_10005_MAF20_486377_exon2	1	46.884	chr7B	18973632
SNP_FB_0440719	1	48.08	chr7B	19479164
SNP_FB_0440723	1	48.08	chr7B	18236666
RosBREEDSNP_SNP_CA_30410856_Lg1_00782_MAF30_25733_exon1	1	48.538	chr7B	19567572
SNP_FB_0441008	1	48.538	chr16B	21312635
SNP_FB_0441015	1	48.538	chr7B	19569324
SNP_FB_0441017	1	48.538	chr7B	19569580
SNP_FB_0441032	1	48.538	chr16B	24367340
RosBREEDSNP_SNP_AG_30494924_Lg1_250444__250444_exon2	1	49.825	chr7B	19646041
RosBREEDSNP_SNP_GA_30649026_Lg1_320448__320448_exon1	1	49.825	chr7B	19828953
SNP_FB_0441424	1	50.226	chr14B	2916661
RosBREEDSNP_SNP_GA_31359482_Lg1_327822_MAF50_327822_exon5	1	50.713	chr7B	20182906
RosBREEDSNP_SNP_AG_31359569_Lg1_327822__327822_exon5	1	50.713	chr7B	20182995
SNP_FB_0442079	1	50.713	chr7B	20194781
SNP_FB_0442328	1	50.961	chr7B	20373160
RosBREEDSNP_SNP_GA_31531477_Lg1_327214_MAF40_327214_exon1	1	50.961	chr9B	25363007
RosBREEDSNP_SNP_CT_31642444_Lg1_00583_MAF50_178942_exon1	1	51.279	chr7B	20521117
SNP_FB_0442473	1	51.343	chr7B	13190209
RosBREEDSNP_SNP_CA_31659789_Lg1_00583_MAF20_422814_exon1	1	51.343	chr7B	20552703
SNP_FB_0442481	1	51.343	chr3B	989803
SNP_FB_0442482	1	51.343	chr7B	20559098
SNP_FB_0442483	1	51.343	chr7B	20559354
MdBFTb	1	52.029	chr7B	20609958
RosBREEDSNP_SNP_CT_31941783_Lg1_RosCOS2794_MAF10_1683106_exon1	1	52.977	chr7B	20931932
SNP_FB_0442963	1	52.977	chr7B	20933177
SNP_FB_0442966	1	52.977	chr7B	20933884
SNP_FB_0442970	1	52.977	chr2B	23234153
SNP_FB_0442972	1	52.977	chr2B	28991522
RosBREEDSNP_SNP_CT_33663934_Lg1_01371_MAF50_328159_exon1	1	53.133	chr2B	603649
SNP_FB_0444432	1	53.133	chr11B	30916722
GDsnp01371	1	53.273	chr10B	8076960
SNP_FB_0444693	1	53.92	chr10B	24449193
SNP_FB_0444698	1	53.92	chr10B	9935725
SNP_FB_0444701	1	53.92	chr7B	21233620
SNP_FB_0444702	1	53.92	chr7B	21289432
SNP_FB_0444707	1	53.92	chr7B	21290344
SNP_FB_0444714	1	53.92	chr2B	31920559
SNP_FB_0946984	1	55.375	chr7B	21462943
SNP_FB_0946995	1	55.375	chr7B	21465905
SNP_FB_0445933	1	56.367	chr16B	18162294
SNP_FB_0445938	1	56.367	chr6B	23645125
SNP_FB_0445939	1	56.367	chr3B	24832679
RosBREEDSNP_SNP_TG_34487221_Lg1_02371_MAF10_MDP0000194123_exon7	1	56.567	chr7B	21845377
RosBREEDSNP_SNP_TC_34421998_Lg1_19307__19307_exon2	1	56.823	chr7B	21817191
SNP_FB_1082427	1	61.231	chr7B	22685212
SNP_FB_0450013	2	1.352	chr4B	15838917
SNP_FB_1084111	2	22.846	chr4B	17353330
SNP_FB_0468390	2	34.471	chr12B	11675486
SNP_FB_0475051	2	42.102	chr15B	19048175
SNP_FB_0956983	2	42.691	chr8B	14020874
SNP_FB_0956985	2	42.691	chr1B	19252266
RosBREEDSNP_SNP_TC_33275489_Lg2_00629_MAF20_MDP0000126888_exon2	2	61.317	chr7B	5425913
RosBREEDSNP_SNP_TC_1682643_Lg3_EB140229_MAF30_145018_exon1	3	3.151	chr4B	8331230
SNP_FB_1115013	3	23.981	chr17B	13651517
SNP_FB_1115014	3	23.981	chr11B	9156415
SNP_FB_1115031	3	23.981	chr16B	12812046
SNP_FB_1088347	3	24.032	chr1B	26464370
SNP_FB_1088361	3	24.032	chr11B	8914863
RosBREEDSNP_SNP_TG_9950780_Lg3_01990_MAF20_1650542_exon1	3	24.109	chr11B	8950629
SNP_FB_0518719	3	24.109	chr11B	8953338
SNP_FB_0518723	3	24.109	chr11B	8954732
SNP_FB_0518727	3	24.109	chr6B	9048710
RosBREEDSNP_SNP_GA_9966749_Lg3_01990_MAF10_266458_exon1	3	24.225	chr11B	9010294
RosBREEDSNP_SNP_TC_9974411_Lg3_01990_MAF40_MDP0000186984_exon1	3	24.225	chr11B	8833124
SNP_FB_0967290	3	24.68	chr11B	7892660
SNP_FB_0967294	3	24.68	chr11B	6820285
SNP_FB_0967295	3	24.68	chr11B	24198154
SNP_FB_0967304	3	24.68	chr11B	17591279
SNP_FB_0519392	3	24.822	chr8B	12483488
SNP_FB_0519397	3	24.822	chr11B	3435935
SNP_FB_0519398	3	24.822	chr9B	12658796
SNP_FB_0519403	3	24.822	chr11B	18996992
SNP_FB_0519428	3	24.822	chr11B	9310490
SNP_FB_0519976	3	26.352	chr11B	9717949
RosBREEDSNP_SNP_GT_10498941_Lg3_00194_MAF10_MDP0000276307_exon2	3	26.352	chr11B	9719533
RosBREEDSNP_SNP_TG_10504649_Lg3_00194_MAF40_262232_exon1	3	26.352	chr11B	9746262
RosBREEDSNP_SNP_TG_10518958_Lg3_00194_MAF10_109422_exon1	3	26.76	chr11B	23942620
RosBREEDSNP_SNP_CA_10537812_Lg3_00194_MAF30_436195_exon1	3	26.76	chr11B	9772729
RosBREEDSNP_SNP_TG_10540206_Lg3_00194_MAF20_346466_exon1	3	26.76	chr16B	22225135
SNP_FB_0520435	3	27.175	chr6B	3402876
SNP_FB_1084121	3	27.899	chr2B	6771250
SNP_FB_0967952	3	27.946	chr11B	10415115
SNP_FB_0967957	3	27.946	chr4B	23665470
SNP_FB_0967968	3	27.946	chr12B	8475240
SNP_FB_0967988	3	27.946	chr6B	17825535
SNP_FB_0909627	3	27.959	chr7B	20038932
SNP_FB_0909633	3	27.959	chr10B	9410584
GDsnp02220	3	29.076	chr10B	28104985
GDsnp01885	3	29.91	chr2B	7860553
SNP_FB_1088741	3	30.044	chr2B	11194660
SNP_FB_1088745	3	30.044	chr9B	14805978
SNP_FB_1088748	3	30.044	chr4B	7807913
SNP_FB_0522930	3	30.108	chr11B	24366353
SNP_FB_0522934	3	30.108	chr11B	11161924
SNP_FB_0522937	3	30.108	chr5B	3792581
SNP_FB_0522939	3	30.108	chr2B	14270854
SNP_FB_0523602	3	30.337	chr12B	16219317
SNP_FB_0523614	3	30.337	chr14B	4262982
SNP_FB_0523629	3	30.337	chr2B	15756428
SNP_FB_0739957	3	31.468	chr14B	18814688
SNP_FB_0739977	3	31.468	chr15B	39058562
SNP_FB_0525286	3	31.506	chr9B	5532006
SNP_FB_0441639	3	31.576	chr16B	4679208
SNP_FB_0529538	3	36.196	chr6B	2743233
SNP_FB_0529539	3	36.196	chr5B	361776
SNP_FB_0987797	3	39.374	chr11B	8323232
RosBREEDSNP_SNP_AG_29362868_Lg3_02463_MAF20_1649846_exon3	3	51.986	chr11B	28218784
RosBREEDSNP_SNP_CT_29370809_Lg3_02463_MAF30_1621936_exon9	3	51.986	chr5B	24057468
SNP_FB_0542273	3	52.928	chr11B	28634635
SNP_FB_0542275	3	52.928	chr11B	28634824
RosBREEDSNP_SNP_CT_29843361_Lg3_01604_MAF50_1651320_exon3	3	53.527	chr17B	9875752
SNP_FB_0542655	3	53.527	chr14B	9053622
SNP_FB_0973256	3	53.982	chr11B	28877006
SNP_FB_0973266	3	53.982	chr11B	28886621
SNP_FB_0543928	3	54.974	chr6B	23947842
SNP_FB_0543929	3	54.974	chr15B	3308220
SNP_FB_0543932	3	54.974	chr5B	48338491
SNP_FB_0544628	3	55.631	chr11B	30044116
SNP_FB_0544629	3	55.631	chr11B	30045242
SNP_FB_0544630	3	55.631	chr11B	30047152
SNP_FB_0544635	3	55.631	chr11B	30048682
RosBREEDSNP_SNP_CT_31100089_Lg3_01779_MAF50_MDP0000294017_exon1	3	55.631	chr11B	30050939
RosBREEDSNP_SNP_AG_31143040_Lg3_01779_MAF50_MDP0000140211_exon2	3	55.822	chr11B	27648755
RosBREEDSNP_SNP_AG_31160644_Lg3_01779_MAF30_535055_exon1	3	55.822	chr6B	14442350
RosBREEDSNP_SNP_CT_31543437_Lg3_MDP0000678562_MAF40_MDP0000678562_exon1	3	56.768	chr11B	30599891
SNP_FB_0551900	3	62.567	chr12B	22215578
SNP_FB_0975448	3	64.379	chr15B	12542876
SNP_FB_0975451	3	64.379	chr15B	20060921
SNP_FB_1090643	3	68.275	chr11B	37143322
SNP_FB_1090645	3	68.275	chr1B	9629340
SNP_FB_0554568	3	70.724	chr4B	25175683
RosBREEDSNP_SNP_TC_38419350_Lg3_00319_MAF50_MDP0000270387_exon3	3	71.638	chr13B	8990200
SNP_FB_0425787	1	22.378	chr1B	6691053
SNP_FB_0523626	3	30.337	chr3B	26407172
SNP_FB_0525277	3	31.506	chr3B	409163
