## Supplementary material for "Whole genome sequence improvement with pedigree information and reference genotypic profiles, demonstrated in outcrossing apple": Suppl File S3 - Demo Output Files: Demo_hap2_MulitHits_MultiChr.csv

locusName	wgsChr	pIdent	lenMatch	mismatch	gap	qStart	qEnd	gStart	gEnd	eVal	bitScore	flSeqSnpPos	wgsPos	nHits
RosBREEDSNP_SNP_AG_34453757_Lg1_02371_MAF20_MDP0000286439_exon1	chr16B	84.848	33	1	0	21	50	15632662	15632693	3.4	32.8	51	15632694	2
RosBREEDSNP_SNP_AG_34453757_Lg1_02371_MAF20_MDP0000286439_exon1	chr6B	90.909	22	2	0	29	50	28536223	28536244	3.4	31.9	51	28536245	2
RosBREEDSNP_SNP_AG_11549009_Lg3_02220_MAF50_MDP0000150520_exon2	chr9B	90	50	5	0	1	50	18080921	18080872	4.66e-11	68.9	51	18080871	2
RosBREEDSNP_SNP_AG_11549009_Lg3_02220_MAF50_MDP0000150520_exon2	chr5B	91.489	47	4	0	4	50	38762426	38762380	4.66e-11	68	51	38762379	2
FEM_cg_15	chr5B	100	50	0	0	1	50	31079553	31079504	4.08e-18	91.5	51	31079503	2
FEM_cg_15	chr10B	100	50	0	0	1	50	27892099	27892050	4.08e-18	91.5	51	27892049	2
FEM_cg_22	chr2B	100	50	0	0	1	50	1047576	1047527	4.08e-18	91.5	51	1047526	3
FEM_cg_22	chr2B	100	50	0	0	1	50	1122178	1122129	4.08e-18	91.5	51	1122128	3
FEM_cg_22	chr6B	100	50	0	0	1	50	2148785	2148736	4.08e-18	91.5	51	2148735	3
GDsnp02371	chr5B	95	20	1	0	31	50	44673141	44673160	3.4	32.8	51	44673161	2
GDsnp02371	chr10B	95	20	1	0	31	50	34363466	34363485	3.4	32.8	51	34363486	2
MDP000017222_N	chr11B	100	50	0	0	1	50	26304247	26304198	4.08e-18	91.5	51	26304197	2
MDP000017222_N	chr3B	100	48	0	0	3	50	22689966	22689919	4.97e-17	87.8	51	22689918	2
MR_EH034548_K35	chr9B	100	17	0	0	34	50	17666258	17666242	3.4	31.9	51	17666241	2
MR_EH034548_K35	chr16B	90.909	22	2	0	29	50	545910	545889	3.4	31.9	51	545888	2
RosBREEDSNP_SNP_AC_10506816_Lg3_00194_MAF30_MDP0000322025_exon1	chr9B	93.878	49	3	0	2	50	32638865	32638817	3.14e-13	76.1	51	32638816	2
RosBREEDSNP_SNP_AC_10506816_Lg3_00194_MAF30_MDP0000322025_exon1	chr3B	92	50	4	0	1	50	12884950	12884901	1.1e-12	73.4	51	12884900	2
RosBREEDSNP_SNP_AC_38016824_Lg2_10007_MAF50_MDP0000780001_exon1	chr2B	100	50	0	0	1	50	36485921	36485970	4.08e-18	91.5	51	36485971	2
RosBREEDSNP_SNP_AC_38016824_Lg2_10007_MAF50_MDP0000780001_exon1	chr10B	100	50	0	0	1	50	5857227	5857178	4.08e-18	91.5	51	5857177	2
RosBREEDSNP_SNP_AG_24794643_Lg2_00833_MAF40_MDP0000282782_exon1	chr2B	100	50	0	0	1	50	18513596	18513547	4.08e-18	91.5	51	18513546	2
RosBREEDSNP_SNP_AG_24794643_Lg2_00833_MAF40_MDP0000282782_exon1	chr7B	100	50	0	0	1	50	9553323	9553372	4.08e-18	91.5	51	9553373	2
RosBREEDSNP_SNP_CT_34436063_Lg1_02371_MAF30_MDP0000238482_exon1	chr6B	94	50	3	0	1	50	28477629	28477678	8.99e-14	77.9	51	28477679	3
RosBREEDSNP_SNP_CT_34436063_Lg1_02371_MAF30_MDP0000238482_exon1	chr9B	94	50	3	0	1	50	7446803	7446754	8.99e-14	77.9	51	7446753	3
RosBREEDSNP_SNP_CT_34436063_Lg1_02371_MAF30_MDP0000238482_exon1	chr10B	97.727	44	1	0	7	50	19510847	19510804	3.14e-13	76.1	51	19510803	3
RosBREEDSNP_SNP_CT_36478711_Lg2_00669_MAF10_MDP0000164775_exon2	chr6B	98	50	1	0	1	50	30633619	30633668	1.74e-16	86.9	51	30633669	2
RosBREEDSNP_SNP_CT_36478711_Lg2_00669_MAF10_MDP0000164775_exon2	chr13B	98	50	1	0	1	50	8979561	8979610	1.74e-16	86.9	51	8979611	2
RosBREEDSNP_SNP_GA_31542131_Lg1_327620_MAF10_327620_exon1	chr1B	100	50	0	0	1	50	13679152	13679201	4.08e-18	91.5	51	13679202	2
RosBREEDSNP_SNP_GA_31542131_Lg1_327620_MAF10_327620_exon1	chr9B	100	50	0	0	1	50	14547186	14547235	4.08e-18	91.5	51	14547236	2
RosBREEDSNP_SNP_GA_7035308_Lg2_RosCOS1581_MAF40_MDP0000785754_exon1	chr2B	100	50	0	0	1	50	6601244	6601293	4.08e-18	91.5	51	6601294	2
RosBREEDSNP_SNP_GA_7035308_Lg2_RosCOS1581_MAF40_MDP0000785754_exon1	chr5B	100	50	0	0	1	50	12059408	12059359	4.08e-18	91.5	51	12059358	2
RosBREEDSNP_SNP_TC_25504837_Lg3_00278_MAF20_MDP0000143622_exon1	chr3B	98	50	1	0	1	50	20768317	20768366	1.74e-16	86.9	51	20768367	4
RosBREEDSNP_SNP_TC_25504837_Lg3_00278_MAF20_MDP0000143622_exon1	chr3B	98	50	1	0	1	50	20974132	20974181	1.74e-16	86.9	51	20974182	4
RosBREEDSNP_SNP_TC_25504837_Lg3_00278_MAF20_MDP0000143622_exon1	chr10B	98	50	1	0	1	50	28680068	28680019	1.74e-16	86.9	51	28680018	4
RosBREEDSNP_SNP_TC_25504837_Lg3_00278_MAF20_MDP0000143622_exon1	chr10B	98	50	1	0	1	50	28690754	28690705	1.74e-16	86.9	51	28690704	4
RosBREEDSNP_SNP_TC_31666614_Lg1_00583_MAF20_MDP0000628862_exon1	chr2B	98	50	1	0	1	50	10157756	10157707	1.74e-16	86.9	51	10157706	2
RosBREEDSNP_SNP_TC_31666614_Lg1_00583_MAF20_MDP0000628862_exon1	chr9B	98	50	1	0	1	50	7130894	7130845	1.74e-16	86.9	51	7130844	2
RosBREEDSNP_SNP_TC_4170859_Lg2_00203_MAF40_1650517_exon1	chr2B	100	50	0	0	1	50	3360854	3360903	4.08e-18	91.5	51	3360904	2
RosBREEDSNP_SNP_TC_4170859_Lg2_00203_MAF40_1650517_exon1	chr15B	100	50	0	0	1	50	8792715	8792764	4.08e-18	91.5	51	8792765	2
Rvi2_region53_Y150	chr2B	98	50	1	0	1	50	31850108	31850059	1.74e-16	86.9	51	31850058	3
Rvi2_region53_Y150	chr11B	98	50	1	0	1	50	17328521	17328570	1.74e-16	86.9	51	17328571	3
Rvi2_region53_Y150	chr16B	98	50	1	0	1	50	22544791	22544840	1.74e-16	86.9	51	22544841	3
Rvi6_Vf5_R282	chr8B	85.714	49	7	0	2	50	2545288	2545240	8.42e-08	58.1	51	2545239	2
Rvi6_Vf5_R282	chr10B	88	50	5	0	1	50	3326388	3326436	6.91e-09	60.8	51	3326437	2
SNP_FB_0409705	chr3B	92.157	51	3	0	1	50	28337230	28337280	3.82e-12	71.6	51	28337281	3
SNP_FB_0409705	chr2B	92.308	52	1	0	1	50	19054108	19054158	1.33e-11	70.7	51	19054159	3
SNP_FB_0409705	chr4B	97.674	43	0	0	9	50	2614940	2614898	1.33e-11	70.7	51	2614897	3
SNP_FB_0410791	chr11B	93.878	49	3	0	2	50	13464027	13463979	3.14e-13	76.1	51	13463978	10
SNP_FB_0410791	chr2B	92	50	4	0	1	50	15431158	15431207	1.1e-12	73.4	51	15431208	10
SNP_FB_0410791	chr8B	92	50	4	0	1	50	7233860	7233909	1.1e-12	73.4	51	7233910	10
SNP_FB_0410791	chr8B	92	50	4	0	1	50	7245701	7245750	1.1e-12	73.4	51	7245751	10
SNP_FB_0410791	chr8B	92	50	4	0	1	50	11533573	11533622	1.1e-12	73.4	51	11533623	10
SNP_FB_0410791	chr9B	92	50	4	0	1	50	28248765	28248716	1.1e-12	73.4	51	28248715	10
SNP_FB_0410791	chr9B	92	50	4	0	1	50	29603099	29603050	1.1e-12	73.4	51	29603049	10
SNP_FB_0410791	chr10B	92	50	4	0	1	50	25077498	25077547	1.1e-12	73.4	51	25077548	10
SNP_FB_0410791	chr14B	92	50	4	0	1	50	18166931	18166980	1.1e-12	73.4	51	18166981	10
SNP_FB_0410791	chr15B	92	50	4	0	1	50	25953060	25953011	1.1e-12	73.4	51	25953010	10
SNP_FB_0410792	chr5B	96	50	2	0	1	50	6944541	6944492	2.11e-15	82.4	51	6944491	2
SNP_FB_0410792	chr11B	96	50	2	0	1	50	15360195	15360146	2.11e-15	82.4	51	15360145	2
SNP_FB_0410796	chr1B	93.878	49	3	0	2	50	4231904	4231856	3.14e-13	76.1	51	4231855	4
SNP_FB_0410796	chr1B	93.878	49	3	0	2	50	12560323	12560275	3.14e-13	76.1	51	12560274	4
SNP_FB_0410796	chr1B	93.878	49	3	0	2	50	12572829	12572781	3.14e-13	76.1	51	12572780	4
SNP_FB_0410796	chr10B	93.878	49	3	0	2	50	25078359	25078407	3.14e-13	76.1	51	25078408	4
SNP_FB_0410964	chr1B	95.918	49	2	0	2	50	6029640	6029592	7.38e-15	80.6	51	6029591	6
SNP_FB_0410964	chr5B	95.918	49	2	0	2	50	3532237	3532189	7.38e-15	80.6	51	3532188	6
SNP_FB_0410964	chr8B	95.918	49	2	0	2	50	25418206	25418254	7.38e-15	80.6	51	25418255	6
SNP_FB_0410964	chr10B	95.918	49	2	0	2	50	9575147	9575099	7.38e-15	80.6	51	9575098	6
SNP_FB_0410964	chr15B	95.918	49	2	0	2	50	15463809	15463761	7.38e-15	80.6	51	15463760	6
SNP_FB_0410964	chr16B	95.918	49	2	0	2	50	31682423	31682375	7.38e-15	80.6	51	31682374	6
SNP_FB_0413200	chr7B	92	50	4	0	1	50	8411806	8411855	1.1e-12	73.4	51	8411856	3
SNP_FB_0413200	chr8B	92	50	4	0	1	50	21909933	21909982	1.1e-12	73.4	51	21909983	3
SNP_FB_0413200	chr8B	92	50	4	0	1	50	21920597	21920646	1.1e-12	73.4	51	21920647	3
SNP_FB_1080654	chr3B	94	50	3	0	1	50	5626144	5626193	8.99e-14	77.9	51	5626194	7
SNP_FB_1080654	chr3B	94	50	3	0	1	50	8831639	8831590	8.99e-14	77.9	51	8831589	7
SNP_FB_1080654	chr3B	94	50	3	0	1	50	8839504	8839455	8.99e-14	77.9	51	8839454	7
SNP_FB_1080654	chr3B	94	50	3	0	1	50	8848185	8848136	8.99e-14	77.9	51	8848135	7
SNP_FB_1080654	chr3B	94	50	3	0	1	50	8859216	8859167	8.99e-14	77.9	51	8859166	7
SNP_FB_1080654	chr5B	94	50	3	0	1	50	42431500	42431549	8.99e-14	77.9	51	42431550	7
SNP_FB_1080654	chr8B	94	50	3	0	1	50	5816409	5816360	8.99e-14	77.9	51	5816359	7
SNP_FB_1080866	chr9B	95.238	21	1	0	30	50	3728258	3728238	0.96	34.6	51	3728237	3
SNP_FB_1080866	chr10B	95.238	21	1	0	30	50	13009920	13009900	0.96	34.6	51	13009899	3
SNP_FB_1080866	chr12B	91.304	23	2	0	28	50	16285601	16285623	0.96	33.7	51	16285624	3
SNP_FB_0418734	chr8B	84	50	8	0	1	50	9510349	9510300	2.94e-07	55.4	51	9510299	2
SNP_FB_0418734	chr16B	84	50	8	0	1	50	28962101	28962150	2.94e-07	55.4	51	28962151	2
SNP_FB_0418748	chr10B	93.75	48	3	0	3	50	11727834	11727787	1.1e-12	74.3	51	11727786	2
SNP_FB_0418748	chr9B	92	50	4	0	1	50	29310570	29310521	1.1e-12	73.4	51	29310520	2
SNP_FB_0419750	chr11B	90.698	43	4	0	8	50	23988710	23988752	6.91e-09	60.8	51	23988753	3
SNP_FB_0419750	chr16B	90.698	43	4	0	8	50	15287373	15287331	6.91e-09	60.8	51	15287330	3
SNP_FB_0419750	chr17B	90.698	43	4	0	8	50	10834726	10834684	6.91e-09	60.8	51	10834683	3
SNP_FB_0419751	chr5B	100	17	0	0	34	50	21709064	21709048	3.4	31.9	51	21709047	4
SNP_FB_0419751	chr10B	100	17	0	0	34	50	18213261	18213245	3.4	31.9	51	18213244	4
SNP_FB_0419751	chr10B	100	17	0	0	34	50	18219644	18219628	3.4	31.9	51	18219627	4
SNP_FB_0419751	chr9B	100	17	0	0	34	50	3519105	3519089	3.4	31.9	51	3519088	4
SNP_FB_0419753	chr6B	100	17	0	0	34	50	708884	708868	3.4	31.9	51	708867	12
SNP_FB_0419753	chr11B	100	17	0	0	34	50	37671606	37671622	3.4	31.9	51	37671623	12
SNP_FB_0419753	chr9B	100	17	0	0	34	50	13007049	13007033	3.4	31.9	51	13007032	12
SNP_FB_0419753	chr9B	100	17	0	0	34	50	29724693	29724677	3.4	31.9	51	29724676	12
SNP_FB_0419753	chr10B	100	17	0	0	34	50	16632633	16632617	3.4	31.9	51	16632616	12
SNP_FB_0419753	chr14B	100	17	0	0	34	50	18856007	18856023	3.4	31.9	51	18856024	12
SNP_FB_0419753	chr14B	100	17	0	0	34	50	23390383	23390399	3.4	31.9	51	23390400	12
SNP_FB_0419753	chr1B	100	17	0	0	34	50	13942871	13942887	3.4	31.9	51	13942888	12
SNP_FB_0419753	chr1B	100	17	0	0	34	50	13953065	13953081	3.4	31.9	51	13953082	12
SNP_FB_0419753	chr8B	100	17	0	0	34	50	15635609	15635625	3.4	31.9	51	15635626	12
SNP_FB_0419753	chr8B	100	17	0	0	34	50	26275118	26275134	3.4	31.9	51	26275135	12
SNP_FB_0419753	chr7B	100	17	0	0	34	50	21861929	21861945	3.4	31.9	51	21861946	12
SNP_FB_0420128	chr12B	100	17	0	0	34	50	10821829	10821813	3.4	31.9	51	10821812	4
SNP_FB_0420128	chr16B	100	17	0	0	34	50	19475255	19475271	3.4	31.9	51	19475272	4
SNP_FB_0420128	chr3B	100	17	0	0	34	50	23943561	23943545	3.4	31.9	51	23943544	4
SNP_FB_0420128	chr3B	100	17	0	0	34	50	26464538	26464522	3.4	31.9	51	26464521	4
SNP_FB_0420130	chr15B	95.238	21	1	0	30	50	7566909	7566929	0.96	34.6	51	7566930	2
SNP_FB_0420130	chr2B	95.238	21	1	0	30	50	1864964	1864984	0.96	34.6	51	1864985	2
SNP_FB_0423029	chr10B	92.308	26	0	0	26	50	31233999	31233975	3.4	31.9	51	31233974	4
SNP_FB_0423029	chr6B	100	17	0	0	34	50	25919876	25919860	3.4	31.9	51	25919859	4
SNP_FB_0423029	chr6B	100	17	0	0	34	50	25931366	25931350	3.4	31.9	51	25931349	4
SNP_FB_0423029	chr14B	95	20	1	0	31	50	29251911	29251892	3.4	32.8	51	29251891	4
SNP_FB_0423242	chr8B	91.304	23	2	0	28	50	19665438	19665416	0.96	33.7	51	19665415	3
SNP_FB_0423242	chr16B	91.304	23	2	0	28	50	4710901	4710879	0.96	33.7	51	4710878	3
SNP_FB_0423242	chr2B	91.304	23	2	0	28	50	4746287	4746265	0.96	33.7	51	4746264	3
SNP_FB_0423612	chr15B	100	17	0	0	34	50	5563757	5563773	3.4	31.9	51	5563774	2
SNP_FB_0423612	chr8B	100	17	0	0	34	50	24552944	24552928	3.4	31.9	51	24552927	2
SNP_FB_0423622	chr15B	94	50	3	0	1	50	18498774	18498823	8.99e-14	77.9	51	18498824	2
SNP_FB_0423622	chr3B	94	50	2	0	1	50	27412892	27412844	1.1e-12	74.3	51	27412843	2
RosBREEDSNP_SNP_GA_14836061_Lg1_01500_MAF40_1621531_exon3	chr3B	91.667	24	2	0	27	50	3694195	3694172	0.28	35.6	51	3694171	3
RosBREEDSNP_SNP_GA_14836061_Lg1_01500_MAF40_1621531_exon3	chr5B	91.667	24	2	0	27	50	30510430	30510453	0.28	35.6	51	30510454	3
RosBREEDSNP_SNP_GA_14836061_Lg1_01500_MAF40_1621531_exon3	chr5B	91.667	24	2	0	27	50	30510656	30510679	0.28	35.6	51	30510680	3
SNP_FB_0941510	chr11B	100	17	0	0	34	50	23745079	23745095	3.4	31.9	51	23745096	2
SNP_FB_0941510	chr3B	100	17	0	0	34	50	19749044	19749060	3.4	31.9	51	19749061	2
SNP_FB_0425610	chr10B	86.667	30	3	0	21	50	33997860	33997832	0.96	33.7	51	33997831	3
SNP_FB_0425610	chr3B	95	20	1	0	31	50	27365814	27365795	3.4	32.8	51	27365794	3
SNP_FB_0425610	chr8B	95	20	1	0	31	50	27437956	27437975	3.4	32.8	51	27437976	3
SNP_FB_0425621	chr8B	81.25	48	9	0	3	50	6982665	6982712	0.000152	47.3	51	6982713	5
SNP_FB_0425621	chr8B	81.25	48	9	0	3	50	6995154	6995201	0.000152	47.3	51	6995202	5
SNP_FB_0425621	chr3B	81.25	48	9	0	3	50	31738931	31738884	0.000152	47.3	51	31738883	5
SNP_FB_0425621	chr11B	80	50	10	0	1	50	5510068	5510019	0.000152	46.4	51	5510018	5
SNP_FB_0425621	chr14B	82	50	7	0	3	50	15603466	15603417	4.36e-05	48.2	51	15603416	5
SNP_FB_0425778	chr8B	96	50	2	0	1	50	28902872	28902921	2.11e-15	82.4	51	28902922	4
SNP_FB_0425778	chr10B	96	50	2	0	1	50	33175179	33175228	2.11e-15	82.4	51	33175229	4
SNP_FB_0425778	chr12B	96	50	2	0	1	50	12226218	12226267	2.11e-15	82.4	51	12226268	4
SNP_FB_0425778	chr17B	96	50	2	0	1	50	9922785	9922736	2.11e-15	82.4	51	9922735	4
SNP_FB_0425780	chr2B	96	50	2	0	1	50	29147610	29147659	2.11e-15	82.4	51	29147660	3
SNP_FB_0425780	chr10B	96	50	2	0	1	50	4584608	4584657	2.11e-15	82.4	51	4584658	3
SNP_FB_0425780	chr17B	96	50	2	0	1	50	9922270	9922319	2.11e-15	82.4	51	9922320	3
SNP_FB_0425790	chr13B	98	50	1	0	1	50	10776894	10776845	1.74e-16	86.9	51	10776844	2
SNP_FB_0425790	chr17B	98	50	1	0	1	50	22281772	22281723	1.74e-16	86.9	51	22281722	2
SNP_FB_0942380	chr2B	82	50	9	0	1	50	33950084	33950133	1.25e-05	50.9	51	33950134	2
SNP_FB_0942380	chr14B	82	50	9	0	1	50	10376537	10376586	1.25e-05	50.9	51	10376587	2
SNP_FB_0942690	chr1B	100	50	0	0	1	50	18727223	18727272	4.08e-18	91.5	51	18727273	2
SNP_FB_0942690	chr10B	100	50	0	0	1	50	9788368	9788417	4.08e-18	91.5	51	9788418	2
SNP_FB_0429997	chr1B	98	50	1	0	1	50	20368686	20368637	1.74e-16	86.9	51	20368636	2
SNP_FB_0429997	chr11B	98	50	1	0	1	50	20725481	20725432	1.74e-16	86.9	51	20725431	2
SNP_FB_0944897	chr5B	92	50	4	0	1	50	34485332	34485381	1.1e-12	73.4	51	34485382	4
SNP_FB_0944897	chr5B	92	50	4	0	1	50	34502058	34502107	1.1e-12	73.4	51	34502108	4
SNP_FB_0944897	chr13B	91.667	48	4	0	3	50	39128304	39128257	1.33e-11	69.8	51	39128256	4
SNP_FB_0944897	chr13B	91.667	48	4	0	3	50	39134319	39134272	1.33e-11	69.8	51	39134271	4
SNP_FB_0944898	chr1B	98	50	1	0	1	50	26054217	26054266	1.74e-16	86.9	51	26054267	23
SNP_FB_0944898	chr2B	98	50	1	0	1	50	4481621	4481670	1.74e-16	86.9	51	4481671	23
SNP_FB_0944898	chr2B	98	50	1	0	1	50	30536543	30536592	1.74e-16	86.9	51	30536593	23
SNP_FB_0944898	chr2B	98	50	1	0	1	50	30541926	30541975	1.74e-16	86.9	51	30541976	23
SNP_FB_0944898	chr2B	98	50	1	0	1	50	32917436	32917387	1.74e-16	86.9	51	32917386	23
SNP_FB_0944898	chr3B	98	50	1	0	1	50	20696220	20696171	1.74e-16	86.9	51	20696170	23
SNP_FB_0944898	chr5B	98	50	1	0	1	50	44663526	44663575	1.74e-16	86.9	51	44663576	23
SNP_FB_0944898	chr5B	98	50	1	0	1	50	46297295	46297344	1.74e-16	86.9	51	46297345	23
SNP_FB_0944898	chr5B	98	50	1	0	1	50	46308156	46308205	1.74e-16	86.9	51	46308206	23
SNP_FB_0944898	chr6B	98	50	1	0	1	50	20031808	20031759	1.74e-16	86.9	51	20031758	23
SNP_FB_0944898	chr7B	98	50	1	0	1	50	301915	301866	1.74e-16	86.9	51	301865	23
SNP_FB_0944898	chr9B	98	50	1	0	1	50	2324280	2324329	1.74e-16	86.9	51	2324330	23
SNP_FB_0944898	chr9B	98	50	1	0	1	50	34362853	34362804	1.74e-16	86.9	51	34362803	23
SNP_FB_0944898	chr10B	98	50	1	0	1	50	3967937	3967986	1.74e-16	86.9	51	3967987	23
SNP_FB_0944898	chr10B	98	50	1	0	1	50	3973719	3973768	1.74e-16	86.9	51	3973769	23
SNP_FB_0944898	chr10B	98	50	1	0	1	50	23157560	23157511	1.74e-16	86.9	51	23157510	23
SNP_FB_0944898	chr10B	98	50	1	0	1	50	23170581	23170532	1.74e-16	86.9	51	23170531	23
SNP_FB_0944898	chr10B	98	50	1	0	1	50	34403258	34403307	1.74e-16	86.9	51	34403308	23
SNP_FB_0944898	chr10B	98	50	1	0	1	50	35355482	35355531	1.74e-16	86.9	51	35355532	23
SNP_FB_0944898	chr10B	98	50	1	0	1	50	35367308	35367357	1.74e-16	86.9	51	35367358	23
SNP_FB_0944898	chr10B	98	50	1	0	1	50	35383809	35383858	1.74e-16	86.9	51	35383859	23
SNP_FB_0944898	chr11B	98	50	1	0	1	50	1877763	1877812	1.74e-16	86.9	51	1877813	23
SNP_FB_0944898	chr12B	98	50	1	0	1	50	21300098	21300049	1.74e-16	86.9	51	21300048	23
SNP_FB_0944899	chr8B	88	50	6	0	1	50	24815010	24815059	5.67e-10	64.4	51	24815060	2
SNP_FB_0944899	chr11B	97.297	37	1	0	14	50	31972819	31972783	1.98e-09	63.5	51	31972782	2
SNP_FB_0438366	chr9B	94	50	3	0	1	50	16749702	16749751	8.99e-14	77.9	51	16749752	2
SNP_FB_0438366	chr6B	94	50	2	0	1	50	8798514	8798562	1.1e-12	74.3	51	8798563	2
SNP_FB_0438369	chr1B	90.625	32	3	0	19	50	23525049	23525018	0.000531	45.5	51	23525017	5
SNP_FB_0438369	chr11B	96.296	27	1	0	24	50	35695787	35695761	0.000531	45.5	51	35695760	5
SNP_FB_0438369	chr6B	96.154	26	1	0	25	50	26282165	26282190	0.002	43.7	51	26282191	5
SNP_FB_0438369	chr7B	90.323	31	3	0	20	50	4996022	4995992	0.002	43.7	51	4995991	5
SNP_FB_0438369	chr13B	90.323	31	3	0	20	50	14325540	14325570	0.002	43.7	51	14325571	5
SNP_FB_0441418	chr9B	100	18	0	0	33	50	13550523	13550540	0.96	33.7	51	13550541	2
SNP_FB_0441418	chr13B	95.238	21	1	0	30	50	3652868	3652848	0.96	34.6	51	3652847	2
SNP_FB_0441642	chr7B	94	50	3	0	1	50	17057857	17057808	8.99e-14	77.9	51	17057807	3
SNP_FB_0441642	chr7B	94	50	3	0	1	50	17068289	17068240	8.99e-14	77.9	51	17068239	3
SNP_FB_0441642	chr9B	94	50	3	0	1	50	14454804	14454755	8.99e-14	77.9	51	14454754	3
SNP_FB_0441679	chr10B	100	18	0	0	33	50	15797961	15797944	0.96	33.7	51	15797943	2
SNP_FB_0441679	chr8B	95	20	1	0	31	50	8112178	8112197	3.4	32.8	51	8112198	2
SNP_FB_0443787	chr9B	88.889	27	2	0	25	50	26816690	26816716	3.4	32.8	51	26816717	2
SNP_FB_0443787	chr17B	88.889	27	2	0	25	50	27060853	27060879	3.4	32.8	51	27060880	2
SNP_FB_0443799	chr15B	92	25	2	0	26	50	6149015	6149039	0.079	37.4	51	6149040	2
SNP_FB_0443799	chr6B	95.455	22	1	0	29	50	30353561	30353582	0.28	36.5	51	30353583	2
SNP_FB_0444437	chr13B	75.926	54	5	0	5	50	8168959	8168906	0.079	38.3	51	8168905	2
SNP_FB_0444437	chr7B	80.435	46	8	0	6	50	3242388	3242343	0.023	40.1	51	3242342	2
SNP_FB_0444439	chr4B	89.796	49	5	0	2	50	23851282	23851330	1.63e-10	67.1	51	23851331	6
SNP_FB_0444439	chr2B	90	50	4	0	1	50	26394810	26394858	5.67e-10	65.3	51	26394859	6
SNP_FB_0444439	chr2B	90	50	4	0	1	50	29704734	29704782	5.67e-10	65.3	51	29704783	6
SNP_FB_0444439	chr5B	90	50	4	0	1	50	21630930	21630978	5.67e-10	65.3	51	21630979	6
SNP_FB_0444439	chr7B	90	50	4	0	1	50	20287068	20287116	5.67e-10	65.3	51	20287117	6
SNP_FB_0444439	chr15B	88	50	6	0	1	50	37472124	37472173	5.67e-10	64.4	51	37472174	6
SNP_FB_1079906	chr9B	94	50	3	0	1	50	18527774	18527725	8.99e-14	77.9	51	18527724	2
SNP_FB_1079906	chr15B	94	50	3	0	1	50	9744515	9744564	8.99e-14	77.9	51	9744565	2
SNP_FB_0454156	chr7B	96	50	2	0	1	50	1978219	1978170	2.11e-15	82.4	51	1978169	2
SNP_FB_0454156	chr10B	96	50	2	0	1	50	23062383	23062432	2.11e-15	82.4	51	23062433	2
SNP_FB_0951370	chr2B	98	50	1	0	1	50	5141085	5141036	1.74e-16	86.9	51	5141035	4
SNP_FB_0951370	chr6B	98.039	51	0	0	1	50	2105246	2105196	6.06e-16	85.1	51	2105195	4
SNP_FB_0951370	chr14B	98.039	51	0	0	1	50	27927351	27927401	6.06e-16	85.1	51	27927402	4
SNP_FB_0951370	chr15B	98.039	51	0	0	1	50	10830054	10830104	6.06e-16	85.1	51	10830105	4
SNP_FB_0957298	chr1B	98	50	1	0	1	50	4272828	4272877	1.74e-16	86.9	51	4272878	5
SNP_FB_0957298	chr1B	98	50	1	0	1	50	6562260	6562211	1.74e-16	86.9	51	6562210	5
SNP_FB_0957298	chr1B	98	50	1	0	1	50	6573552	6573503	1.74e-16	86.9	51	6573502	5
SNP_FB_0957298	chr1B	98	50	1	0	1	50	6598532	6598483	1.74e-16	86.9	51	6598482	5
SNP_FB_0957298	chr2B	98	50	1	0	1	50	15363432	15363481	1.74e-16	86.9	51	15363482	5
SNP_FB_0461486	chr8B	95.652	23	1	0	28	50	21031882	21031904	0.079	38.3	51	21031905	4
SNP_FB_0461486	chr8B	95.652	23	1	0	28	50	21044329	21044351	0.079	38.3	51	21044352	4
SNP_FB_0461486	chr14B	92	25	2	0	26	50	22337054	22337030	0.079	37.4	51	22337029	4
SNP_FB_0461486	chr14B	92	25	2	0	26	50	22337335	22337311	0.079	37.4	51	22337310	4
SNP_FB_0469781	chr2B	100	50	0	0	1	50	11345415	11345366	4.08e-18	91.5	51	11345365	2
SNP_FB_0469781	chr6B	100	50	0	0	1	50	9988345	9988394	4.08e-18	91.5	51	9988395	2
SNP_FB_0469782	chr2B	100	50	0	0	1	50	11345837	11345886	4.08e-18	91.5	51	11345887	3
SNP_FB_0469782	chr6B	100	50	0	0	1	50	9987922	9987873	4.08e-18	91.5	51	9987872	3
SNP_FB_0469782	chr12B	100	50	0	0	1	50	23328108	23328157	4.08e-18	91.5	51	23328158	3
SNP_FB_0475059	chr4B	94	50	3	0	1	50	8002386	8002337	8.99e-14	77.9	51	8002336	2
SNP_FB_0475059	chr15B	93.878	49	3	0	2	50	23541740	23541788	3.14e-13	76.1	51	23541789	2
SNP_FB_0475066	chr12B	94	50	3	0	1	50	16219822	16219871	8.99e-14	77.9	51	16219872	2
SNP_FB_0475066	chr15B	94	50	3	0	1	50	23542611	23542660	8.99e-14	77.9	51	23542661	2
SNP_FB_0477916	chr9B	92	50	4	0	1	50	29084266	29084217	1.1e-12	73.4	51	29084216	4
SNP_FB_0477916	chr4B	92	50	3	0	1	50	4120280	4120232	1.33e-11	69.8	51	4120231	4
SNP_FB_0477916	chr13B	91.667	48	4	0	3	50	29471264	29471311	1.33e-11	69.8	51	29471312	4
SNP_FB_0477916	chr13B	91.667	48	4	0	3	50	29483434	29483481	1.33e-11	69.8	51	29483482	4
SNP_FB_0477924	chr2B	96	50	2	0	1	50	15354187	15354236	2.11e-15	82.4	51	15354237	4
SNP_FB_0477924	chr2B	96	50	2	0	1	50	29100871	29100920	2.11e-15	82.4	51	29100921	4
SNP_FB_0477924	chr5B	96	50	2	0	1	50	20302044	20302093	2.11e-15	82.4	51	20302094	4
SNP_FB_0477924	chr15B	96	50	1	0	1	50	13212056	13212008	2.58e-14	78.8	51	13212007	4
SNP_FB_0477950	chr2B	96	50	2	0	1	50	15360192	15360241	2.11e-15	82.4	51	15360242	2
SNP_FB_0477950	chr16B	96	50	2	0	1	50	28648813	28648764	2.11e-15	82.4	51	28648763	2
SNP_FB_0477953	chr2B	96	50	2	0	1	50	15361130	15361179	2.11e-15	82.4	51	15361180	2
SNP_FB_0477953	chr11B	96	50	2	0	1	50	16972273	16972322	2.11e-15	82.4	51	16972323	2
SNP_FB_0479714	chr7B	100	50	0	0	1	50	8454025	8454074	4.08e-18	91.5	51	8454075	2
SNP_FB_0479714	chr14B	100	50	0	0	1	50	19195517	19195468	4.08e-18	91.5	51	19195467	2
SNP_FB_0482208	chr2B	96	50	2	0	1	50	37838613	37838564	2.11e-15	82.4	51	37838563	4
SNP_FB_0482208	chr6B	96	50	2	0	1	50	16739116	16739165	2.11e-15	82.4	51	16739166	4
SNP_FB_0482208	chr12B	96	50	2	0	1	50	15790000	15790049	2.11e-15	82.4	51	15790050	4
SNP_FB_0482208	chr14B	96	50	2	0	1	50	6080175	6080224	2.11e-15	82.4	51	6080225	4
SNP_FB_0485412	chr2B	90	50	5	0	1	50	13235561	13235512	4.66e-11	68.9	51	13235511	3
SNP_FB_0485412	chr13B	90	50	5	0	1	50	36435672	36435623	4.66e-11	68.9	51	36435622	3
SNP_FB_0485412	chr17B	89.796	49	5	0	2	50	26822986	26823034	1.63e-10	67.1	51	26823035	3
SNP_FB_1086049	chr3B	89.362	47	4	0	5	50	30327482	30327528	2.41e-08	59.9	51	30327529	2
SNP_FB_1086049	chr17B	87.5	48	5	0	3	50	19607348	19607302	8.42e-08	57.2	51	19607301	2
SNP_FB_0959146	chr13B	94	50	3	0	1	50	33083973	33084022	8.99e-14	77.9	51	33084023	2
SNP_FB_0959146	chr16B	94	50	3	0	1	50	32259718	32259669	8.99e-14	77.9	51	32259668	2
SNP_FB_0962139	chr2B	96	50	2	0	1	50	34559286	34559237	2.11e-15	82.4	51	34559236	2
SNP_FB_0962139	chr8B	95.918	49	2	0	2	50	19172612	19172660	7.38e-15	80.6	51	19172661	2
SNP_FB_0962140	chr5B	93.617	47	3	0	4	50	8388776	8388822	3.82e-12	72.5	51	8388823	2
SNP_FB_0962140	chr17B	91.837	49	4	0	2	50	19581892	19581940	3.82e-12	71.6	51	19581941	2
SNP_FB_0962603	chr13B	90.909	33	3	0	18	50	13980822	13980854	0.000152	47.3	51	13980855	4
SNP_FB_0962603	chr11B	90.909	33	3	0	18	50	25072887	25072855	0.000152	47.3	51	25072854	4
SNP_FB_0962603	chr15B	90.909	33	3	0	18	50	5618798	5618766	0.000152	47.3	51	5618765	4
SNP_FB_0962603	chr17B	91.176	34	2	0	18	50	2223950	2223917	0.000531	45.5	51	2223916	4
SNP_FB_0961306	chr10B	86.207	29	3	0	22	50	37615806	37615779	3.4	31.9	51	37615778	2
SNP_FB_0961306	chr17B	95	20	1	0	31	50	2542441	2542460	3.4	32.8	51	2542461	2
SNP_FB_1084124	chr13B	98	50	1	0	1	50	6304126	6304175	1.74e-16	86.9	51	6304176	2
SNP_FB_1084124	chr15B	98	50	1	0	1	50	24231320	24231369	1.74e-16	86.9	51	24231370	2
SNP_FB_0505325	chr10B	94	50	3	0	1	50	9152382	9152431	8.99e-14	77.9	51	9152432	5
SNP_FB_0505325	chr11B	94	50	3	0	1	50	17304276	17304227	8.99e-14	77.9	51	17304226	5
SNP_FB_0505325	chr16B	94	50	3	0	1	50	13068386	13068435	8.99e-14	77.9	51	13068436	5
SNP_FB_0505325	chr16B	94	50	3	0	1	50	14940721	14940770	8.99e-14	77.9	51	14940771	5
SNP_FB_0505325	chr17B	94	50	3	0	1	50	13582250	13582201	8.99e-14	77.9	51	13582200	5
SNP_FB_0505327	chr1B	92.683	41	3	0	10	50	23189118	23189158	6.91e-09	61.7	51	23189159	6
SNP_FB_0505327	chr1B	92.683	41	3	0	10	50	23192969	23192929	6.91e-09	61.7	51	23192928	6
SNP_FB_0505327	chr9B	92.683	41	3	0	10	50	31956982	31957022	6.91e-09	61.7	51	31957023	6
SNP_FB_0505327	chr16B	90.698	43	4	0	8	50	8308914	8308956	6.91e-09	60.8	51	8308957	6
SNP_FB_0505327	chr17B	90.476	42	4	0	9	50	20523103	20523062	2.41e-08	59	51	20523061	6
SNP_FB_0505327	chr17B	90.476	42	4	0	9	50	20535281	20535240	2.41e-08	59	51	20535239	6
SNP_FB_0505328	chr5B	92	50	4	0	1	50	2241351	2241302	1.1e-12	73.4	51	2241301	2
SNP_FB_0505328	chr9B	92	50	4	0	1	50	17892310	17892359	1.1e-12	73.4	51	17892360	2
SNP_FB_0505333	chr1B	87.805	41	3	0	11	50	1625663	1625624	0.000531	45.5	51	1625623	4
SNP_FB_0505333	chr2B	87.805	41	3	0	11	50	21374887	21374926	0.000531	45.5	51	21374927	4
SNP_FB_0505333	chr2B	87.805	41	3	0	11	50	21387039	21387078	0.000531	45.5	51	21387079	4
SNP_FB_0505333	chr13B	86.486	37	5	0	14	50	28548091	28548055	0.000531	45.5	51	28548054	4
SNP_FB_0505541	chr2B	90.196	51	4	0	1	50	11198686	11198636	1.63e-10	67.1	51	11198635	2
SNP_FB_0505541	chr11B	90.196	51	4	0	1	50	8917925	8917875	1.63e-10	67.1	51	8917874	2
SNP_FB_0505542	chr2B	91.667	48	4	0	3	50	4042032	4041985	1.33e-11	69.8	51	4041984	5
SNP_FB_0505542	chr9B	92	50	3	0	1	50	5020846	5020894	1.33e-11	69.8	51	5020895	5
SNP_FB_0505542	chr9B	90	50	5	0	1	50	5021278	5021327	4.66e-11	68.9	51	5021328	5
SNP_FB_0505542	chr9B	90	50	5	0	1	50	5318229	5318180	4.66e-11	68.9	51	5318179	5
SNP_FB_0505542	chr8B	90	50	5	0	1	50	3473255	3473206	4.66e-11	68.9	51	3473205	5
SNP_FB_1088348	chr1B	90	50	5	0	1	50	26464481	26464530	4.66e-11	68.9	51	26464531	2
SNP_FB_1088348	chr7B	90	50	5	0	1	50	23303397	23303446	4.66e-11	68.9	51	23303447	2
SNP_FB_0508274	chr3B	100	50	0	0	1	50	1774565	1774614	4.08e-18	91.5	51	1774615	2
SNP_FB_0508274	chr16B	100	50	0	0	1	50	3811673	3811722	4.08e-18	91.5	51	3811723	2
SNP_FB_0966804	chr6B	96	50	2	0	1	50	25802700	25802651	2.11e-15	82.4	51	25802650	3
SNP_FB_0966804	chr7B	96	50	2	0	1	50	22357266	22357315	2.11e-15	82.4	51	22357316	3
SNP_FB_0966804	chr12B	96	50	2	0	1	50	14696504	14696553	2.11e-15	82.4	51	14696554	3
SNP_FB_0966808	chr6B	92.105	38	3	0	13	50	25800938	25800975	2.94e-07	56.3	51	25800976	4
SNP_FB_0966808	chr6B	92.105	38	3	0	13	50	25802106	25802143	2.94e-07	56.3	51	25802144	4
SNP_FB_0966808	chr7B	92.105	38	3	0	13	50	22357860	22357823	2.94e-07	56.3	51	22357822	4
SNP_FB_0966808	chr12B	92.105	38	3	0	13	50	14697098	14697061	2.94e-07	56.3	51	14697060	4
SNP_FB_0520433	chr2B	82	50	9	0	1	50	15001948	15001899	1.25e-05	50.9	51	15001898	4
SNP_FB_0520433	chr16B	82	50	9	0	1	50	20220691	20220740	1.25e-05	50.9	51	20220741	4
SNP_FB_0520433	chr7B	84.314	51	6	0	1	50	20951051	20951100	1.25e-05	50	51	20951101	4
SNP_FB_0520433	chr7B	84.314	51	6	0	1	50	20952071	20952022	1.25e-05	50	51	20952021	4
SNP_FB_0521106	chr7B	96	50	2	0	1	50	10677839	10677790	2.11e-15	82.4	51	10677789	2
SNP_FB_0521106	chr16B	96	50	2	0	1	50	21430377	21430328	2.11e-15	82.4	51	21430327	2
SNP_FB_0521107	chr1B	94	50	3	0	1	50	18069298	18069347	8.99e-14	77.9	51	18069348	3
SNP_FB_0521107	chr7B	94	50	3	0	1	50	10677797	10677846	8.99e-14	77.9	51	10677847	3
SNP_FB_0521107	chr11B	94	50	3	0	1	50	28333790	28333839	8.99e-14	77.9	51	28333840	3
SNP_FB_0522941	chr14B	95	20	1	0	31	50	4456917	4456936	3.4	32.8	51	4456937	5
SNP_FB_0522941	chr14B	95	20	1	0	31	50	9349971	9349990	3.4	32.8	51	9349991	5
SNP_FB_0522941	chr16B	95	20	1	0	31	50	31712375	31712394	3.4	32.8	51	31712395	5
SNP_FB_0522941	chr16B	100	17	0	0	34	50	12971017	12971033	3.4	31.9	51	12971034	5
SNP_FB_0522941	chr7B	100	17	0	0	34	50	2493295	2493279	3.4	31.9	51	2493278	5
SNP_FB_0523608	chr5B	98	50	1	0	1	50	29059131	29059180	1.74e-16	86.9	51	29059181	5
SNP_FB_0523608	chr13B	98	50	1	0	1	50	9708593	9708544	1.74e-16	86.9	51	9708543	5
SNP_FB_0523608	chr13B	98	50	1	0	1	50	28231531	28231580	1.74e-16	86.9	51	28231581	5
SNP_FB_0523608	chr16B	98	50	1	0	1	50	17397527	17397478	1.74e-16	86.9	51	17397477	5
SNP_FB_0523608	chr17B	98	50	1	0	1	50	13905390	13905439	1.74e-16	86.9	51	13905440	5
SNP_FB_0523621	chr4B	89.655	29	3	0	22	50	20967128	20967156	0.023	40.1	51	20967157	2
SNP_FB_0523621	chr8B	90	30	3	0	21	50	5874113	5874142	0.006	41.9	51	5874143	2
SNP_FB_0523622	chr1B	98	50	1	0	1	50	17346041	17345992	1.74e-16	86.9	51	17345991	132
SNP_FB_0523622	chr1B	98	50	1	0	1	50	18747385	18747434	1.74e-16	86.9	51	18747435	132
SNP_FB_0523622	chr1B	98	50	1	0	1	50	22399750	22399701	1.74e-16	86.9	51	22399700	132
SNP_FB_0523622	chr2B	98	50	1	0	1	50	3857273	3857224	1.74e-16	86.9	51	3857223	132
SNP_FB_0523622	chr2B	98	50	1	0	1	50	12619082	12619131	1.74e-16	86.9	51	12619132	132
SNP_FB_0523622	chr2B	97.959	49	1	0	2	50	31766085	31766133	6.06e-16	85.1	51	31766134	132
SNP_FB_0523622	chr2B	97.959	49	1	0	2	50	34565835	34565787	6.06e-16	85.1	51	34565786	132
SNP_FB_0523622	chr3B	98	50	1	0	1	50	882564	882613	1.74e-16	86.9	51	882614	132
SNP_FB_0523622	chr3B	98	50	1	0	1	50	7660177	7660128	1.74e-16	86.9	51	7660127	132
SNP_FB_0523622	chr3B	98	50	1	0	1	50	7926874	7926923	1.74e-16	86.9	51	7926924	132
SNP_FB_0523622	chr3B	98	50	1	0	1	50	22623469	22623420	1.74e-16	86.9	51	22623419	132
SNP_FB_0523622	chr3B	98	50	1	0	1	50	29694752	29694801	1.74e-16	86.9	51	29694802	132
SNP_FB_0523622	chr3B	97.959	49	1	0	2	50	1428804	1428852	6.06e-16	85.1	51	1428853	132
SNP_FB_0523622	chr3B	97.959	49	1	0	2	50	4234207	4234255	6.06e-16	85.1	51	4234256	132
SNP_FB_0523622	chr3B	97.959	49	1	0	2	50	10689131	10689083	6.06e-16	85.1	51	10689082	132
SNP_FB_0523622	chr3B	97.959	49	1	0	2	50	23110791	23110743	6.06e-16	85.1	51	23110742	132
SNP_FB_0523622	chr3B	97.959	49	1	0	2	50	25931534	25931486	6.06e-16	85.1	51	25931485	132
SNP_FB_0523622	chr4B	98	50	1	0	1	50	20108300	20108251	1.74e-16	86.9	51	20108250	132
SNP_FB_0523622	chr4B	98	50	1	0	1	50	23874476	23874525	1.74e-16	86.9	51	23874526	132
SNP_FB_0523622	chr4B	97.959	49	1	0	2	50	9584209	9584257	6.06e-16	85.1	51	9584258	132
SNP_FB_0523622	chr4B	97.959	49	1	0	2	50	12259707	12259659	6.06e-16	85.1	51	12259658	132
SNP_FB_0523622	chr4B	97.959	49	1	0	2	50	12260124	12260076	6.06e-16	85.1	51	12260075	132
SNP_FB_0523622	chr4B	97.959	49	1	0	2	50	24941562	24941514	6.06e-16	85.1	51	24941513	132
SNP_FB_0523622	chr5B	98	50	1	0	1	50	2509719	2509670	1.74e-16	86.9	51	2509669	132
SNP_FB_0523622	chr5B	98	50	1	0	1	50	2777438	2777487	1.74e-16	86.9	51	2777488	132
SNP_FB_0523622	chr5B	98	50	1	0	1	50	12343278	12343229	1.74e-16	86.9	51	12343228	132
SNP_FB_0523622	chr5B	98	50	1	0	1	50	14247624	14247673	1.74e-16	86.9	51	14247674	132
SNP_FB_0523622	chr5B	98	50	1	0	1	50	17205956	17206005	1.74e-16	86.9	51	17206006	132
SNP_FB_0523622	chr5B	98	50	1	0	1	50	22951226	22951177	1.74e-16	86.9	51	22951176	132
SNP_FB_0523622	chr5B	98	50	1	0	1	50	30596447	30596398	1.74e-16	86.9	51	30596397	132
SNP_FB_0523622	chr5B	98	50	1	0	1	50	30597471	30597520	1.74e-16	86.9	51	30597521	132
SNP_FB_0523622	chr5B	98	50	1	0	1	50	31277191	31277142	1.74e-16	86.9	51	31277141	132
SNP_FB_0523622	chr5B	98	50	1	0	1	50	35556188	35556237	1.74e-16	86.9	51	35556238	132
SNP_FB_0523622	chr5B	97.959	49	1	0	2	50	9729488	9729440	6.06e-16	85.1	51	9729439	132
SNP_FB_0523622	chr5B	97.959	49	1	0	2	50	30045602	30045554	6.06e-16	85.1	51	30045553	132
SNP_FB_0523622	chr5B	97.959	49	1	0	2	50	39157858	39157906	6.06e-16	85.1	51	39157907	132
SNP_FB_0523622	chr5B	97.959	49	1	0	2	50	42944521	42944569	6.06e-16	85.1	51	42944570	132
SNP_FB_0523622	chr6B	98	50	1	0	1	50	6469112	6469063	1.74e-16	86.9	51	6469062	132
SNP_FB_0523622	chr6B	98	50	1	0	1	50	23672614	23672663	1.74e-16	86.9	51	23672664	132
SNP_FB_0523622	chr6B	98	50	1	0	1	50	26341364	26341413	1.74e-16	86.9	51	26341414	132
SNP_FB_0523622	chr6B	97.959	49	1	0	2	50	30261200	30261248	6.06e-16	85.1	51	30261249	132
SNP_FB_0523622	chr7B	98	50	1	0	1	50	3153047	3153096	1.74e-16	86.9	51	3153097	132
SNP_FB_0523622	chr7B	98	50	1	0	1	50	4889426	4889475	1.74e-16	86.9	51	4889476	132
SNP_FB_0523622	chr7B	98	50	1	0	1	50	7545098	7545049	1.74e-16	86.9	51	7545048	132
SNP_FB_0523622	chr7B	98	50	1	0	1	50	20145181	20145230	1.74e-16	86.9	51	20145231	132
SNP_FB_0523622	chr7B	98	50	1	0	1	50	21597995	21597946	1.74e-16	86.9	51	21597945	132
SNP_FB_0523622	chr8B	98	50	1	0	1	50	6392999	6392950	1.74e-16	86.9	51	6392949	132
SNP_FB_0523622	chr8B	98	50	1	0	1	50	19146364	19146315	1.74e-16	86.9	51	19146314	132
SNP_FB_0523622	chr8B	98	50	1	0	1	50	19156497	19156448	1.74e-16	86.9	51	19156447	132
SNP_FB_0523622	chr8B	98	50	1	0	1	50	28554457	28554506	1.74e-16	86.9	51	28554507	132
SNP_FB_0523622	chr8B	97.959	49	1	0	2	50	3009631	3009583	6.06e-16	85.1	51	3009582	132
SNP_FB_0523622	chr8B	97.959	49	1	0	2	50	5135708	5135756	6.06e-16	85.1	51	5135757	132
SNP_FB_0523622	chr8B	97.959	49	1	0	2	50	5639078	5639030	6.06e-16	85.1	51	5639029	132
SNP_FB_0523622	chr8B	97.959	49	1	0	2	50	6212415	6212463	6.06e-16	85.1	51	6212464	132
SNP_FB_0523622	chr8B	97.959	49	1	0	2	50	10198773	10198725	6.06e-16	85.1	51	10198724	132
SNP_FB_0523622	chr8B	97.959	49	1	0	2	50	20381767	20381719	6.06e-16	85.1	51	20381718	132
SNP_FB_0523622	chr8B	97.959	49	1	0	2	50	24460409	24460457	6.06e-16	85.1	51	24460458	132
SNP_FB_0523622	chr9B	98	50	1	0	1	50	3964608	3964657	1.74e-16	86.9	51	3964658	132
SNP_FB_0523622	chr9B	98	50	1	0	1	50	11453036	11453085	1.74e-16	86.9	51	11453086	132
SNP_FB_0523622	chr9B	98	50	1	0	1	50	15261018	15261067	1.74e-16	86.9	51	15261068	132
SNP_FB_0523622	chr9B	98	50	1	0	1	50	19323982	19324031	1.74e-16	86.9	51	19324032	132
SNP_FB_0523622	chr9B	97.959	49	1	0	2	50	18164908	18164956	6.06e-16	85.1	51	18164957	132
SNP_FB_0523622	chr9B	97.959	49	1	0	2	50	25959052	25959004	6.06e-16	85.1	51	25959003	132
SNP_FB_0523622	chr9B	97.959	49	1	0	2	50	32747510	32747558	6.06e-16	85.1	51	32747559	132
SNP_FB_0523622	chr9B	97.917	48	1	0	3	50	29681783	29681736	2.11e-15	83.3	51	29681735	132
SNP_FB_0523622	chr10B	98	50	1	0	1	50	8516934	8516885	1.74e-16	86.9	51	8516884	132
SNP_FB_0523622	chr10B	98	50	1	0	1	50	21253331	21253282	1.74e-16	86.9	51	21253281	132
SNP_FB_0523622	chr10B	98	50	1	0	1	50	28601861	28601812	1.74e-16	86.9	51	28601811	132
SNP_FB_0523622	chr10B	97.959	49	1	0	2	50	11631356	11631404	6.06e-16	85.1	51	11631405	132
SNP_FB_0523622	chr10B	97.959	49	1	0	2	50	19527861	19527813	6.06e-16	85.1	51	19527812	132
SNP_FB_0523622	chr10B	97.959	49	1	0	2	50	28754085	28754133	6.06e-16	85.1	51	28754134	132
SNP_FB_0523622	chr10B	97.959	49	1	0	2	50	28764585	28764633	6.06e-16	85.1	51	28764634	132
SNP_FB_0523622	chr10B	97.959	49	1	0	2	50	30091997	30092045	6.06e-16	85.1	51	30092046	132
SNP_FB_0523622	chr10B	97.959	49	1	0	2	50	35957295	35957247	6.06e-16	85.1	51	35957246	132
SNP_FB_0523622	chr11B	98	50	1	0	1	50	1535714	1535665	1.74e-16	86.9	51	1535664	132
SNP_FB_0523622	chr11B	98	50	1	0	1	50	3276640	3276591	1.74e-16	86.9	51	3276590	132
SNP_FB_0523622	chr11B	98	50	1	0	1	50	3281157	3281206	1.74e-16	86.9	51	3281207	132
SNP_FB_0523622	chr11B	98	50	1	0	1	50	13256114	13256065	1.74e-16	86.9	51	13256064	132
SNP_FB_0523622	chr11B	98	50	1	0	1	50	20060909	20060860	1.74e-16	86.9	51	20060859	132
SNP_FB_0523622	chr11B	98	50	1	0	1	50	27725548	27725499	1.74e-16	86.9	51	27725498	132
SNP_FB_0523622	chr11B	97.959	49	1	0	2	50	24627001	24627049	6.06e-16	85.1	51	24627050	132
SNP_FB_0523622	chr11B	97.959	49	1	0	2	50	27464464	27464416	6.06e-16	85.1	51	27464415	132
SNP_FB_0523622	chr11B	97.959	49	1	0	2	50	27503581	27503629	6.06e-16	85.1	51	27503630	132
SNP_FB_0523622	chr11B	97.959	49	1	0	2	50	27955113	27955161	6.06e-16	85.1	51	27955162	132
SNP_FB_0523622	chr11B	97.959	49	1	0	2	50	33970141	33970093	6.06e-16	85.1	51	33970092	132
SNP_FB_0523622	chr12B	98	50	1	0	1	50	261688	261737	1.74e-16	86.9	51	261738	132
SNP_FB_0523622	chr12B	98	50	1	0	1	50	2592235	2592284	1.74e-16	86.9	51	2592285	132
SNP_FB_0523622	chr12B	98	50	1	0	1	50	2948404	2948355	1.74e-16	86.9	51	2948354	132
SNP_FB_0523622	chr12B	98	50	1	0	1	50	17393348	17393397	1.74e-16	86.9	51	17393398	132
SNP_FB_0523622	chr12B	98	50	1	0	1	50	17513678	17513629	1.74e-16	86.9	51	17513628	132
SNP_FB_0523622	chr12B	97.959	49	1	0	2	50	11110236	11110188	6.06e-16	85.1	51	11110187	132
SNP_FB_0523622	chr12B	97.959	49	1	0	2	50	18070726	18070774	6.06e-16	85.1	51	18070775	132
SNP_FB_0523622	chr12B	97.959	49	1	0	2	50	20909961	20909913	6.06e-16	85.1	51	20909912	132
SNP_FB_0523622	chr13B	98	50	1	0	1	50	17192755	17192706	1.74e-16	86.9	51	17192705	132
SNP_FB_0523622	chr13B	98	50	1	0	1	50	31425506	31425555	1.74e-16	86.9	51	31425556	132
SNP_FB_0523622	chr13B	97.959	49	1	0	2	50	6587348	6587396	6.06e-16	85.1	51	6587397	132
SNP_FB_0523622	chr13B	97.959	49	1	0	2	50	18834756	18834804	6.06e-16	85.1	51	18834805	132
SNP_FB_0523622	chr13B	97.959	49	1	0	2	50	31033599	31033647	6.06e-16	85.1	51	31033648	132
SNP_FB_0523622	chr13B	97.959	49	1	0	2	50	31530143	31530095	6.06e-16	85.1	51	31530094	132
SNP_FB_0523622	chr13B	97.959	49	1	0	2	50	36899217	36899265	6.06e-16	85.1	51	36899266	132
SNP_FB_0523622	chr14B	98	50	1	0	1	50	607346	607297	1.74e-16	86.9	51	607296	132
SNP_FB_0523622	chr14B	98	50	1	0	1	50	8434534	8434583	1.74e-16	86.9	51	8434584	132
SNP_FB_0523622	chr14B	98	50	1	0	1	50	20334053	20334004	1.74e-16	86.9	51	20334003	132
SNP_FB_0523622	chr14B	98	50	1	0	1	50	27571165	27571116	1.74e-16	86.9	51	27571115	132
SNP_FB_0523622	chr14B	97.959	49	1	0	2	50	1466372	1466324	6.06e-16	85.1	51	1466323	132
SNP_FB_0523622	chr14B	97.959	49	1	0	2	50	7503568	7503520	6.06e-16	85.1	51	7503519	132
SNP_FB_0523622	chr14B	97.959	49	1	0	2	50	9286822	9286870	6.06e-16	85.1	51	9286871	132
SNP_FB_0523622	chr14B	97.959	49	1	0	2	50	16884620	16884668	6.06e-16	85.1	51	16884669	132
SNP_FB_0523622	chr14B	97.959	49	1	0	2	50	22456062	22456110	6.06e-16	85.1	51	22456111	132
SNP_FB_0523622	chr14B	97.959	49	1	0	2	50	26269239	26269191	6.06e-16	85.1	51	26269190	132
SNP_FB_0523622	chr15B	98	50	1	0	1	50	36807659	36807708	1.74e-16	86.9	51	36807709	132
SNP_FB_0523622	chr15B	98	50	1	0	1	50	39806893	39806844	1.74e-16	86.9	51	39806843	132
SNP_FB_0523622	chr15B	97.959	49	1	0	2	50	5998144	5998096	6.06e-16	85.1	51	5998095	132
SNP_FB_0523622	chr15B	97.959	49	1	0	2	50	19168771	19168723	6.06e-16	85.1	51	19168722	132
SNP_FB_0523622	chr15B	97.959	49	1	0	2	50	22663129	22663081	6.06e-16	85.1	51	22663080	132
SNP_FB_0523622	chr15B	97.959	49	1	0	2	50	24066684	24066732	6.06e-16	85.1	51	24066733	132
SNP_FB_0523622	chr15B	97.959	49	1	0	2	50	38653301	38653253	6.06e-16	85.1	51	38653252	132
SNP_FB_0523622	chr15B	97.959	49	1	0	2	50	41066591	41066639	6.06e-16	85.1	51	41066640	132
SNP_FB_0523622	chr15B	97.959	49	1	0	2	50	41304717	41304765	6.06e-16	85.1	51	41304766	132
SNP_FB_0523622	chr15B	98	50	0	0	2	50	24851990	24851941	2.11e-15	83.3	51	24851940	132
SNP_FB_0523622	chr16B	98	50	1	0	1	50	25710411	25710362	1.74e-16	86.9	51	25710361	132
SNP_FB_0523622	chr16B	98	50	1	0	1	50	30646515	30646564	1.74e-16	86.9	51	30646565	132
SNP_FB_0523622	chr16B	97.959	49	1	0	2	50	9926400	9926448	6.06e-16	85.1	51	9926449	132
SNP_FB_0523622	chr16B	97.959	49	1	0	2	50	16816502	16816550	6.06e-16	85.1	51	16816551	132
SNP_FB_0523622	chr17B	98	50	1	0	1	50	23807113	23807162	1.74e-16	86.9	51	23807163	132
SNP_FB_0523622	chr17B	98	50	1	0	1	50	29729142	29729191	1.74e-16	86.9	51	29729192	132
SNP_FB_0523622	chr17B	97.959	49	1	0	2	50	7031352	7031304	6.06e-16	85.1	51	7031303	132
SNP_FB_0523622	chr17B	97.959	49	1	0	2	50	7694202	7694154	6.06e-16	85.1	51	7694153	132
SNP_FB_0523622	chr17B	97.959	49	1	0	2	50	14512186	14512138	6.06e-16	85.1	51	14512137	132
SNP_FB_0523622	chr17B	97.959	49	1	0	2	50	18334210	18334258	6.06e-16	85.1	51	18334259	132
SNP_FB_0523622	chr17B	97.959	49	1	0	2	50	21582992	21582944	6.06e-16	85.1	51	21582943	132
SNP_FB_0523622	chr17B	97.959	49	1	0	2	50	28823468	28823420	6.06e-16	85.1	51	28823419	132
SNP_FB_0971461	chr11B	95.833	24	1	0	27	50	27245554	27245577	0.023	40.1	51	27245578	2
SNP_FB_0971461	chr7B	95.833	24	1	0	27	50	4650328	4650351	0.023	40.1	51	4650352	2
SNP_FB_0528068	chr3B	94	50	3	0	1	50	10185555	10185506	8.99e-14	77.9	51	10185505	4
SNP_FB_0528068	chr3B	94	50	3	0	1	50	10426424	10426473	8.99e-14	77.9	51	10426474	4
SNP_FB_0528068	chr3B	94	50	3	0	1	50	10428607	10428656	8.99e-14	77.9	51	10428657	4
SNP_FB_0528068	chr13B	94	50	3	0	1	50	29943418	29943467	8.99e-14	77.9	51	29943468	4
SNP_FB_1089574	chr3B	96	50	2	0	1	50	20568148	20568099	2.11e-15	82.4	51	20568098	2
SNP_FB_1089574	chr10B	96	50	2	0	1	50	16828748	16828699	2.11e-15	82.4	51	16828698	2
SNP_FB_0533373	chr5B	96	50	2	0	1	50	349098	349147	2.11e-15	82.4	51	349148	2
SNP_FB_0533373	chr10B	96	50	2	0	1	50	24457272	24457321	2.11e-15	82.4	51	24457322	2
SNP_FB_0535512	chr4B	92	50	4	0	1	50	16319122	16319171	1.1e-12	73.4	51	16319172	2
SNP_FB_0535512	chr15B	91.667	48	4	0	3	50	27163831	27163878	1.33e-11	69.8	51	27163879	2
SNP_FB_0974451	chr13B	90	50	5	0	1	50	20643059	20643108	4.66e-11	68.9	51	20643109	2
SNP_FB_0974451	chr16B	90	50	5	0	1	50	6410189	6410140	4.66e-11	68.9	51	6410139	2
SNP_FB_0541806	chr17B	94	50	3	0	1	50	14423863	14423814	8.99e-14	77.9	51	14423813	2
SNP_FB_0541806	chr10B	95.652	46	2	0	5	50	23427610	23427655	3.14e-13	75.2	51	23427656	2
SNP_FB_0541811	chr1B	100	17	0	0	34	50	9305380	9305364	3.4	31.9	51	9305363	2
SNP_FB_0541811	chr10B	100	17	0	0	34	50	27219825	27219841	3.4	31.9	51	27219842	2
SNP_FB_0543955	chr1B	94	50	3	0	1	50	5763755	5763706	8.99e-14	77.9	51	5763705	14
SNP_FB_0543955	chr1B	92.308	52	2	0	1	50	5603396	5603345	1.1e-12	74.3	51	5603344	14
SNP_FB_0543955	chr4B	94	50	3	0	1	50	2544255	2544304	8.99e-14	77.9	51	2544305	14
SNP_FB_0543955	chr4B	94	50	3	0	1	50	12576172	12576123	8.99e-14	77.9	51	12576122	14
SNP_FB_0543955	chr4B	94	50	3	0	1	50	14455798	14455749	8.99e-14	77.9	51	14455748	14
SNP_FB_0543955	chr4B	93.878	49	3	0	2	50	904313	904361	3.14e-13	76.1	51	904362	14
SNP_FB_0543955	chr8B	94	50	3	0	1	50	27993574	27993623	8.99e-14	77.9	51	27993624	14
SNP_FB_0543955	chr9B	94	50	3	0	1	50	23478398	23478349	8.99e-14	77.9	51	23478348	14
SNP_FB_0543955	chr9B	94	50	3	0	1	50	29066363	29066314	8.99e-14	77.9	51	29066313	14
SNP_FB_0543955	chr10B	94	50	3	0	1	50	10981652	10981701	8.99e-14	77.9	51	10981702	14
SNP_FB_0543955	chr12B	94	50	3	0	1	50	20574486	20574437	8.99e-14	77.9	51	20574436	14
SNP_FB_0543955	chr15B	94	50	3	0	1	50	38575233	38575282	8.99e-14	77.9	51	38575283	14
SNP_FB_0543955	chr6B	93.878	49	3	0	2	50	3919243	3919195	3.14e-13	76.1	51	3919194	14
SNP_FB_0543955	chr11B	93.878	49	3	0	2	50	11358549	11358597	3.14e-13	76.1	51	11358598	14
RosBREEDSNP_SNP_TC_31098089_Lg3_01779_MAF40_645461_exon2	chr14B	95.455	22	0	0	30	50	8025852	8025873	3.4	32.8	51	8025874	2
RosBREEDSNP_SNP_TC_31098089_Lg3_01779_MAF40_645461_exon2	chr4B	100	17	0	0	34	50	16036775	16036759	3.4	31.9	51	16036758	2
SNP_FB_0545618	chr10B	96	50	2	0	1	50	9757792	9757743	2.11e-15	82.4	51	9757742	8
SNP_FB_0545618	chr10B	96	50	2	0	1	50	36919390	36919341	2.11e-15	82.4	51	36919340	8
SNP_FB_0545618	chr10B	96	50	1	0	1	50	9550825	9550873	2.58e-14	78.8	51	9550874	8
SNP_FB_0545618	chr14B	96	50	2	0	1	50	21231594	21231545	2.11e-15	82.4	51	21231544	8
SNP_FB_0545618	chr14B	96	50	2	0	1	50	21232338	21232289	2.11e-15	82.4	51	21232288	8
SNP_FB_0545618	chr15B	96	50	2	0	1	50	43391166	43391215	2.11e-15	82.4	51	43391216	8
SNP_FB_0545618	chr16B	96	50	2	0	1	50	26579778	26579729	2.11e-15	82.4	51	26579728	8
SNP_FB_0545618	chr1B	95.833	48	2	0	3	50	8969596	8969643	2.58e-14	78.8	51	8969644	8
SNP_FB_1115033	chr15B	95.652	23	1	0	28	50	39605281	39605303	0.079	38.3	51	39605304	2
SNP_FB_1115033	chr2B	92.308	26	2	0	25	50	8352804	8352779	0.023	39.2	51	8352778	2
SNP_FB_0551550	chr10B	96	50	2	0	1	50	17132344	17132295	2.11e-15	82.4	51	17132294	5
SNP_FB_0551550	chr10B	95.833	48	2	0	3	50	12019725	12019678	2.58e-14	78.8	51	12019677	5
SNP_FB_0551550	chr3B	95.833	48	2	0	3	50	10205741	10205694	2.58e-14	78.8	51	10205693	5
SNP_FB_0551550	chr6B	95.833	48	2	0	3	50	23940620	23940573	2.58e-14	78.8	51	23940572	5
SNP_FB_0551550	chr15B	95.833	48	2	0	3	50	33233056	33233103	2.58e-14	78.8	51	33233104	5
SNP_FB_0551898	chr3B	87.097	31	4	0	20	50	15091241	15091211	0.023	39.2	51	15091210	6
SNP_FB_0551898	chr3B	92.308	26	2	0	25	50	21067646	21067671	0.023	39.2	51	21067672	6
SNP_FB_0551898	chr3B	92.308	26	2	0	25	50	31132784	31132759	0.023	39.2	51	31132758	6
SNP_FB_0551898	chr5B	92.308	26	2	0	25	50	11584935	11584910	0.023	39.2	51	11584909	6
SNP_FB_0551898	chr2B	89.286	28	3	0	23	50	21602623	21602650	0.079	38.3	51	21602651	6
SNP_FB_0551898	chr6B	89.286	28	3	0	23	50	13953660	13953687	0.079	38.3	51	13953688	6
SNP_FB_0987796	chr5B	88	50	6	0	1	50	1963153	1963104	5.67e-10	64.4	51	1963103	6
SNP_FB_0987796	chr5B	88	50	6	0	1	50	30465706	30465755	5.67e-10	64.4	51	30465756	6
SNP_FB_0987796	chr11B	88	50	6	0	1	50	9217709	9217660	5.67e-10	64.4	51	9217659	6
SNP_FB_0987796	chr11B	88	50	6	0	1	50	32780665	32780616	5.67e-10	64.4	51	32780615	6
SNP_FB_0987796	chr13B	88	50	6	0	1	50	7936607	7936558	5.67e-10	64.4	51	7936557	6
SNP_FB_0987796	chr13B	88	50	6	0	1	50	21528799	21528848	5.67e-10	64.4	51	21528849	6
SNP_FB_0709595	chr12B	88	50	6	0	1	50	5889114	5889065	5.67e-10	64.4	51	5889064	2
SNP_FB_0709595	chr6B	87.755	49	6	0	2	50	22471387	22471435	1.98e-09	62.6	51	22471436	2
SNP_FB_0739950	chr12B	91.304	23	2	0	28	50	9871135	9871113	0.96	33.7	51	9871112	2
SNP_FB_0739950	chr13B	83.333	30	5	0	21	50	20329553	20329524	3.4	32.8	51	20329523	2
SNP_FB_1115020	chr17B	95	20	1	0	31	50	20292068	20292049	3.4	32.8	51	20292048	3
SNP_FB_1115020	chr11B	100	18	0	0	33	50	4426896	4426879	0.96	33.7	51	4426878	3
SNP_FB_1115020	chr11B	100	18	0	0	33	50	4476221	4476204	0.96	33.7	51	4476203	3
