## Supplementary material for "Whole genome sequence improvement with pedigree information and reference genotypic profiles, demonstrated in outcrossing apple": Suppl File S3 - Demo Output Files: Demo_hap2_MulitHits_SingleChr.csv

locusName	wgsChr	pIdent	lenMatch	mismatch	gap	qStart	qEnd	gStart	gEnd	eVal	bitScore	flSeqSnpPos	wgsPos	nHits
RosBREEDSNP_SNP_GT_16455193_Lg1_00107_MAF30_475684_exon1	chr15B	100	50	0	0	1	50	697552	697503	4.08e-18	91.5	51	697502	2
RosBREEDSNP_SNP_GT_16455193_Lg1_00107_MAF30_475684_exon1	chr15B	100	50	0	0	1	50	715037	714988	4.08e-18	91.5	51	714987	2
RosBREEDSNP_SNP_TC_14798027_Lg1_01500_MAF50_67147_exon1	chr8B	84.848	33	2	0	18	50	17427254	17427283	0.28	36.5	51	17427284	2
RosBREEDSNP_SNP_TC_14798027_Lg1_01500_MAF50_67147_exon1	chr8B	84.848	33	2	0	18	50	17434545	17434574	0.28	36.5	51	17434575	2
RosBREEDSNP_SNP_TC_1588425_Lg2_snpCO903605_MAF30_1630651_exon1	chr2B	100	50	0	0	1	50	732679	732728	4.08e-18	91.5	51	732729	2
RosBREEDSNP_SNP_TC_1588425_Lg2_snpCO903605_MAF30_1630651_exon1	chr2B	100	50	0	0	1	50	736411	736460	4.08e-18	91.5	51	736461	2
MR_EH034548_R235	chr3B	85.714	28	4	0	23	50	4493608	4493635	0.96	33.7	51	4493636	2
MR_EH034548_R235	chr3B	88	25	3	0	26	50	22604026	22604050	3.4	32.8	51	22604051	2
RosBREEDSNP_SNP_AC_30590177_Lg1_136617_MAF30_136617_exon1	chr7B	92	50	4	0	1	50	19708836	19708885	1.1e-12	73.4	51	19708886	2
RosBREEDSNP_SNP_AC_30590177_Lg1_136617_MAF30_136617_exon1	chr7B	91.837	49	4	0	2	50	19722624	19722672	3.82e-12	71.6	51	19722673	2
RosBREEDSNP_SNP_CT_11552808_Lg3_02220_MAF20_MDP0000197315_exon2	chr11B	88	50	6	0	1	50	3673102	3673151	5.67e-10	64.4	51	3673152	3
RosBREEDSNP_SNP_CT_11552808_Lg3_02220_MAF20_MDP0000197315_exon2	chr11B	88	50	6	0	1	50	3683531	3683580	5.67e-10	64.4	51	3683581	3
RosBREEDSNP_SNP_CT_11552808_Lg3_02220_MAF20_MDP0000197315_exon2	chr11B	88	50	6	0	1	50	3928708	3928659	5.67e-10	64.4	51	3928658	3
RosBREEDSNP_SNP_CT_33913553_Lg2_01349_MAF30_MDP0000811991_exon1	chr2B	100	50	0	0	1	50	33407935	33407984	4.08e-18	91.5	51	33407985	2
RosBREEDSNP_SNP_CT_33913553_Lg2_01349_MAF30_MDP0000811991_exon1	chr2B	100	50	0	0	1	50	33419746	33419795	4.08e-18	91.5	51	33419796	2
RosBREEDSNP_SNP_TG_14148062_Lg1_01058_MAF10_1670627_exon2	chr1B	100	50	0	0	1	50	17865321	17865370	4.08e-18	91.5	51	17865371	2
RosBREEDSNP_SNP_TG_14148062_Lg1_01058_MAF10_1670627_exon2	chr1B	100	50	0	0	1	50	17876519	17876568	4.08e-18	91.5	51	17876569	2
Rvi6_Vf6_M799	chr7B	86	50	7	0	1	50	19165653	19165702	2.41e-08	59.9	51	19165703	2
Rvi6_Vf6_M799	chr7B	86	50	7	0	1	50	19202959	19203008	2.41e-08	59.9	51	19203009	2
SNP_FB_0410049	chr8B	100	50	0	0	1	50	15869595	15869546	4.08e-18	91.5	51	15869545	4
SNP_FB_0410049	chr8B	100	50	0	0	1	50	15921626	15921577	4.08e-18	91.5	51	15921576	4
SNP_FB_0410049	chr8B	100	50	0	0	1	50	15933539	15933490	4.08e-18	91.5	51	15933489	4
SNP_FB_0410049	chr8B	100	50	0	0	1	50	15981816	15981767	4.08e-18	91.5	51	15981766	4
SNP_FB_0410059	chr8B	100	50	0	0	1	50	15866678	15866727	4.08e-18	91.5	51	15866728	3
SNP_FB_0410059	chr8B	100	50	0	0	1	50	15918709	15918758	4.08e-18	91.5	51	15918759	3
SNP_FB_0410059	chr8B	100	50	0	0	1	50	15978899	15978948	4.08e-18	91.5	51	15978949	3
SNP_FB_0410064	chr8B	100	50	0	0	1	50	15866120	15866071	4.08e-18	91.5	51	15866070	3
SNP_FB_0410064	chr8B	100	50	0	0	1	50	15918151	15918102	4.08e-18	91.5	51	15918101	3
SNP_FB_0410064	chr8B	100	50	0	0	1	50	15978341	15978292	4.08e-18	91.5	51	15978291	3
SNP_FB_0410066	chr8B	100	50	0	0	1	50	15865939	15865890	4.08e-18	91.5	51	15865889	3
SNP_FB_0410066	chr8B	100	50	0	0	1	50	15917970	15917921	4.08e-18	91.5	51	15917920	3
SNP_FB_0410066	chr8B	100	50	0	0	1	50	15978160	15978111	4.08e-18	91.5	51	15978110	3
SNP_FB_0410069	chr8B	100	50	0	0	1	50	15865281	15865232	4.08e-18	91.5	51	15865231	3
SNP_FB_0410069	chr8B	100	50	0	0	1	50	15917312	15917263	4.08e-18	91.5	51	15917262	3
SNP_FB_0410069	chr8B	100	50	0	0	1	50	15977502	15977453	4.08e-18	91.5	51	15977452	3
SNP_FB_0416659	chr8B	100	50	0	0	1	50	14925541	14925590	4.08e-18	91.5	51	14925591	2
SNP_FB_0416659	chr8B	100	50	0	0	1	50	14961446	14961495	4.08e-18	91.5	51	14961496	2
SNP_FB_0416660	chr8B	100	50	0	0	1	50	14925192	14925143	4.08e-18	91.5	51	14925142	2
SNP_FB_0416660	chr8B	100	50	0	0	1	50	14961097	14961048	4.08e-18	91.5	51	14961047	2
SNP_FB_0416661	chr8B	100	50	0	0	1	50	14925056	14925105	4.08e-18	91.5	51	14925106	2
SNP_FB_0416661	chr8B	100	50	0	0	1	50	14960961	14961010	4.08e-18	91.5	51	14961011	2
SNP_FB_0418736	chr4B	96	25	1	0	26	50	9055418	9055442	0.006	41.9	51	9055443	2
SNP_FB_0418736	chr4B	96	25	1	0	26	50	9068445	9068469	0.006	41.9	51	9068470	2
SNP_FB_0942388	chr5B	95.455	22	1	0	29	50	10237684	10237705	0.28	36.5	51	10237706	2
SNP_FB_0942388	chr5B	95.455	22	1	0	29	50	10238193	10238214	0.28	36.5	51	10238215	2
SNP_FB_0425788	chr17B	94	50	3	0	1	50	9928303	9928254	8.99e-14	77.9	51	9928253	2
SNP_FB_0425788	chr17B	94	50	3	0	1	50	22282357	22282308	8.99e-14	77.9	51	22282307	2
SNP_FB_0426479	chr1B	100	50	0	0	1	50	18701573	18701524	4.08e-18	91.5	51	18701523	2
SNP_FB_0426479	chr1B	100	50	0	0	1	50	18714168	18714119	4.08e-18	91.5	51	18714118	2
SNP_FB_0427284	chr1B	100	50	0	0	1	50	19208344	19208295	4.08e-18	91.5	51	19208294	2
SNP_FB_0427284	chr1B	100	50	0	0	1	50	19222669	19222620	4.08e-18	91.5	51	19222619	2
SNP_FB_0431160	chr1B	100	50	0	0	1	50	20680743	20680694	4.08e-18	91.5	51	20680693	2
SNP_FB_0431160	chr1B	100	50	0	0	1	50	20694056	20694007	4.08e-18	91.5	51	20694006	2
SNP_FB_0431186	chr1B	94	50	3	0	1	50	20675429	20675478	8.99e-14	77.9	51	20675479	2
SNP_FB_0431186	chr1B	94	50	3	0	1	50	20688742	20688791	8.99e-14	77.9	51	20688792	2
SNP_FB_0431637	chr7B	100	50	0	0	1	50	14803415	14803464	4.08e-18	91.5	51	14803465	2
SNP_FB_0431637	chr7B	100	50	0	0	1	50	14812375	14812424	4.08e-18	91.5	51	14812425	2
SNP_FB_0431638	chr7B	100	50	0	0	1	50	14803544	14803495	4.08e-18	91.5	51	14803494	2
SNP_FB_0431638	chr7B	100	50	0	0	1	50	14812504	14812455	4.08e-18	91.5	51	14812454	2
SNP_FB_0431640	chr7B	100	50	0	0	1	50	14804820	14804869	4.08e-18	91.5	51	14804870	2
SNP_FB_0431640	chr7B	100	50	0	0	1	50	14813780	14813829	4.08e-18	91.5	51	14813830	2
SNP_FB_0435779	chr13B	87.755	49	6	0	2	50	32425079	32425127	1.98e-09	62.6	51	32425128	2
SNP_FB_0435779	chr13B	87.755	49	6	0	2	50	32432617	32432665	1.98e-09	62.6	51	32432666	2
SNP_FB_0442048	chr10B	94	50	3	0	1	50	22742426	22742377	8.99e-14	77.9	51	22742376	2
SNP_FB_0442048	chr10B	94	50	3	0	1	50	22755306	22755257	8.99e-14	77.9	51	22755256	2
SNP_FB_0442475	chr12B	100	19	0	0	32	50	19408677	19408695	0.28	35.6	51	19408696	2
SNP_FB_0442475	chr12B	100	19	0	0	32	50	19423704	19423722	0.28	35.6	51	19423723	2
SNP_FB_0443116	chr5B	90.909	22	2	0	29	50	637920	637899	3.4	31.9	51	637898	2
SNP_FB_0443116	chr5B	90.909	22	2	0	29	50	9434551	9434530	3.4	31.9	51	9434529	2
RosBREEDSNP_SNP_AG_34190828_Lg1_01678_MAF10_MDP0000272336_exon1	chr1B	100	50	0	0	1	50	24863921	24863970	4.08e-18	91.5	51	24863971	2
RosBREEDSNP_SNP_AG_34190828_Lg1_01678_MAF10_MDP0000272336_exon1	chr1B	100	50	0	0	1	50	24874560	24874609	4.08e-18	91.5	51	24874610	2
SNP_FB_0445935	chr7B	95.238	21	1	0	30	50	23038623	23038643	0.96	34.6	51	23038644	2
SNP_FB_0445935	chr7B	95.238	21	1	0	30	50	23038907	23038927	0.96	34.6	51	23038928	2
SNP_FB_0197737	chr8B	86	50	7	0	1	50	3928307	3928356	2.41e-08	59.9	51	3928357	2
SNP_FB_0197737	chr8B	86	50	7	0	1	50	11375652	11375701	2.41e-08	59.9	51	11375702	2
SNP_FB_0454147	chr4B	98	50	1	0	1	50	3005719	3005670	1.74e-16	86.9	51	3005669	2
SNP_FB_0454147	chr4B	98	50	1	0	1	50	7115351	7115302	1.74e-16	86.9	51	7115301	2
SNP_FB_0476285	chr2B	100	50	0	0	1	50	14466581	14466532	4.08e-18	91.5	51	14466531	2
SNP_FB_0476285	chr2B	100	50	0	0	1	50	14478634	14478585	4.08e-18	91.5	51	14478584	2
SNP_FB_0479157	chr14B	100	50	0	0	1	50	18951287	18951238	4.08e-18	91.5	51	18951237	2
SNP_FB_0479157	chr14B	100	50	0	0	1	50	18952155	18952106	4.08e-18	91.5	51	18952105	2
SNP_FB_0479737	chr14B	100	50	0	0	1	50	19200598	19200549	4.08e-18	91.5	51	19200548	2
SNP_FB_0479737	chr14B	100	50	0	0	1	50	19200829	19200780	4.08e-18	91.5	51	19200779	2
SNP_FB_0481503	chr14B	100	50	0	0	1	50	20102439	20102488	4.08e-18	91.5	51	20102489	2
SNP_FB_0481503	chr14B	100	50	0	0	1	50	20102701	20102750	4.08e-18	91.5	51	20102751	2
SNP_FB_0481531	chr14B	100	50	0	0	1	50	20091743	20091792	4.08e-18	91.5	51	20091793	2
SNP_FB_0481531	chr14B	100	50	0	0	1	50	20092044	20092093	4.08e-18	91.5	51	20092094	2
SNP_FB_0481537	chr14B	100	50	0	0	1	50	20087264	20087215	4.08e-18	91.5	51	20087214	2
SNP_FB_0481537	chr14B	100	50	0	0	1	50	20087492	20087443	4.08e-18	91.5	51	20087442	2
SNP_FB_0482857	chr13B	100	50	0	0	1	50	35060680	35060729	4.08e-18	91.5	51	35060730	2
SNP_FB_0482857	chr13B	100	50	0	0	1	50	35072643	35072692	4.08e-18	91.5	51	35072693	2
SNP_FB_0482859	chr13B	100	50	0	0	1	50	35059895	35059846	4.08e-18	91.5	51	35059845	2
SNP_FB_0482859	chr13B	100	50	0	0	1	50	35071858	35071809	4.08e-18	91.5	51	35071808	2
SNP_FB_0959721	chr13B	100	18	0	0	33	50	36019901	36019918	0.96	33.7	51	36019919	2
SNP_FB_0959721	chr13B	100	18	0	0	33	50	36032981	36032998	0.96	33.7	51	36032999	2
SNP_FB_0497855	chr9B	100	50	0	0	1	50	22701778	22701729	4.08e-18	91.5	51	22701728	2
SNP_FB_0497855	chr9B	100	50	0	0	1	50	22714703	22714654	4.08e-18	91.5	51	22714653	2
SNP_FB_0497856	chr9B	100	50	0	0	1	50	22701544	22701593	4.08e-18	91.5	51	22701594	2
SNP_FB_0497856	chr9B	100	50	0	0	1	50	22714469	22714518	4.08e-18	91.5	51	22714519	2
SNP_FB_0497867	chr9B	100	50	0	0	1	50	22697076	22697125	4.08e-18	91.5	51	22697126	2
SNP_FB_0497867	chr9B	100	50	0	0	1	50	22710001	22710050	4.08e-18	91.5	51	22710051	2
SNP_FB_0962583	chr14B	86.842	38	2	0	13	50	22923848	22923814	0.006	41	51	22923813	2
SNP_FB_0962583	chr14B	86.842	38	2	0	13	50	22924285	22924251	0.006	41	51	22924250	2
SNP_FB_0961867	chr2B	100	50	0	0	1	50	33777904	33777953	4.08e-18	91.5	51	33777954	2
SNP_FB_0961867	chr2B	100	50	0	0	1	50	33782195	33782244	4.08e-18	91.5	51	33782245	2
SNP_FB_1083193	chr2B	88.462	26	3	0	25	50	13055	13080	0.96	34.6	51	13081	3
SNP_FB_1083193	chr2B	88.462	26	3	0	25	50	26641	26666	0.96	34.6	51	26667	3
SNP_FB_1083193	chr2B	88.462	26	3	0	25	50	40227	40252	0.96	34.6	51	40253	3
SNP_FB_0505543	chr2B	94	50	3	0	1	50	5688202	5688153	8.99e-14	77.9	51	5688152	2
SNP_FB_0505543	chr2B	94	50	3	0	1	50	17742363	17742412	8.99e-14	77.9	51	17742413	2
SNP_FB_0969514	chr1B	100	50	0	0	1	50	1770197	1770246	4.08e-18	91.5	51	1770247	2
SNP_FB_0969514	chr1B	100	50	0	0	1	50	1780590	1780639	4.08e-18	91.5	51	1780640	2
SNP_FB_0969517	chr1B	100	50	0	0	1	50	1769801	1769850	4.08e-18	91.5	51	1769851	2
SNP_FB_0969517	chr1B	100	50	0	0	1	50	1780194	1780243	4.08e-18	91.5	51	1780244	2
SNP_FB_1089020	chr4B	100	50	0	0	1	50	13402346	13402297	4.08e-18	91.5	51	13402296	2
SNP_FB_1089020	chr4B	100	50	0	0	1	50	13403569	13403520	4.08e-18	91.5	51	13403519	2
SNP_FB_0515433	chr2B	100	19	0	0	32	50	33870730	33870712	0.28	35.6	51	33870711	2
SNP_FB_0515433	chr2B	100	19	0	0	32	50	33882552	33882534	0.28	35.6	51	33882533	2
SNP_FB_0521105	chr1B	94	50	3	0	1	50	6728653	6728604	8.99e-14	77.9	51	6728603	3
SNP_FB_0521105	chr1B	94	50	3	0	1	50	6737876	6737827	8.99e-14	77.9	51	6737826	3
SNP_FB_0521105	chr1B	94	50	3	0	1	50	10358564	10358613	8.99e-14	77.9	51	10358614	3
SNP_FB_0528071	chr3B	100	50	0	0	1	50	10344547	10344498	4.08e-18	91.5	51	10344497	2
SNP_FB_0528071	chr3B	100	50	0	0	1	50	10430834	10430785	4.08e-18	91.5	51	10430784	2
SNP_FB_0972704	chr3B	100	50	0	0	1	50	24281765	24281814	4.08e-18	91.5	51	24281815	3
SNP_FB_0972704	chr3B	100	50	0	0	1	50	24325246	24325295	4.08e-18	91.5	51	24325296	3
SNP_FB_0972704	chr3B	100	50	0	0	1	50	24363572	24363621	4.08e-18	91.5	51	24363622	3
SNP_FB_0535227	chr8B	97.959	49	1	0	2	50	6297722	6297674	6.06e-16	85.1	51	6297673	2
SNP_FB_0535227	chr8B	96	50	2	0	1	50	6398599	6398550	2.11e-15	82.4	51	6398549	2
SNP_FB_0550333	chr3B	98	50	1	0	1	50	29513333	29513284	1.74e-16	86.9	51	29513283	2
SNP_FB_0550333	chr3B	98	50	1	0	1	50	29524799	29524750	1.74e-16	86.9	51	29524749	2
SNP_FB_0550340	chr3B	100	50	0	0	1	50	29514011	29513962	4.08e-18	91.5	51	29513961	2
SNP_FB_0550340	chr3B	100	50	0	0	1	50	29525477	29525428	4.08e-18	91.5	51	29525427	2
SNP_FB_0556878	chr3B	100	50	0	0	1	50	32697017	32697066	4.08e-18	91.5	51	32697067	2
SNP_FB_0556878	chr3B	100	50	0	0	1	50	32715277	32715326	4.08e-18	91.5	51	32715327	2
SNP_FB_0739943	chr9B	87.179	39	5	0	12	50	13956712	13956674	4.36e-05	49.1	51	13956673	2
SNP_FB_0739943	chr9B	87.179	39	5	0	12	50	13986147	13986109	4.36e-05	49.1	51	13986108	2
SNP_FB_0421614	chr1B	100	50	0	0	1	50	17770012	17769963	4.08e-18	91.5	51	17769962	2
SNP_FB_0421614	chr1B	100	50	0	0	1	50	17792757	17792708	4.08e-18	91.5	51	17792707	2
SNP_FB_0421620	chr1B	100	50	0	0	1	50	17774037	17773988	4.08e-18	91.5	51	17773987	2
SNP_FB_0421620	chr1B	100	50	0	0	1	50	17796782	17796733	4.08e-18	91.5	51	17796732	2
SNP_FB_0421625	chr1B	100	50	0	0	1	50	17775356	17775307	4.08e-18	91.5	51	17775306	2
SNP_FB_0421625	chr1B	100	50	0	0	1	50	17798101	17798052	4.08e-18	91.5	51	17798051	2
SNP_FB_0421626	chr1B	100	50	0	0	1	50	17775448	17775399	4.08e-18	91.5	51	17775398	2
SNP_FB_0421626	chr1B	100	50	0	0	1	50	17798193	17798144	4.08e-18	91.5	51	17798143	2
SNP_FB_0421635	chr1B	100	50	0	0	1	50	17776314	17776363	4.08e-18	91.5	51	17776364	2
SNP_FB_0421635	chr1B	100	50	0	0	1	50	17799059	17799108	4.08e-18	91.5	51	17799109	2
SNP_FB_0421638	chr1B	100	50	0	0	1	50	17776962	17777011	4.08e-18	91.5	51	17777012	2
SNP_FB_0421638	chr1B	100	50	0	0	1	50	17799707	17799756	4.08e-18	91.5	51	17799757	2
SNP_FB_0421652	chr1B	100	50	0	0	1	50	17778960	17779009	4.08e-18	91.5	51	17779010	2
SNP_FB_0421652	chr1B	100	50	0	0	1	50	17801705	17801754	4.08e-18	91.5	51	17801755	2
SNP_FB_0423617	chr5B	100	17	0	0	34	50	18223854	18223838	3.4	31.9	51	18223837	22
SNP_FB_0423617	chr5B	100	17	0	0	34	50	18230623	18230607	3.4	31.9	51	18230606	22
SNP_FB_0423617	chr5B	100	17	0	0	34	50	39327348	39327332	3.4	31.9	51	39327331	22
SNP_FB_0556864	chr3B	100	50	0	0	1	50	32692326	32692277	4.08e-18	91.5	51	32692276	2
SNP_FB_0556864	chr3B	100	50	0	0	1	50	32710586	32710537	4.08e-18	91.5	51	32710536	2
SNP_FB_0556866	chr3B	100	50	0	0	1	50	32693185	32693136	4.08e-18	91.5	51	32693135	2
SNP_FB_0556866	chr3B	100	50	0	0	1	50	32711445	32711396	4.08e-18	91.5	51	32711395	2
SNP_FB_0556872	chr3B	100	50	0	0	1	50	32694242	32694291	4.08e-18	91.5	51	32694292	2
SNP_FB_0556872	chr3B	100	50	0	0	1	50	32712502	32712551	4.08e-18	91.5	51	32712552	2
SNP_FB_0556874	chr3B	100	50	0	0	1	50	32695326	32695375	4.08e-18	91.5	51	32695376	2
SNP_FB_0556874	chr3B	100	50	0	0	1	50	32713586	32713635	4.08e-18	91.5	51	32713636	2
SNP_FB_0556882	chr3B	100	50	0	0	1	50	32697919	32697870	4.08e-18	91.5	51	32697869	2
SNP_FB_0556882	chr3B	100	50	0	0	1	50	32716179	32716130	4.08e-18	91.5	51	32716129	2
SNP_FB_0556901	chr3B	100	50	0	0	1	50	32700049	32700000	4.08e-18	91.5	51	32699999	2
SNP_FB_0556901	chr3B	100	50	0	0	1	50	32718309	32718260	4.08e-18	91.5	51	32718259	2
SNP_FB_0556908	chr3B	100	50	0	0	1	50	32701254	32701205	4.08e-18	91.5	51	32701204	2
SNP_FB_0556908	chr3B	100	50	0	0	1	50	32719514	32719465	4.08e-18	91.5	51	32719464	2
RosBREEDSNP_SNP_CT_39129145_Lg3_6910_MAF30_6910_exon1	chr3B	100	50	0	0	1	50	32696179	32696228	4.08e-18	91.5	51	32696229	2
RosBREEDSNP_SNP_CT_39129145_Lg3_6910_MAF30_6910_exon1	chr3B	100	50	0	0	1	50	32714439	32714488	4.08e-18	91.5	51	32714489	2
RosBREEDSNP_SNP_GT_39129174_Lg3_6910_MAF20_6910_exon1	chr3B	98	50	0	0	1	50	32696208	32696256	2.11e-15	83.3	51	32696257	2
RosBREEDSNP_SNP_GT_39129174_Lg3_6910_MAF20_6910_exon1	chr3B	98	50	0	0	1	50	32714468	32714516	2.11e-15	83.3	51	32714517	2
SNP_FB_0206550	chr2B	100	50	0	0	1	50	13967907	13967858	4.08e-18	91.5	51	13967857	2
SNP_FB_0206550	chr2B	100	50	0	0	1	50	13980591	13980542	4.08e-18	91.5	51	13980541	2
SNP_FB_0206551	chr2B	100	50	0	0	1	50	13967971	13968020	4.08e-18	91.5	51	13968021	2
SNP_FB_0206551	chr2B	100	50	0	0	1	50	13980655	13980704	4.08e-18	91.5	51	13980705	2
SNP_FB_0206552	chr2B	98	50	1	0	1	50	13968200	13968151	1.74e-16	86.9	51	13968150	2
SNP_FB_0206552	chr2B	98	50	1	0	1	50	13980884	13980835	1.74e-16	86.9	51	13980834	2
SNP_FB_0206553	chr2B	100	50	0	0	1	50	13968382	13968431	4.08e-18	91.5	51	13968432	2
SNP_FB_0206553	chr2B	100	50	0	0	1	50	13981066	13981115	4.08e-18	91.5	51	13981116	2
SNP_FB_0206556	chr2B	98	50	1	0	1	50	13968791	13968742	1.74e-16	86.9	51	13968741	2
SNP_FB_0206556	chr2B	98	50	1	0	1	50	13981475	13981426	1.74e-16	86.9	51	13981425	2
SNP_FB_0206557	chr2B	100	50	0	0	1	50	13968905	13968954	4.08e-18	91.5	51	13968955	2
SNP_FB_0206557	chr2B	100	50	0	0	1	50	13981589	13981638	4.08e-18	91.5	51	13981639	2
SNP_FB_0973333	chr3B	100	50	0	0	1	50	25583892	25583941	4.08e-18	91.5	51	25583942	2
SNP_FB_0973333	chr3B	100	50	0	0	1	50	25584133	25584182	4.08e-18	91.5	51	25584183	2
RosBREEDSNP_SNP_CT_2916981_Lg2_RosCOS2955_MAF50_MDP0000565228_exon1	chr2B	98	50	1	0	1	50	2070011	2069962	1.74e-16	86.9	51	2069961	2
RosBREEDSNP_SNP_CT_2916981_Lg2_RosCOS2955_MAF50_MDP0000565228_exon1	chr2B	98	50	1	0	1	50	2078257	2078208	1.74e-16	86.9	51	2078207	2
RosBREEDSNP_SNP_GA_6181881_Lg3_00073_MAF10_1646857_exon1	chr3B	100	50	0	0	1	50	4533359	4533408	4.08e-18	91.5	51	4533409	2
RosBREEDSNP_SNP_GA_6181881_Lg3_00073_MAF10_1646857_exon1	chr3B	100	50	0	0	1	50	4565845	4565894	4.08e-18	91.5	51	4565895	2
GDsnp01349	chr2B	100	50	0	0	1	50	33407504	33407455	4.08e-18	91.5	51	33407454	2
GDsnp01349	chr2B	100	50	0	0	1	50	33419315	33419266	4.08e-18	91.5	51	33419265	2
GDsnp02538	chr1B	100	50	0	0	1	50	18111669	18111718	4.08e-18	91.5	51	18111719	2
GDsnp02538	chr1B	100	50	0	0	1	50	18116681	18116730	4.08e-18	91.5	51	18116731	2
RosBREEDSNP_SNP_AG_33286299_Lg3_01667_MAF30_483376_exon3	chr3B	100	50	0	0	1	50	27472284	27472235	4.08e-18	91.5	51	27472234	2
RosBREEDSNP_SNP_AG_33286299_Lg3_01667_MAF30_483376_exon3	chr3B	100	50	0	0	1	50	27484321	27484272	4.08e-18	91.5	51	27484271	2
RosBREEDSNP_SNP_GA_15184323_Lg2_00222_MAF30_MDP0000298218_exon2	chr2B	98	50	1	0	1	50	11958138	11958089	1.74e-16	86.9	51	11958088	2
RosBREEDSNP_SNP_GA_15184323_Lg2_00222_MAF30_MDP0000298218_exon2	chr2B	98	50	1	0	1	50	11972126	11972077	1.74e-16	86.9	51	11972076	2
RosBREEDSNP_SNP_GA_5074647_Lg2_00077_MAF40_1649337_exon1	chr2B	100	50	0	0	1	50	4295259	4295210	4.08e-18	91.5	51	4295209	2
RosBREEDSNP_SNP_GA_5074647_Lg2_00077_MAF40_1649337_exon1	chr2B	100	50	0	0	1	50	4307627	4307578	4.08e-18	91.5	51	4307577	2
RosBREEDSNP_SNP_GT_15181769_Lg2_00222_MAF30_MDP0000849116_exon1	chr2B	100	50	0	0	1	50	11957290	11957339	4.08e-18	91.5	51	11957340	2
RosBREEDSNP_SNP_GT_15181769_Lg2_00222_MAF30_MDP0000849116_exon1	chr2B	100	50	0	0	1	50	11971277	11971326	4.08e-18	91.5	51	11971327	2
RosBREEDSNP_SNP_GT_29645640_Lg3_01969_MAF30_187070_exon1	chr3B	100	50	0	0	1	50	24975531	24975482	4.08e-18	91.5	51	24975481	2
RosBREEDSNP_SNP_GT_29645640_Lg3_01969_MAF30_187070_exon1	chr3B	100	50	0	0	1	50	24975912	24975863	4.08e-18	91.5	51	24975862	2
RosBREEDSNP_SNP_GT_5177248_Lg3_01957_MAF50_MDP0000134469_exon2	chr3B	100	50	0	0	1	50	3386380	3386429	4.08e-18	91.5	51	3386430	2
RosBREEDSNP_SNP_GT_5177248_Lg3_01957_MAF50_MDP0000134469_exon2	chr3B	100	50	0	0	1	50	3421156	3421205	4.08e-18	91.5	51	3421206	2
RosBREEDSNP_SNP_TC_29875324_Lg3_01604_MAF50_213139_exon2	chr3B	100	50	0	0	1	50	25215345	25215394	4.08e-18	91.5	51	25215395	2
RosBREEDSNP_SNP_TC_29875324_Lg3_01604_MAF50_213139_exon2	chr3B	100	50	0	0	1	50	25215916	25215965	4.08e-18	91.5	51	25215966	2
SNP_FB_0415526	chr1B	100	50	0	0	1	50	12206176	12206127	4.08e-18	91.5	51	12206126	2
SNP_FB_0415526	chr1B	100	50	0	0	1	50	12216828	12216779	4.08e-18	91.5	51	12216778	2
SNP_FB_0426471	chr1B	100	50	0	0	1	50	18700498	18700449	4.08e-18	91.5	51	18700448	2
SNP_FB_0426471	chr1B	100	50	0	0	1	50	18713093	18713044	4.08e-18	91.5	51	18713043	2
SNP_FB_0426498	chr1B	100	50	0	0	1	50	18704024	18703975	4.08e-18	91.5	51	18703974	2
SNP_FB_0426498	chr1B	100	50	0	0	1	50	18716619	18716570	4.08e-18	91.5	51	18716569	2
SNP_FB_0427282	chr1B	100	50	0	0	1	50	19207900	19207949	4.08e-18	91.5	51	19207950	2
SNP_FB_0427282	chr1B	100	50	0	0	1	50	19222225	19222274	4.08e-18	91.5	51	19222275	2
SNP_FB_0427287	chr1B	96	50	2	0	1	50	19209684	19209733	2.11e-15	82.4	51	19209734	2
SNP_FB_0427287	chr1B	96	50	2	0	1	50	19224009	19224058	2.11e-15	82.4	51	19224059	2
SNP_FB_0427291	chr1B	100	50	0	0	1	50	19210579	19210530	4.08e-18	91.5	51	19210529	2
SNP_FB_0427291	chr1B	100	50	0	0	1	50	19224904	19224855	4.08e-18	91.5	51	19224854	2
SNP_FB_0427296	chr1B	100	50	0	0	1	50	19213226	19213177	4.08e-18	91.5	51	19213176	2
SNP_FB_0427296	chr1B	100	50	0	0	1	50	19227551	19227502	4.08e-18	91.5	51	19227501	2
RosBREEDSNP_SNP_GT_17869158_Lg1_00440_MAF30_MDP0000190950_exon2	chr1B	100	50	0	0	1	50	19210420	19210371	4.08e-18	91.5	51	19210370	2
RosBREEDSNP_SNP_GT_17869158_Lg1_00440_MAF30_MDP0000190950_exon2	chr1B	100	50	0	0	1	50	19224745	19224696	4.08e-18	91.5	51	19224695	2
RosBREEDSNP_SNP_TC_17871172_Lg1_00440_MAF30_1636772_exon2	chr1B	100	50	0	0	1	50	19212433	19212384	4.08e-18	91.5	51	19212383	2
RosBREEDSNP_SNP_TC_17871172_Lg1_00440_MAF30_1636772_exon2	chr1B	100	50	0	0	1	50	19226758	19226709	4.08e-18	91.5	51	19226708	2
SNP_FB_0428716	chr1B	98	50	1	0	1	50	19826364	19826413	1.74e-16	86.9	51	19826414	2
SNP_FB_0428716	chr1B	98	50	1	0	1	50	19837344	19837393	1.74e-16	86.9	51	19837394	2
SNP_FB_0428718	chr1B	100	50	0	0	1	50	19826550	19826599	4.08e-18	91.5	51	19826600	2
SNP_FB_0428718	chr1B	100	50	0	0	1	50	19837530	19837579	4.08e-18	91.5	51	19837580	2
SNP_FB_0428720	chr1B	100	50	0	0	1	50	19826981	19827030	4.08e-18	91.5	51	19827031	2
SNP_FB_0428720	chr1B	100	50	0	0	1	50	19837961	19838010	4.08e-18	91.5	51	19838011	2
SNP_FB_0428721	chr1B	100	50	0	0	1	50	19827129	19827178	4.08e-18	91.5	51	19827179	2
SNP_FB_0428721	chr1B	100	50	0	0	1	50	19838109	19838158	4.08e-18	91.5	51	19838159	2
SNP_FB_0428723	chr1B	100	50	0	0	1	50	19827669	19827620	4.08e-18	91.5	51	19827619	2
SNP_FB_0428723	chr1B	100	50	0	0	1	50	19838649	19838600	4.08e-18	91.5	51	19838599	2
SNP_FB_0428724	chr1B	100	50	0	0	1	50	19827978	19828027	4.08e-18	91.5	51	19828028	2
SNP_FB_0428724	chr1B	100	50	0	0	1	50	19838958	19839007	4.08e-18	91.5	51	19839008	2
SNP_FB_0428726	chr1B	100	50	0	0	1	50	19828282	19828331	4.08e-18	91.5	51	19828332	2
SNP_FB_0428726	chr1B	100	50	0	0	1	50	19839262	19839311	4.08e-18	91.5	51	19839312	2
SNP_FB_0428728	chr1B	100	50	0	0	1	50	19828946	19828995	4.08e-18	91.5	51	19828996	2
SNP_FB_0428728	chr1B	100	50	0	0	1	50	19839926	19839975	4.08e-18	91.5	51	19839976	2
RosBREEDSNP_SNP_GA_18831803_Lg1_02731_MAF30_MDP0000147688_exon19	chr1B	98	50	1	0	1	50	19826310	19826359	1.74e-16	86.9	51	19826360	2
RosBREEDSNP_SNP_GA_18831803_Lg1_02731_MAF30_MDP0000147688_exon19	chr1B	98	50	1	0	1	50	19837290	19837339	1.74e-16	86.9	51	19837340	2
GDsnp00250	chr1B	100	50	0	0	1	50	20679776	20679825	4.08e-18	91.5	51	20679826	2
GDsnp00250	chr1B	100	50	0	0	1	50	20693089	20693138	4.08e-18	91.5	51	20693139	2
SNP_FB_0431157	chr1B	100	50	0	0	1	50	20681548	20681597	4.08e-18	91.5	51	20681598	2
SNP_FB_0431157	chr1B	100	50	0	0	1	50	20694861	20694910	4.08e-18	91.5	51	20694911	2
SNP_FB_0431170	chr1B	100	50	0	0	1	50	20678280	20678329	4.08e-18	91.5	51	20678330	2
SNP_FB_0431170	chr1B	100	50	0	0	1	50	20691593	20691642	4.08e-18	91.5	51	20691643	2
SNP_FB_0431171	chr1B	100	50	0	0	1	50	20678125	20678174	4.08e-18	91.5	51	20678175	2
SNP_FB_0431171	chr1B	100	50	0	0	1	50	20691438	20691487	4.08e-18	91.5	51	20691488	2
SNP_FB_0431172	chr1B	100	50	0	0	1	50	20678049	20678098	4.08e-18	91.5	51	20678099	2
SNP_FB_0431172	chr1B	100	50	0	0	1	50	20691362	20691411	4.08e-18	91.5	51	20691412	2
SNP_FB_0431177	chr1B	100	50	0	0	1	50	20676974	20676925	4.08e-18	91.5	51	20676924	2
SNP_FB_0431177	chr1B	100	50	0	0	1	50	20690287	20690238	4.08e-18	91.5	51	20690237	2
SNP_FB_1113057	chr1B	100	50	0	0	1	50	18982251	18982202	4.08e-18	91.5	51	18982201	2
SNP_FB_1113057	chr1B	100	50	0	0	1	50	19020899	19020850	4.08e-18	91.5	51	19020849	2
SNP_FB_0079679	chr1B	82	50	9	0	1	50	13433273	13433224	1.25e-05	50.9	51	13433223	2
SNP_FB_0079679	chr1B	82	50	9	0	1	50	13445274	13445225	1.25e-05	50.9	51	13445224	2
SNP_FB_0079708	chr1B	80.392	51	8	0	1	50	13435453	13435502	0.006	41	51	13435503	2
SNP_FB_0079708	chr1B	80.392	51	8	0	1	50	13447454	13447503	0.006	41	51	13447504	2
SNP_FB_0079713	chr1B	78	50	11	0	1	50	13436019	13436068	0.006	41.9	51	13436069	3
SNP_FB_0079713	chr1B	78	50	11	0	1	50	13448020	13448069	0.006	41.9	51	13448070	3
SNP_FB_0079713	chr1B	78	50	8	0	1	50	13699745	13699699	0.023	40.1	51	13699698	3
SNP_FB_1108214	chr1B	100	50	0	0	1	50	13301907	13301858	4.08e-18	91.5	51	13301857	2
SNP_FB_1108214	chr1B	100	50	0	0	1	50	13313721	13313672	4.08e-18	91.5	51	13313671	2
SNP_FB_0197440	chr15B	82.692	52	7	0	1	50	5168414	5168465	3.58e-06	51.8	51	5168466	4
SNP_FB_0197440	chr15B	82.692	52	7	0	1	50	5184933	5184984	3.58e-06	51.8	51	5184985	4
SNP_FB_0197440	chr15B	82.692	52	7	0	1	50	5429491	5429440	3.58e-06	51.8	51	5429439	4
SNP_FB_0197440	chr15B	82.692	52	7	0	1	50	6076449	6076500	3.58e-06	51.8	51	6076501	4
SNP_FB_0197766	chr15B	81.25	48	9	0	3	50	4556878	4556831	0.000152	47.3	51	4556830	2
SNP_FB_0197766	chr15B	81.25	48	9	0	3	50	5729291	5729244	0.000152	47.3	51	5729243	2
SNP_FB_0455789	chr2B	100	50	0	0	1	50	3778062	3778013	4.08e-18	91.5	51	3778012	2
SNP_FB_0455789	chr2B	100	50	0	0	1	50	3788139	3788090	4.08e-18	91.5	51	3788089	2
SNP_FB_0455794	chr2B	100	50	0	0	1	50	3779853	3779902	4.08e-18	91.5	51	3779903	2
SNP_FB_0455794	chr2B	100	50	0	0	1	50	3789930	3789979	4.08e-18	91.5	51	3789980	2
SNP_FB_0455797	chr2B	100	50	0	0	1	50	3780317	3780268	4.08e-18	91.5	51	3780267	2
SNP_FB_0455797	chr2B	100	50	0	0	1	50	3790394	3790345	4.08e-18	91.5	51	3790344	2
SNP_FB_0455800	chr2B	100	50	0	0	1	50	3781339	3781388	4.08e-18	91.5	51	3781389	2
SNP_FB_0455800	chr2B	100	50	0	0	1	50	3791416	3791465	4.08e-18	91.5	51	3791466	2
SNP_FB_0455806	chr2B	100	50	0	0	1	50	3782659	3782610	4.08e-18	91.5	51	3782609	2
SNP_FB_0455806	chr2B	100	50	0	0	1	50	3792736	3792687	4.08e-18	91.5	51	3792686	2
SNP_FB_0455810	chr2B	100	50	0	0	1	50	3783556	3783507	4.08e-18	91.5	51	3783506	2
SNP_FB_0455810	chr2B	100	50	0	0	1	50	3793633	3793584	4.08e-18	91.5	51	3793583	2
SNP_FB_0455816	chr2B	100	50	0	0	1	50	3784250	3784201	4.08e-18	91.5	51	3784200	2
SNP_FB_0455816	chr2B	100	50	0	0	1	50	3794327	3794278	4.08e-18	91.5	51	3794277	2
SNP_FB_0476288	chr2B	100	50	0	0	1	50	14468731	14468682	4.08e-18	91.5	51	14468681	2
SNP_FB_0476288	chr2B	100	50	0	0	1	50	14480784	14480735	4.08e-18	91.5	51	14480734	2
SNP_FB_0476291	chr2B	100	50	0	0	1	50	14469137	14469186	4.08e-18	91.5	51	14469187	2
SNP_FB_0476291	chr2B	100	50	0	0	1	50	14481190	14481239	4.08e-18	91.5	51	14481240	2
RosBREEDSNP_SNP_GT_18746181_Lg2_02076_MAF20_MDP0000178428_exon1	chr2B	100	50	0	0	1	50	14464420	14464469	4.08e-18	91.5	51	14464470	2
RosBREEDSNP_SNP_GT_18746181_Lg2_02076_MAF20_MDP0000178428_exon1	chr2B	100	50	0	0	1	50	14476473	14476522	4.08e-18	91.5	51	14476523	2
RosBREEDSNP_SNP_TC_18748787_Lg2_02076_MAF20_MDP0000274383_exon1	chr2B	100	50	0	0	1	50	14467133	14467084	4.08e-18	91.5	51	14467083	2
RosBREEDSNP_SNP_TC_18748787_Lg2_02076_MAF20_MDP0000274383_exon1	chr2B	100	50	0	0	1	50	14479186	14479137	4.08e-18	91.5	51	14479136	2
SNP_FB_0483064	chr2B	100	50	0	0	1	50	17467578	17467627	4.08e-18	91.5	51	17467628	2
SNP_FB_0483064	chr2B	100	50	0	0	1	50	17479046	17479095	4.08e-18	91.5	51	17479096	2
SNP_FB_0483067	chr2B	100	50	0	0	1	50	17468239	17468190	4.08e-18	91.5	51	17468189	2
SNP_FB_0483067	chr2B	100	50	0	0	1	50	17479707	17479658	4.08e-18	91.5	51	17479657	2
SNP_FB_0495611	chr2B	100	50	0	0	1	50	33051502	33051453	4.08e-18	91.5	51	33051452	2
SNP_FB_0495611	chr2B	100	50	0	0	1	50	33063525	33063476	4.08e-18	91.5	51	33063475	2
SNP_FB_0495613	chr2B	100	50	0	0	1	50	33051778	33051729	4.08e-18	91.5	51	33051728	2
SNP_FB_0495613	chr2B	100	50	0	0	1	50	33063801	33063752	4.08e-18	91.5	51	33063751	2
SNP_FB_0495616	chr2B	100	50	0	0	1	50	33052757	33052806	4.08e-18	91.5	51	33052807	2
SNP_FB_0495616	chr2B	100	50	0	0	1	50	33064780	33064829	4.08e-18	91.5	51	33064830	2
SNP_FB_0495625	chr2B	100	50	0	0	1	50	33055580	33055629	4.08e-18	91.5	51	33055630	2
SNP_FB_0495625	chr2B	100	50	0	0	1	50	33067603	33067652	4.08e-18	91.5	51	33067653	2
SNP_FB_0495643	chr2B	100	50	0	0	1	50	33058061	33058110	4.08e-18	91.5	51	33058111	2
SNP_FB_0495643	chr2B	100	50	0	0	1	50	33070084	33070133	4.08e-18	91.5	51	33070134	2
SNP_FB_0495649	chr2B	98	50	1	0	1	50	33058711	33058662	1.74e-16	86.9	51	33058661	2
SNP_FB_0495649	chr2B	98	50	1	0	1	50	33070734	33070685	1.74e-16	86.9	51	33070684	2
RosBREEDSNP_SNP_TC_33873171_Lg2_01349_MAF40_1648732_exon10	chr2B	100	50	0	0	1	50	33347444	33347395	4.08e-18	91.5	51	33347394	2
RosBREEDSNP_SNP_TC_33873171_Lg2_01349_MAF40_1648732_exon10	chr2B	100	50	0	0	1	50	33359377	33359328	4.08e-18	91.5	51	33359327	2
SNP_FB_0495939	chr2B	98	50	1	0	1	50	33328386	33328435	1.74e-16	86.9	51	33328436	3
SNP_FB_0495939	chr2B	98	50	1	0	1	50	33342569	33342618	1.74e-16	86.9	51	33342619	3
SNP_FB_0495939	chr2B	98	50	1	0	1	50	33354502	33354551	1.74e-16	86.9	51	33354552	3
SNP_FB_0495942	chr2B	100	50	0	0	1	50	33342869	33342820	4.08e-18	91.5	51	33342819	2
SNP_FB_0495942	chr2B	100	50	0	0	1	50	33354802	33354753	4.08e-18	91.5	51	33354752	2
SNP_FB_0495949	chr2B	100	50	0	0	1	50	33343552	33343601	4.08e-18	91.5	51	33343602	2
SNP_FB_0495949	chr2B	100	50	0	0	1	50	33355485	33355534	4.08e-18	91.5	51	33355535	2
SNP_FB_0495951	chr2B	100	50	0	0	1	50	33343856	33343807	4.08e-18	91.5	51	33343806	2
SNP_FB_0495951	chr2B	100	50	0	0	1	50	33355789	33355740	4.08e-18	91.5	51	33355739	2
SNP_FB_0495955	chr2B	100	50	0	0	1	50	33344598	33344647	4.08e-18	91.5	51	33344648	2
SNP_FB_0495955	chr2B	100	50	0	0	1	50	33356531	33356580	4.08e-18	91.5	51	33356581	2
SNP_FB_0495964	chr2B	100	50	0	0	1	50	33345723	33345772	4.08e-18	91.5	51	33345773	2
SNP_FB_0495964	chr2B	100	50	0	0	1	50	33357656	33357705	4.08e-18	91.5	51	33357706	2
SNP_FB_0495966	chr2B	100	50	0	0	1	50	33345916	33345867	4.08e-18	91.5	51	33345866	2
SNP_FB_0495966	chr2B	100	50	0	0	1	50	33357849	33357800	4.08e-18	91.5	51	33357799	2
SNP_FB_0495972	chr2B	100	50	0	0	1	50	33346673	33346722	4.08e-18	91.5	51	33346723	2
SNP_FB_0495972	chr2B	100	50	0	0	1	50	33358606	33358655	4.08e-18	91.5	51	33358656	2
SNP_FB_0495984	chr2B	100	50	0	0	1	50	33348616	33348567	4.08e-18	91.5	51	33348566	2
SNP_FB_0495984	chr2B	100	50	0	0	1	50	33360549	33360500	4.08e-18	91.5	51	33360499	2
SNP_FB_0496336	chr2B	100	50	0	0	1	50	33652806	33652757	4.08e-18	91.5	51	33652756	2
SNP_FB_0496336	chr2B	100	50	0	0	1	50	33661349	33661300	4.08e-18	91.5	51	33661299	2
SNP_FB_0496337	chr2B	100	50	0	0	1	50	33652769	33652818	4.08e-18	91.5	51	33652819	2
SNP_FB_0496337	chr2B	100	50	0	0	1	50	33661312	33661361	4.08e-18	91.5	51	33661362	2
SNP_FB_0496338	chr2B	100	50	0	0	1	50	33652918	33652967	4.08e-18	91.5	51	33652968	2
SNP_FB_0496338	chr2B	100	50	0	0	1	50	33661461	33661510	4.08e-18	91.5	51	33661511	2
SNP_FB_0496340	chr2B	100	50	0	0	1	50	33653011	33653060	4.08e-18	91.5	51	33653061	2
SNP_FB_0496340	chr2B	100	50	0	0	1	50	33661554	33661603	4.08e-18	91.5	51	33661604	2
SNP_FB_0496343	chr2B	96	50	2	0	1	50	33653248	33653297	2.11e-15	82.4	51	33653298	2
SNP_FB_0496343	chr2B	96	50	2	0	1	50	33661791	33661840	2.11e-15	82.4	51	33661841	2
SNP_FB_0496348	chr2B	100	50	0	0	1	50	33654516	33654467	4.08e-18	91.5	51	33654466	2
SNP_FB_0496348	chr2B	100	50	0	0	1	50	33663059	33663010	4.08e-18	91.5	51	33663009	2
SNP_FB_0496358	chr2B	98	50	1	0	1	50	33658628	33658677	1.74e-16	86.9	51	33658678	2
SNP_FB_0496358	chr2B	98	50	1	0	1	50	33667171	33667220	1.74e-16	86.9	51	33667221	2
RosBREEDSNP_SNP_GA_34054741_Lg2_RosCOS1019_MAF50_MDP0000244330_exon4	chr2B	100	50	0	0	1	50	33657170	33657219	4.08e-18	91.5	51	33657220	2
RosBREEDSNP_SNP_GA_34054741_Lg2_RosCOS1019_MAF50_MDP0000244330_exon4	chr2B	100	50	0	0	1	50	33665713	33665762	4.08e-18	91.5	51	33665763	2
SNP_FB_0961868	chr2B	100	50	0	0	1	50	33778015	33777966	4.08e-18	91.5	51	33777965	2
SNP_FB_0961868	chr2B	100	50	0	0	1	50	33782306	33782257	4.08e-18	91.5	51	33782256	2
SNP_FB_0961869	chr2B	100	50	0	0	1	50	33778212	33778261	4.08e-18	91.5	51	33778262	2
SNP_FB_0961869	chr2B	100	50	0	0	1	50	33782503	33782552	4.08e-18	91.5	51	33782553	2
SNP_FB_0502973	chr2B	100	50	0	0	1	50	37219981	37219932	4.08e-18	91.5	51	37219931	2
SNP_FB_0502973	chr2B	100	50	0	0	1	50	37229223	37229174	4.08e-18	91.5	51	37229173	2
SNP_FB_0510764	chr3B	100	50	0	0	1	50	3373768	3373719	4.08e-18	91.5	51	3373718	2
SNP_FB_0510764	chr3B	100	50	0	0	1	50	3408544	3408495	4.08e-18	91.5	51	3408494	2
SNP_FB_0512515	chr3B	100	50	0	0	1	50	4207273	4207322	4.08e-18	91.5	51	4207323	2
SNP_FB_0512515	chr3B	100	50	0	0	1	50	4220334	4220383	4.08e-18	91.5	51	4220384	2
SNP_FB_0512516	chr3B	100	50	0	0	1	50	4207440	4207489	4.08e-18	91.5	51	4207490	2
SNP_FB_0512516	chr3B	100	50	0	0	1	50	4220501	4220550	4.08e-18	91.5	51	4220551	2
SNP_FB_0512519	chr3B	100	50	0	0	1	50	4207799	4207750	4.08e-18	91.5	51	4207749	2
SNP_FB_0512519	chr3B	100	50	0	0	1	50	4220860	4220811	4.08e-18	91.5	51	4220810	2
SNP_FB_0523595	chr2B	88	50	6	0	1	50	14495992	14495943	5.67e-10	64.4	51	14495942	2
SNP_FB_0523595	chr2B	88	50	6	0	1	50	14596917	14596868	5.67e-10	64.4	51	14596867	2
SNP_FB_0972700	chr3B	100	50	0	0	1	50	24280177	24280128	4.08e-18	91.5	51	24280127	4
SNP_FB_0972700	chr3B	100	50	0	0	1	50	24323658	24323609	4.08e-18	91.5	51	24323608	4
SNP_FB_0972700	chr3B	100	50	0	0	1	50	24361984	24361935	4.08e-18	91.5	51	24361934	4
SNP_FB_0972700	chr3B	100	50	0	0	1	50	24384741	24384692	4.08e-18	91.5	51	24384691	4
SNP_FB_0972706	chr3B	100	50	0	0	1	50	24282091	24282140	4.08e-18	91.5	51	24282141	4
SNP_FB_0972706	chr3B	100	50	0	0	1	50	24325572	24325621	4.08e-18	91.5	51	24325622	4
SNP_FB_0972706	chr3B	100	50	0	0	1	50	24363898	24363947	4.08e-18	91.5	51	24363948	4
SNP_FB_0972706	chr3B	100	50	0	0	1	50	24385929	24385978	4.08e-18	91.5	51	24385979	4
SNP_FB_0973318	chr3B	100	50	0	0	1	50	25578079	25578030	4.08e-18	91.5	51	25578029	2
SNP_FB_0973318	chr3B	100	50	0	0	1	50	25578405	25578356	4.08e-18	91.5	51	25578355	2
SNP_FB_0548155	chr3B	100	50	0	0	1	50	27470527	27470576	4.08e-18	91.5	51	27470577	2
SNP_FB_0548155	chr3B	100	50	0	0	1	50	27482564	27482613	4.08e-18	91.5	51	27482614	2
SNP_FB_0550342	chr3B	100	50	0	0	1	50	29514023	29514072	4.08e-18	91.5	51	29514073	2
SNP_FB_0550342	chr3B	100	50	0	0	1	50	29525489	29525538	4.08e-18	91.5	51	29525539	2
SNP_FB_0550343	chr3B	100	50	0	0	1	50	29514168	29514119	4.08e-18	91.5	51	29514118	2
SNP_FB_0550343	chr3B	100	50	0	0	1	50	29525634	29525585	4.08e-18	91.5	51	29525584	2
SNP_FB_0550346	chr3B	100	50	0	0	1	50	29514735	29514686	4.08e-18	91.5	51	29514685	2
SNP_FB_0550346	chr3B	100	50	0	0	1	50	29526201	29526152	4.08e-18	91.5	51	29526151	2
SNP_FB_0550349	chr3B	100	50	0	0	1	50	29515547	29515498	4.08e-18	91.5	51	29515497	2
SNP_FB_0550349	chr3B	100	50	0	0	1	50	29527013	29526964	4.08e-18	91.5	51	29526963	2
SNP_FB_0550350	chr3B	100	50	0	0	1	50	29515730	29515681	4.08e-18	91.5	51	29515680	2
SNP_FB_0550350	chr3B	100	50	0	0	1	50	29527196	29527147	4.08e-18	91.5	51	29527146	2
SNP_FB_0550351	chr3B	100	50	0	0	1	50	29515769	29515818	4.08e-18	91.5	51	29515819	2
SNP_FB_0550351	chr3B	100	50	0	0	1	50	29527235	29527284	4.08e-18	91.5	51	29527285	2
SNP_FB_0671576	chr1B	100	50	0	0	1	50	12323504	12323455	4.08e-18	91.5	51	12323454	2
SNP_FB_0671576	chr1B	100	50	0	0	1	50	12335397	12335348	4.08e-18	91.5	51	12335347	2
