## Supplementary material for "Whole genome sequence improvement with pedigree information and reference genotypic profiles, demonstrated in outcrossing apple": Suppl File S3 - Demo Output Files: Demo_homSumm.csv

locusName.start	locusName.end	lg	pos.start	pos.end	state
SNP_FB_0420895	RosBREEDSNP_SNP_GA_16501559_Lg1_00107_MAF30_1618955_exon2	1	13.196	22.445	11
SNP_FB_0429307	SNP_FB_0432792	1	30.517	35.625	11
SNP_FB_0441017	SNP_FB_0444707	1	48.538	53.92	11
SNP_FB_1115015	RosBREEDSNP_SNP_CT_13512352_Lg3_57248__57248_exon1	3	23.981	31.88	11
