## Supplementary material for "Whole genome sequence improvement with pedigree information and reference genotypic profiles, demonstrated in outcrossing apple": Suppl File S3 - Demo Output Files: Demo_IdentityReport.csv

x
96.4
locusName	gtMatch
SNP_FB_1079904	0
SNP_FB_0079708	0
SNP_FB_0417203	0
SNP_FB_0948167	0
SNP_FB_0937887	0
SNP_FB_0420891	0
SNP_FB_0420129	0
RosBREEDSNP_SNP_GA_14519247_Lg1_RosCOS2921_MAF50_476406_exon1	0
SNP_FB_0942704	0
SNP_FB_0436912	0
SNP_FB_0436919	0
SNP_FB_0436921	0
RosBREEDSNP_SNP_AG_26729463_Lg1_01228_MAF30_459491_exon1	0
SNP_FB_0436926	0
SNP_FB_0436943	0
RosBREEDSNP_SNP_AG_35192538_Lg1_00495_MAF30_MDP0000302199_exon5	0
SNP_FB_0446920	0
SNP_FB_0446921	0
RosBREEDSNP_SNP_CA_35939850_Lg1_12966_MAF20_12966_exon1	0
RosBREEDSNP_SNP_CT_1272762_Lg2_01134_MAF50_617054_exon1	0
GDsnp01134	0
SNP_FB_0450019	0
RosBREEDSNP_SNP_AG_1869486_Lg2_01735_MAF20_477197_exon1	0
RosBREEDSNP_SNP_GA_1958621_Lg2_AAT1_MAF20_1677156_exon1	0
RosBREEDSNP_SNP_CA_1964290_Lg2_AAT1_MAF30_MDP0000307571_exon2	0
RosBREEDSNP_SNP_AG_8936738_Lg2_00407_MAF50_483435_exon1	0
RosBREEDSNP_SNP_GT_11969851_Lg2_RosCOS2709_MAF30_1618610_exon1	0
SNP_FB_1084869	0
GDsnp02155	0
SNP_FB_0495005	0
RosBREEDSNP_SNP_GA_36362741_Lg2_01322_MAF40_1677560_exon1	0
SNP_FB_0171124	0
SNP_FB_1082525	0
SNP_FB_1082540	0
RosBREEDSNP_SNP_TC_9101679_Lg3_RosCOS449_MAF30_519186_exon1	0
SNP_FB_0526085	0
SNP_FB_0526094	0
SNP_FB_0750664	0
SNP_FB_0988856	0
GDsnp02463	0
GDsnp00663	0
SNP_FB_0548708	0
SNP_FB_1106695	0
SNP_FB_0557678	0
SNP_FB_1090865	0
SNP_FB_1090867	0
SNP_FB_0556872	0
