## Supplementary material for "Whole genome sequence improvement with pedigree information and reference genotypic profiles, demonstrated in outcrossing apple": Suppl File S3 - Demo Output Files: Demo_ringPlot.csv

state	ymin	ymax	xmin	xmax
2	0	0.062	4	5
1	0.232	0.232	4	5
2	0.35	1.418	4	5
1	1.739	1.739	4	5
2	2.241	2.477	4	5
1	2.982	9.258	4	5
2	10.663	12.172	4	5
1	22.707	24.878	4	5
2	25.551	30.202	4	5
1	35.625	44.392	4	5
2	48.08	48.287	4	5
1	48.512	63.08	4	5
1	66.276	81.485	4	5
2	82.824	117.934	4	5
1	118.311	123.404	4	5
2	124.333	126.979	4	5
1	127.913	130.838	4	5
2	132.259	135.254	4	5
1	135.685	143.496	4	5
1	147.367	153.799	4	5
2	154.982	164.422	4	5
1	166.537	168.528	4	5
2	178.121	180.325	4	5
1	181.692	197.482	4	5
2	197.482	197.482	4	5
1	197.482	200.47	4	5
2	205.364	219.443	4	5
1	0.011	0.062	5	6
2	0.232	0.232	5	6
1	0.35	1.418	5	6
2	1.739	1.739	5	6
1	2.241	2.567	5	6
2	2.982	9.471	5	6
1	11.497	12.172	5	6
2	22.707	24.409	5	6
1	25.551	30.517	5	6
2	35.625	44.733	5	6
1	48.08	48.287	5	6
2	55.375	63.08	5	6
2	66.276	81.485	5	6
1	82.824	100.477	5	6
2	100.477	100.477	5	6
1	101.255	117.934	5	6
2	118.311	123.404	5	6
1	124.333	126.979	5	6
2	127.913	130.838	5	6
1	132.259	135.254	5	6
2	135.685	143.496	5	6
2	147.367	153.799	5	6
1	154.982	164.422	5	6
2	166.537	168.528	5	6
1	178.121	180.549	5	6
2	181.692	189.171	5	6
1	189.239	189.239	5	6
2	189.8	196.752	5	6
1	197.482	197.482	5	6
2	197.482	199.889	5	6
1	205.364	219.19	5	6
11	13.196	22.445	6	6.25
11	30.517	35.625	6	6.25
11	48.538	53.92	6	6.25
11	169.477	177.376	6	6.25
99	63.08	65.08	3.225	7.275
99	143.496	145.496	3.225	7.275
99	219.443	221.443	3.225	7.275
99	0	221.443	3.975	4.025
99	0	221.443	4.975	5.025
99	0	221.443	5.975	6.025
99	0	221.443	6.225	6.275
0	-0.867	1.133	6.25	6.5
0	3.534	5.534	6.25	6.5
0	5.128	7.128	6.25	6.5
0	6.436	8.436	6.25	6.5
0	11.172	13.172	6.25	6.5
0	12.196	14.196	6.25	6.5
0	13.677	15.677	6.25	6.5
0	17.252	19.252	6.25	6.5
0	23.409	25.409	6.25	6.5
0	42.283	44.283	6.25	6.5
0	42.283	44.283	6.25	6.5
0	42.283	44.283	6.25	6.5
0	42.283	44.283	6.25	6.5
0	42.283	44.283	6.25	6.5
0	42.283	44.283	6.25	6.5
0	58.911	60.911	6.25	6.5
0	58.911	60.911	6.25	6.5
0	58.911	60.911	6.25	6.5
0	62.009	64.009	6.25	6.5
0	65.432	67.432	6.25	6.5
0	65.432	67.432	6.25	6.5
0	65.432	67.432	6.25	6.5
0	67.291	69.291	6.25	6.5
0	67.695	69.695	6.25	6.5
0	67.695	69.695	6.25	6.5
0	90	92	6.25	6.5
0	95.145	97.145	6.25	6.5
0	99.054	101.054	6.25	6.5
0	116.748	118.748	6.25	6.5
0	125.67	127.67	6.25	6.5
0	134.434	136.434	6.25	6.5
0	147.527	149.527	6.25	6.5
0	160.479	162.479	6.25	6.5
0	160.479	162.479	6.25	6.5
0	166.425	168.425	6.25	6.5
0	177.177	179.177	6.25	6.5
0	177.177	179.177	6.25	6.5
0	179.795	181.795	6.25	6.5
0	195.752	197.752	6.25	6.5
0	196.636	198.636	6.25	6.5
0	198.807	200.807	6.25	6.5
0	205.487	207.487	6.25	6.5
0	206.113	208.113	6.25	6.5
0	214.851	216.851	6.25	6.5
0	218.19	220.19	6.25	6.5
0	218.19	220.19	6.25	6.5
0	218.443	220.443	6.25	6.5
99	0	221.443	6.225	6.275
99	0	221.443	6.475	6.525
