## Supplementary material for "Whole genome sequence improvement with pedigree information and reference genotypic profiles, demonstrated in outcrossing apple": Suppl Table S1 - R functions with input and output

### Sheet: Info
Supplementary Table S1 to Vanderzande et al. “Approaches for whole genome sequence improvement through the use of pedigree information and reference DNA profiles demonstrated in outcrossing apple”
R functions created for WGS comparison and evaluation with SNP array DNA profiles, their input files required, and their output generated. Most functions can use objects generated in R from previous functions in the workflow as their input as well as read external input files. In case of the latter, the expected format of the input file and expected columns are provided.

### Sheet: Table S1
Function Name	Input Required	Input Format when loading into R	Output generated
blastAnalysis	Blast Results full sequence	BLAST output format 6; 12 columns - "locusName", "wgsChr", "pIdent","lenMatch", "mismatch", "gap", "qStart", "qEnd", "gStart", "gEnd", "eVal", "bitScore"	WGS locations of SNPs with unique location
	Blast results short sequence (optional)	BLAST output format 6; 12 columns - "locusName", "wgsChr", "pIdent","lenMatch", "mismatch", "gap", "qStart", "qEnd", "gStart", "gEnd", "eVal", "bitScore"	WGS locations of SNPs with multiple locations within single chromosome
	Information on location of SNP in used sequences	csv file; 2 or 3 columns - "snpName", "flSeqSnpPos.full" (+ in case of short sequence BLAST - "flSeqSnpPos.short")	WGS locations of SNPs with multiple locations across multiple chromosome
	Genetic map	csv file; 3 columns - "locusName", "lg", "genPos"
retrieveSnpAllele	WGS locations of alleles to retreive	csv file; 3 columns - "locusName", "wgsChr", "wgsPos"	Alleles present at provided WGS locations
	Whole Genome Sequence to retreive alleles from	fasta (same as used for BLAST); chromosome names should contain chromosome number/name as in genetic map but can include fixed prefix and suffix to number/name
determine.mapWgsMismatch	File with genetic and physical location of each SNP (With unique WGS location)	csv file; 5 columns - "locusName", "wgsChr", "wgsPos", "lg", "genPos"	List of markers whose location is inconsistent
createProfile	Alleles present at SNP WGS locations	csv file; 2 columns - "locusName", "wgsAllele"	WGS DNA profile
	Genetic Map	csv file; 3 columns - "locusName", "lg", "genPos"
	Markers whose location is inconsistent (optional)	csv file; 1 column - "locusName"
compareIndGt	Reference profile – hap 1 + hap2 (optional) /1 unphased profile	-	Markers whose genotype in target profile(s) is inconsistent with reference
	Target profile – hap 1 + hap2 (optional) /1 unphased profile	-
	LocusNames in profile order	-
determineGpoInd	Reference profile – hap 1	-	Origin of alleles in target profile based on reference profiles for either:
	Reference profile – hap 2	-	a) Each allele separately
	Target profile – hap 1	-	b) Each region, location and marker at start and end of each region with
	Genetic map	csv file; 3 columns - "locusName", "lg", "genPos"	single origin assignment are provided
determineHomInd	Reference DNA profile - hap 1 and hap 2		Either:
	Genetic map	csv file; 3 columns - "locusName", "lg", "genPos"	a) Homozygosity status (yes/no) of each individual marker
			b) Each homozygous region larger than user-defined threshold, reporting
			location and marker at start and end of each region
createRingplot.locus	List of markers (SNPs) to plot	csv file	Input format for ringplot
	(i.e., markers with inconsistencies)
	Genetic map	csv file; 3 columns - "locusName", "lg", "genPos"
AlignProp	File with genetic and physical location of each SNP (With unique WGS location)	csv file; 5 columns - "locusName", "wgsChr", "wgsPos", "lg", "genPos"	Per user-defined window, proportion of unaligned markers, markers aligned to unanchored regions, and markers with inconsistent alignment
	Markers whose location is inconsistent	-
createRingPlot.align	Per user-defined window, proportion of unaligned markers, markers aligned to unanchored regions, and markers with inconsistent alignment	-	Input format for ringplot
createRingPlot.region	Table of regions to be displayed	-	Input format for ringplot
	(i.e., homozygous regions or regions of single ancestral origin)
	Genetic map	csv file; 3 columns - "locusName", "lg", "genPos"
createRingPlot.plot	Combined file with regions and markers to plot	csv file; 5 columns - "IBD", "xmin", "xmax", "ymin", "ymax"	Ringplot (figure) containing the origin of alleles per haplomes, homozygous regions in the ref individual, genotyping mismatches between WGS and ref individual, and proportion of unaligned, unanchored, and inconsistent markers per user-defined window and per haplome
	File with alignment inconsistencies for hap 1	csv file; 4 columns - "unalign.end", "unalign.start", "unanch.end", "misalign.end"
	File with alignment inconsistencies for hap 2	csv file; 4 columns - "unalign.end", "unalign.start", "unanch.end", "misalign.end"
	File defining colors used for each category to be plotted	csv file; 3 columns - "IBD", "Color", "Legend"
	(i.e. maternal haplotypes, homozygous regions, genotype
	inconsistencies,...)
