## Supplementary material for "Whole genome sequence improvement with pedigree information and reference genotypic profiles, demonstrated in outcrossing apple": Suppl Table S6 - Shared WGS segments

### Sheet: Info
Supplementary Table S6 to Vanderzande et al. “Approaches for whole genome sequence improvement through the use of pedigree information and reference DNA profiles demonstrated in outcrossing apple”
Tables providing the segments shared between individuals.
The presence of ancestral segments was compared as follows:
GDDH13, Gala & Honeycrisp	Golden Delicious segments present in these three individuals
GDDH13 & Gala	Golden Delicious segments present in these two individuals
GDDH13 & Honeycrisp	Golden Delicious segments present in these two individuals
Gala & Honeycrisp	Golden Delicious segments present in these two individuals
HFTH1 & Gala	Delicious segments present in these two individuals
Each table contains the following columns:
locusName.start	Name of first (SNP) marker of the segment
locusName.end	Name of last (SNP) marker of the segment
lg	Chromosome on which the segment is located
length	length of the segment in cM
Origin	Ancestral origin of the segment; Golden Delicious-1 originates from Grimes Golden whereas Golden Delicious-2 originates from the other, unknown parent of Golden Delicious; Delicious-1 originates from Winesap whereas Delicious-2 originates from the other, unknown parent of Delicious.

### Sheet: GDDH13, Gala & Honeycrisp
locusName.start	locusName.end	lg	length	Origin
SNP_FB_0966303	RosBREEDSNP_SNP_CT_13512352_Lg3_57248__57248_exon1	3	11.7	Golden Delicious-2
SNP_FB_1098422	SNP_FB_0690055	7	8.65	Golden Delicious-1
SNP_FB_0697476	GDsnp00699	7	23.96	Golden Delicious-2
SNP_FB_0069352	SNP_FB_1056990	11	1.06	Golden Delicious-2
SNP_FB_0225932	SNP_FB_1061424	12	25.65	Golden Delicious-1
SNP_FB_0835207	SNP_FB_0902912	13	4.72	Golden Delicious-2
RosBREEDSNP_SNP_AC_27608850_Lg14_00052_MAF50_MDP0000303779_exon1	SNP_FB_0253631	14	6.85	Golden Delicious-2
SNP_FB_0137520	RosBREEDSNP_SNP_CT_5937629_Lg15_CXE2_MAF20_1674901_exon1	15	33.2	Golden Delicious-2
SNP_FB_0302304	SNP_FB_0317349	15	15.28	Golden Delicious-1
SNP_FB_0927781	SNP_FB_0937353	17	64.57	Golden Delicious-2

### Sheet: GDDH13 & Gala
locusName.start	locusName.end	lg	length	Origin
SNP_FB_0440719	SNP_FB_0948100	1	14.82	Golden Delicious-2
SNP_FB_0502408	RosBREEDSNP_SNP_AG_38977655_Lg2_00995_MAF40_487282_exon1	2	2.37	Golden Delicious-1
SNP_FB_0666826	RosBREEDSNP_SNP_CT_13512352_Lg3_57248__57248_exon1	3	31.36	Golden Delicious-2
SNP_FB_0797962	SNP_FB_0558628	4	11.7	Golden Delicious-2
SNP_FB_0577063	SNP_FB_0984211	4	7.09	Golden Delicious-1
SNP_FB_0619602	SNP_FB_0053586	5	39.83	Golden Delicious-2
SNP_FB_0650067	SNP_FB_0685576	6	67.34	Golden Delicious-2
SNP_FB_0685651	SNP_FB_0690055	7	9.56	Golden Delicious-1
SNP_FB_1014386	GDsnp00699	7	28.7	Golden Delicious-2
SNP_FB_0723875	SNP_FB_0746401	8	27.94	Golden Delicious-2
RosBREEDSNP_SNP_GA_1433030_Lg9_01339_MAF30_MDP0000316472_exon1	RosBREEDSNP_SNP_AG_4739364_Lg9_RosCOS3253_MAF40_MDP0000595471_exon1	9	12.99	Golden Delicious-2
SNP_FB_0785025	SNP_FB_0824607	9	40.13	Golden Delicious-1
SNP_FB_0216376	SNP_FB_0829841	10	15.86	Golden Delicious-2
SNP_FB_1048060	SNP_FB_0052510	10	49	Golden Delicious-1
SNP_FB_0069352	SNP_FB_0216949	11	38.71	Golden Delicious-2
RosBREEDSNP_SNP_TC_31831_Lg12_snpCN899883_MAF40_1628145_exon2	SNP_FB_0868174	12	66.4	Golden Delicious-1
SNP_FB_0183421	SNP_FB_0902912	13	21.52	Golden Delicious-2
SNP_FB_0883668	RosBREEDSNP_SNP_CT_9141829_Lg14_01650_MAF40_1629491_exon7	14	16.89	Golden Delicious-1
RosBREEDSNP_SNP_AC_27608850_Lg14_00052_MAF50_MDP0000303779_exon1	SNP_FB_0259347	14	11.28	Golden Delicious-2
SNP_FB_0137520	RosBREEDSNP_SNP_CT_5937629_Lg15_CXE2_MAF20_1674901_exon1	15	33.2	Golden Delicious-2
SNP_FB_0285869	SNP_FB_0317349	15	35.1	Golden Delicious-1
RosBREEDSNP_SNP_GA_7150392_Lg16_327133_MAF40_327133_exon2	SNP_FB_0365214	16	62.92	Golden Delicious-1
SNP_FB_0927781	SNP_FB_0937353	17	30.86	Golden Delicious-2

### Sheet: GDDH13 & Honeycrisp
locusName.start	locusName.end	lg	length	Origin
SNP_FB_0449393	SNP_FB_1084305	2	28.25	Golden Deliicous-1
SNP_FB_0966303	SNP_FB_0556908	3	53.42	Golden Deliicous-2
SNP_FB_0593320	GDsnp00523	4	1.58	Golden Deliicous-2
SNP_FB_0807976	SNP_FB_0620373	5	28.65	Golden Deliicous-1
SNP_FB_1098422	SNP_FB_1013870	7	15.49	Golden Deliicous-1
SNP_FB_0697476	GDsnp00699	7	23.96	Golden Deliicous-2
SNP_FB_0722129	GDsnp00175	8	3.03	Golden Deliicous-1
GDsnp01264	SNP_FB_0050215	10	23.64	Golden Deliicous-2
SNP_FB_0854051	SNP_FB_1056990	11	29.17	Golden Deliicous-2
SNP_FB_0225932	SNP_FB_1061424	12	25.65	Golden Deliicous-1
SNP_FB_0835207	SNP_FB_0902912	13	4.72	Golden Deliicous-2
RosBREEDSNP_SNP_AC_27608850_Lg14_00052_MAF50_MDP0000303779_exon1	SNP_FB_0253631	14	6.85	Golden Deliicous-2
SNP_FB_0137520	RosBREEDSNP_SNP_CT_5937629_Lg15_CXE2_MAF20_1674901_exon1	15	33.2	Golden Deliicous-2
SNP_FB_0302304	SNP_FB_0317349	15	15.28	Golden Deliicous-1
SNP_FB_0927781	SNP_FB_0937353	17	30.86	Golden Deliicous-2

### Sheet: Gala & Honeycrisp
locusName.start	locusName.end	lg	length	Origin
SNP_FB_0943480	RosBREEDSNP_SNP_TC_29120475_Lg1_10005_MAF20_486377_exon2	1	12.69	Golden Delicious-1
RosBREEDSNP_SNP_GA_4554201_Lg2_MDP0000519575_MAF20_MDP0000519575_exon1	GDsnp01223	2	14.3	Golden Delicious-2
SNP_FB_0966303	RosBREEDSNP_SNP_CT_13512352_Lg3_57248__57248_exon1	3	11.7	Golden Delicious-2
SNP_FB_1098422	SNP_FB_0690055	7	8.65	Golden Delicious-1
SNP_FB_0697476	RosBREEDSNP_SNP_AG_26207129_Lg7_01516_MAF50_1678315_exon4	7	37.9	Golden Delicious-2
SNP_FB_0747614	RosBREEDSNP_SNP_GA_19609667_Lg8_00862_MAF30_268224_exon1	8	3.92	Golden Delicious-1
SNP_FB_0069352	SNP_FB_0107064	11	53.56	Golden Delicious-2
SNP_FB_0225932	SNP_FB_1061424	12	25.65	Golden Delicious-1
SNP_FB_0835207	SNP_FB_0902912	13	4.72	Golden Delicious-2
SNP_FB_0228733	SNP_FB_0137520	14	-18.34	Golden Delicious-2
SNP_FB_0137520	SNP_FB_0285541	15	56.78	Golden Delicious-2
SNP_FB_0302304	SNP_FB_0914377	15	23.7	Golden Delicious-1
SNP_FB_0927781	RosBREED_SNP_GA_27113611_Lg17	17	39.5	Golden Delicious-2

### Sheet: HFTH1 & Gala
locusName.start	locusName.end	lg	length	Origin
SNP_FB_0537677	SNP_FB_0556908	3	29.71	Delicious-1
SNP_FB_0586877	GDsnp00523	4	17.79	Delicious-1
SNP_FB_0729818	SNP_FB_0756792	8	35.91	Delicious-2
RosBREEDSNP_SNP_TC_27131712_Lg14_01473_MAF20_MDP0000263165_exon17	SNP_FB_0895973	14	10.28	Delicious-2
SNP_FB_1112350	SNP_FB_0034564	16	12.8	Delicious-2
